# Human Skeletal Muscle Fiber Heterogeneity Beyond Myosin Heavy Chains

**DOI:** 10.1101/2023.09.07.556665

**Authors:** Roger Moreno-Justicia, Thibaux Van der Stede, Ben Stocks, Jenni Laitila, Robert A Seaborne, Alexia Van de Loock, Eline Lievens, Diana Samodova, Leyre Marín-Arraiza, Oksana Dmytriyeva, Robin Browaeys, Kim Van Vossel, Lukas Moesgaard, Nurten Yigit, Jasper Anckaert, Anneleen Weyns, Ruud Van Thienen, Ronni E Sahl, Edmar Zanoteli, Michael W Lawlor, Michael Wierer, Pieter Mestdagh, Jo Vandesompele, Julien Ochala, Morten Hostrup, Wim Derave, Atul S Deshmukh

## Abstract

Skeletal muscle is an inherently heterogenous tissue comprised primarily of myofibers, which are historically classified into three distinct fiber types in humans: one “slow” (type 1) and two “fast” (type 2A and type 2X), delineated by the expression of myosin heavy chain isoforms (MYHs). However, heterogeneity between and within traditional fiber types remains underexplored. Indeed, whether MYHs are the main classifiers of skeletal muscle fibers has not been examined in an unbiased manner. Through the development and application of novel transcriptomic and proteomic workflows, applied to 1050 and 1038 single muscle fibers from human *vastus lateralis*, respectively, we show that MYHs are not the only principal drivers of skeletal muscle fiber heterogeneity. Instead, metabolic, ribosomal, and cell junction proteins are a source of multi-dimensional variation between skeletal muscle fibers. Furthermore, whilst slow and fast fiber clusters can be identified, described by their contractile and metabolic profiles, our data suggests that type 2X fibers are not phenotypically distinct to other fast fibers at an omics level. Moreover, MYH-based classifications do not adequately describe the phenotype of skeletal muscle fibers in one of the most common genetic muscle diseases, nemaline myopathy, with fibers shifting towards a non-oxidative phenotype independently of MYH-based fiber type. We also characterize novel transcriptomic and proteomic features of slow and fast skeletal muscle fibers, including identifying several muscle fiber type-specific polypeptides, termed microproteins, encoded by transcripts annotated as non-coding RNA. Overall, our data indicates that skeletal muscle fiber heterogeneity is multi-dimensional with sources of variation beyond myosin heavy chain isoforms.
