## Supplementary material for "Human Skeletal Muscle Fiber Heterogeneity Beyond Myosin Heavy Chains": Table S1

Table S1. Characteristics of participants of the 1000 fiber transcriptomics and proteomics datasets.
	Transcriptomics	Proteomics
n	14 (12M 2F)	5 (5M)
Age (years)	28 ± 6	29 ± 5
Height (cm)	178 ± 8	184 ± 2
Weight (kg)	77.0 ± 17.2	93 ± 8.3
BMI (kg/m^2)	24.1 ± 4.0	27.6 ± 2.8
Maximal heart rate (beats/min)	192 ± 9
Maximal oxygen uptake (L/min)	3.6 ± 0.7	4.2 ± 0.4
Maximal oxygen uptake (mL/min/kg)	49.7 ± 9.1	45.8 ± 0.6
