## Supplementary material for "Human Skeletal Muscle Fiber Heterogeneity Beyond Myosin Heavy Chains": Table S6

Table S6. Classification system for fiber typing based on myosin heavy chain isoform expression.
MYH marker combination	Assigned MYH fiber type
MYH7+/MYH2-/MYH1-	Type 1
MYH7-/MYH2+/MYH1-	Type 2A
MYH7-/MYH2-/MYH1+	Type 2X
MYH7+/MYH2+/MYH1-	Hybrid 1/2A
MYH7-/MYH2+/MYH1+	Hybrid 2A/2X
