## Supplementary material for "Human Skeletal Muscle Fiber Heterogeneity Beyond Myosin Heavy Chains": Table S15

Table S15. Over-representation analysis of the differentially regulated transcripts and proteins between slow and fast skeletal muscle fibers in the 1000 fiber transcriptomics and proteomics datasets.
	data	enrichment	ONTOLOGY	ID	Description	GeneRatio	BgRatio	pvalue	p.adjust	qvalue	geneID	Count	foldEnrich
1	common	fast	BP	GO:0016052	carbohydrate catabolic process	18/104	42/2074	1.21E-13	1.70E-10	1.49E-10	PGM1/AGL/LDHA/PYGM/ACTN3/GAPDH/TPI1/PFKM/GPD1/PKM/ALDOA/ENO3/GPI/GPD2/PPP1R3D/PGAM2/BPGM/PGK1	18	8.546703297
2	common	fast	BP	GO:0006165	nucleoside diphosphate phosphorylation	15/104	31/2074	1.80E-12	8.78E-10	7.71E-10	PGM1/LDHA/ACTN3/GAPDH/TPI1/PFKM/GPD1/PKM/ALDOA/ENO3/GPI/PGAM2/BPGM/AK1/PGK1	15	9.649503722
3	common	fast	BP	GO:0046939	nucleotide phosphorylation	15/104	32/2074	3.25E-12	1.14E-09	9.96E-10	PGM1/LDHA/ACTN3/GAPDH/TPI1/PFKM/GPD1/PKM/ALDOA/ENO3/GPI/PGAM2/BPGM/AK1/PGK1	15	9.347956731
4	common	fast	BP	GO:0046031	ADP metabolic process	15/104	33/2074	5.71E-12	1.60E-09	1.40E-09	PGM1/LDHA/ACTN3/GAPDH/TPI1/PFKM/GPD1/PKM/ALDOA/ENO3/GPI/PGAM2/BPGM/AK1/PGK1	15	9.064685315
5	common	fast	BP	GO:0006936	muscle contraction	24/104	109/2074	1.25E-10	1.45E-08	1.27E-08	CASQ1/RCSD1/CACNA1S/TNNI2/TNNT3/ACTN3/TPM1/ATP2A1/ALDOA/MYH1/MYH2/CACNB1/DTNA/JSRP1/MYL1/TNNC2/CD38/ANK2/HOMER1/TRDN/PGAM2/MYOM2/ASPH/SNTB1	24	4.390966831
6	common	fast	BP	GO:0006090	pyruvate metabolic process	15/104	43/2074	5.50E-10	5.92E-08	5.19E-08	PGM1/LDHA/ACTN3/GAPDH/TPI1/PFKM/GPD1/PKM/ALDOA/ENO3/SLC16A3/GPI/PGAM2/BPGM/PGK1	15	6.956618962
7	common	fast	BP	GO:0051928	positive regulation of calcium ion transport	9/104	20/2074	1.51E-07	1.05E-05	9.25E-06	CASQ1/PPP3CB/STIM1/CAPN3/ATP2A1/PPP3CA/ANK2/HOMER1/TRDN	9	8.974038462
8	common	fast	BP	GO:1904427	positive regulation of calcium ion transmembrane transport	8/104	16/2074	2.82E-07	1.88E-05	1.65E-05	CASQ1/PPP3CB/STIM1/CAPN3/ATP2A1/PPP3CA/ANK2/TRDN	8	9.971153846
9	common	fast	BP	GO:0006091	generation of precursor metabolites and energy	26/104	192/2074	9.78E-07	5.13E-05	4.50E-05	PGM1/AGL/LDHA/PYGM/ACTN3/GAPDH/TPI1/PFKM/GPD1/PKM/ALDOA/PHKB/ENO3/GPI/GPD2/PPP1R3D/ADSL/ALDH1L1/QDPR/PGAM2/PHKG1/PPP1R3A/BPGM/ASPH/PHKA1/PGK1	26	2.700520833
10	common	fast	BP	GO:0050879	multicellular organismal movement	9/104	25/2074	1.48E-06	6.92E-05	6.07E-05	CASQ1/RCSD1/TNNI2/TNNT3/ACTN3/ATP2A1/JSRP1/TNNC2/HOMER1	9	7.179230769
11	common	fast	BP	GO:0050881	musculoskeletal movement	9/104	25/2074	1.48E-06	6.92E-05	6.07E-05	CASQ1/RCSD1/TNNI2/TNNT3/ACTN3/ATP2A1/JSRP1/TNNC2/HOMER1	9	7.179230769
12	common	fast	BP	GO:0070588	calcium ion transmembrane transport	13/104	59/2074	3.52E-06	0.00012956	0.000113666	CASQ1/CACNA1S/PPP3CB/STIM1/CAPN3/ATP2A1/CACNB1/JSRP1/ATP2B2/PPP3CA/ANK2/TRDN/JPH1	13	4.394067797
13	common	fast	BP	GO:0032409	regulation of transporter activity	13/104	61/2074	5.25E-06	0.000158849	0.000139362	CASQ1/PPP3CB/STIM1/ATP2A1/CACNB1/JSRP1/CAB39/PPP3CA/ANK2/HOMER1/GLRX/TRDN/JPH1	13	4.25
14	common	fast	BP	GO:0097553	calcium ion transmembrane import into cytosol	9/104	30/2074	8.41E-06	0.000206485	0.000181153	CASQ1/CACNA1S/PPP3CB/CAPN3/JSRP1/PPP3CA/ANK2/TRDN/JPH1	9	5.982692308
15	common	fast	BP	GO:0006816	calcium ion transport	14/104	74/2074	9.79E-06	0.000231699	0.000203274	CASQ1/CACNA1S/PPP3CB/STIM1/CAPN3/ATP2A1/CACNB1/JSRP1/ATP2B2/PPP3CA/ANK2/HOMER1/TRDN/JPH1	14	3.772869023
16	common	fast	BP	GO:0032411	positive regulation of transporter activity	8/104	24/2074	1.15E-05	0.000255889	0.000224496	CASQ1/PPP3CB/STIM1/ATP2A1/PPP3CA/ANK2/GLRX/TRDN	8	6.647435897
17	common	fast	BP	GO:0046034	ATP metabolic process	15/104	86/2074	1.30E-05	0.000276426	0.000242513	PGM1/LDHA/ACTN3/GAPDH/TPI1/PFKM/GPD1/PKM/ALDOA/ENO3/GPI/PGAM2/BPGM/AK1/PGK1	15	3.478309481
18	common	fast	BP	GO:0019637	organophosphate metabolic process	26/104	226/2074	2.27E-05	0.000474662	0.00041643	PGM1/LDHA/ACTN3/GAPDH/TPI1/PFKM/GPD1/PKM/PGP/ALDOA/ENO3/GPI/GPD2/ATIC/ADSL/ALDH1L1/CD38/HINT1/GMPR/DNPH1/PGAM2/NAMPT/BPGM/FBP2/AK1/PGK1	26	2.294247788
19	common	fast	BP	GO:0044057	regulation of system process	15/104	94/2074	3.97E-05	0.00077159	0.00067693	CASQ1/CACNA1S/TNNI2/TNNT3/ACTN3/TPM1/ATP2A1/CACNB1/TNNC2/ATP2B2/CD38/PPP3CA/ANK2/HOMER1/TRDN	15	3.182283142
20	common	fast	BP	GO:0034220	monoatomic ion transmembrane transport	17/104	129/2074	0.000146056	0.002554158	0.00224081	CASQ1/CACNA1S/PPP3CB/STIM1/CAPN3/ATP2A1/CACNB1/JSRP1/CAB39/ATP2B2/PPP3CA/ANK2/HOMER1/GLRX/TRDN/JPH1/PLP2	17	2.628056052
21	common	fast	BP	GO:0014904	myotube cell development	5/104	Dec-74	0.000172253	0.002868834	0.002516881	CACNA1S/PPP3CB/ACTN3/PPP3CA/HOMER1	5	8.309294872
22	common	fast	BP	GO:0048741	skeletal muscle fiber development	5/104	Dec-74	0.000172253	0.002868834	0.002516881	CACNA1S/PPP3CB/ACTN3/PPP3CA/HOMER1	5	8.309294872
23	common	fast	BP	GO:1901135	carbohydrate derivative metabolic process	23/104	217/2074	0.000275711	0.004333937	0.003802242	PGM1/LDHA/ACTN3/GAPDH/TPI1/PFKM/GPD1/MLEC/PKM/MAN2A2/ALDOA/ENO3/GPI/GPD2/ATIC/ADSL/HINT1/DNPH1/PGAM2/BPGM/FBP2/AK1/PGK1	23	2.113700815
24	common	fast	BP	GO:0044281	small molecule metabolic process	35/104	416/2074	0.000589427	0.008680091	0.007615203	PGM1/LDHA/ACTN3/CARNS1/PGM2L1/SLC37A4/GAPDH/TPI1/PFKM/GPD1/PKM/MAN2A2/PGP/ALDOA/SEPHS2/ENO3/SLC16A3/GPI/GPD2/OSBPL6/ATIC/ADSL/ALDH1L1/CD38/QDPR/GLRX/HINT1/GMPR/DNPH1/PGAM2/NAMPT/BPGM/FBP2/AK1/PGK1	35	1.677838388
25	common	fast	BP	GO:0006874	intracellular calcium ion homeostasis	9/104	53/2074	0.000987214	0.013540318	0.01187917	CASQ1/STIM1/CAPN3/ATP2A1/JSRP1/ATP2B2/ANK2/TRDN/JPH1	9	3.386429608
26	common	fast	BP	GO:0055074	calcium ion homeostasis	9/104	54/2074	0.001135789	0.015133034	0.013276489	CASQ1/STIM1/CAPN3/ATP2A1/JSRP1/ATP2B2/ANK2/TRDN/JPH1	9	3.323717949
27	common	fast	BP	GO:0032946	positive regulation of mononuclear cell proliferation	4/104	Dec-74	0.002163328	0.027513593	0.024138181	RPS3/DHPS/CD38/PPP3CA	4	6.647435897
28	common	fast	BP	GO:0050671	positive regulation of lymphocyte proliferation	4/104	Dec-74	0.002163328	0.027513593	0.024138181	RPS3/DHPS/CD38/PPP3CA	4	6.647435897
29	common	fast	BP	GO:0044283	small molecule biosynthetic process	13/104	115/2074	0.003954575	0.048108269	0.042206269	PGM1/CARNS1/SLC37A4/TPI1/GPD1/PGP/SEPHS2/GPI/OSBPL6/QDPR/PGAM2/FBP2/PGK1	13	2.254347826
30	common	fast	BP	GO:0019751	polyol metabolic process	4/104	14/2074	0.004046832	0.048806183	0.042818562	TPI1/PGP/GPD2/QDPR	4	5.697802198
31	common	fast	CC	GO:0030017	sarcomere	23/107	125/2109	1.85E-08	3.95E-06	3.55E-06	CACNA1S/PPP3CB/TNNI2/TNNT3/ACTN3/CAPN3/TPM1/ALDOA/MYH1/MYH2/UNC45B/MYL1/CAB39/TNNC2/PPP3CA/ANK2/HOMER1/CMYA5/MYOZ3/PDLIM7/JPH1/ABRA/FBP2	23	3.626691589
32	common	fast	CC	GO:0099512	supramolecular fiber	31/107	250/2109	6.92E-07	3.54E-05	3.18E-05	RCSD1/CACNA1S/PPP3CB/TNNI2/TNNT3/STIM1/ACTN3/CAPN3/TPM1/ALDOA/SMTNL2/MYH1/MYH2/UNC45B/MAPRE2/MYBPC2/MYL1/CAB39/TNNC2/PPP3CA/ANK2/HOMER1/CMYA5/MYOZ3/PDLIM7/COBL/MYOM2/JPH1/ABRA/FBP2/AK1	31	2.444074766
33	common	fast	CC	GO:0099081	supramolecular polymer	31/107	252/2109	8.31E-07	3.54E-05	3.18E-05	RCSD1/CACNA1S/PPP3CB/TNNI2/TNNT3/STIM1/ACTN3/CAPN3/TPM1/ALDOA/SMTNL2/MYH1/MYH2/UNC45B/MAPRE2/MYBPC2/MYL1/CAB39/TNNC2/PPP3CA/ANK2/HOMER1/CMYA5/MYOZ3/PDLIM7/COBL/MYOM2/JPH1/ABRA/FBP2/AK1	31	2.424677348
34	common	fast	CC	GO:0016529	sarcoplasmic reticulum	10/107	40/2109	1.75E-05	0.00062081	0.000558376	AGL/CASQ1/CACNA1S/STIM1/ATP2A1/JSRP1/CMYA5/TRDN/ASPH/JPH1	10	4.927570093
35	common	fast	CC	GO:0016528	sarcoplasm	10/107	43/2109	3.48E-05	0.001058099	0.000951688	AGL/CASQ1/CACNA1S/STIM1/ATP2A1/JSRP1/CMYA5/TRDN/ASPH/JPH1	10	4.583786133
36	common	fast	CC	GO:0033017	sarcoplasmic reticulum membrane	7/107	24/2109	0.000120374	0.002563965	0.002306111	CASQ1/STIM1/ATP2A1/JSRP1/TRDN/ASPH/JPH1	7	5.748831776
37	common	fast	CC	GO:0030315	T-tubule	6/107	22/2109	0.000568675	0.010093976	0.009078842	CASQ1/CACNA1S/PPP3CB/CAPN3/CACNB1/ANK2	6	5.375531011
38	common	fast	CC	GO:0008287	protein serine/threonine phosphatase complex	4/107	13/2109	0.003139984	0.047772617	0.042968205	PPP3CB/PPP1R3D/PPP3CA/PPP1R3A	4	6.064701653
39	common	fast	MF	GO:0005509	calcium ion binding	15/107	92/2103	3.67E-05	0.007075568	0.006855514	S100A13/CASQ1/PPP3CB/STIM1/ACTN3/CAPN3/EEF2K/ATP2A1/GPD2/MYL1/PLCD4/TNNC2/PPP3CA/ASPH/TPD52	15	3.204490045
40	common	fast	MF	GO:0005516	calmodulin binding	11/107	54/2103	5.36E-05	0.007075568	0.006855514	CACNA1S/PPP3CB/EEF2K/PHKB/MYH1/MYH2/ATP2B2/PPP3CA/PHKG1/SNTB1/PHKA1	11	4.003634476
41	common	fast	MF	GO:0008307	structural constituent of muscle	8/107	31/2103	0.000102532	0.009022819	0.008742205	ACTN3/CAPN3/TPM1/MYBPC2/MYL1/MYOM2/ASPH/JPH1	8	5.07205306
42	common	fast	MF	GO:0030246	carbohydrate binding	8/107	38/2103	0.000471389	0.031111647	0.03014406	AGL/PFKM/MLEC/MAN2A2/ALDOA/GPI/PPP1R3D/PPP1R3A	8	4.137727496
43	common	fast	MF	GO:0003779	actin binding	17/107	146/2103	0.000801009	0.04229329	0.040977949	RCSD1/TNNI2/TNNT3/ACTN3/TPM1/ALDOA/PFN1/MYH1/MYH2/MYBPC2/TNNC2/LIMCH1/MYOZ3/PDLIM7/COBL/ABRA/SNTB1	17	2.288503393
44	common	slow	BP	GO:0006635	fatty acid beta-oxidation	14/126	31/2074	5.03E-10	8.60E-07	8.22E-07	ECHS1/ACAT1/ACADS/ETFA/ACADVL/ACAA2/PLIN5/ETFB/HADHA/HADHB/ACAA1/ETFDH/ECI2/CRAT	14	7.433691756
45	common	slow	BP	GO:0032787	monocarboxylic acid metabolic process	30/126	155/2074	2.26E-09	9.38E-07	8.97E-07	FABP3/PFKFB2/ACADSB/ECHS1/ACAT1/LDHB/ACADS/ETFA/IDH2/CES2/ACADVL/PDK2/DCXR/ACAA2/PLIN5/ETFB/HADHA/HADHB/ACSS1/ACAA1/MGLL/ETFDH/VDAC1/ECI2/ALDH5A1/HSD17B8/CD36/CAV1/ALDH1A1/CRAT	30	3.185867896
46	common	slow	BP	GO:0044282	small molecule catabolic process	20/126	105/2074	2.14E-06	0.00020328	0.000194322	PFKFB2/ACADSB/ECHS1/ACAT1/ALDH2/ACADS/ETFA/GPT2/ACADVL/DCXR/ACAA2/PLIN5/ETFB/HADHA/HADHB/ACAA1/ETFDH/ECI2/ALDH5A1/CRAT	20	3.135298564
47	common	slow	BP	GO:0044281	small molecule metabolic process	46/126	416/2074	6.94E-06	0.00062455	0.000597026	FABP3/PFKFB2/IDI2/NT5C2/ACADSB/ECHS1/ACAT1/NDUFA9/LDHB/MMAB/ALDH2/ACADS/MYH7/ARPP19/ETFA/IDH2/GPT2/CES2/ACADVL/PDK2/DCXR/ACAA2/PLIN5/ETFB/HADHA/HADHB/MDH1/NDUFA10/ACSS1/AHCY/GPD1L/ACAA1/MGLL/ETFDH/NDUFS6/VDAC1/ECI2/SIRT5/ALDH5A1/HSD17B8/CD36/CAV1/NDUFA5/ALDH1A1/CRAT/ASS1	46	1.820131258
48	common	slow	BP	GO:0003231	cardiac ventricle development	6/126	Dec-74	3.06E-05	0.002610501	0.002495456	TNNI1/MYL2/MYH7/MYL3/TNNC1/TMEM65	6	8.23015873
49	common	slow	BP	GO:0014888	striated muscle adaptation	7/126	19/2074	7.07E-05	0.00575214	0.005498643	LMNA/TNNI1/ATP2A2/MYH7/TNNT1/TNNC1/MYOZ2	7	6.064327485
50	common	slow	BP	GO:0019217	regulation of fatty acid metabolic process	5/126	Dec-74	0.000428904	0.029319866	0.028027737	FABP3/ACADVL/PDK2/PLIN5/CAV1	5	6.858465608
51	common	slow	BP	GO:1905954	positive regulation of lipid localization	6/126	18/2074	0.000452803	0.029763103	0.02845144	FABP3/PLIN5/PLIN3/CD36/CAV1/PLIN2	6	5.486772487
52	common	slow	BP	GO:0003008	system process	27/126	237/2074	0.000621912	0.038401657	0.036709292	CASQ2/TPM3/LMNA/TNNI1/CD34/ABLIM1/MYL6B/ATP2A2/MYL2/MYH7/HOMER2/TNNT1/GPD1L/MYL3/GNAI2/TNNC1/MGLL/MYOZ2/VDAC1/MYOT/SERPINB6/CD36/CAV1/LMOD2/YWHAZ/TMEM65/SMPX	27	1.87522604
53	common	slow	BP	GO:0010565	regulation of cellular ketone metabolic process	6/126	19/2074	0.000629167	0.038401657	0.036709292	FABP3/ACADVL/PDK2/PLIN5/SIRT5/CAV1	6	5.197994987
54	common	slow	BP	GO:0055008	cardiac muscle tissue morphogenesis	5/126	13/2074	0.000663265	0.039086899	0.037364336	TNNI1/MYL2/MYH7/MYL3/TNNC1	5	6.330891331
55	common	slow	BP	GO:0006941	striated muscle contraction	11/126	61/2074	0.000827334	0.047130471	0.045053427	CASQ2/TNNI1/ATP2A2/MYL2/MYH7/TNNT1/GPD1L/MYL3/TNNC1/CAV1/SMPX	11	2.968253968
56	common	slow	CC	GO:0005759	mitochondrial matrix	30/129	213/2109	4.95E-06	0.001213397	0.001094794	PPIF/ACADSB/ECHS1/ACAT1/NDUFA9/MMAB/ALDH2/ACADS/GLRX5/ETFA/IDH2/GPT2/ACADVL/PDK2/MRPS7/ACAA2/ETFB/HADHA/HADHB/PTCD3/NDUFA10/ACSS1/TXN2/BDH1/ETFDH/LYRM7/VDAC1/SIRT5/ALDH5A1/HSD17B8	30	2.302653128
57	common	slow	CC	GO:0036379	myofilament	6/129	14/2109	9.34E-05	0.011439077	0.010320972	TPM3/TNNI1/MYOM1/TNNT1/TNNC1/LMOD2	6	7.006644518
58	common	slow	CC	GO:0032432	actin filament bundle	9/129	37/2109	0.000260838	0.016247149	0.014659082	TPM3/PDLIM1/ABLIM1/MYH7/MYH9/XIRP1/PALLD/PGM5/PLS3	9	3.976744186
59	common	slow	CC	GO:0005811	lipid droplet	7/129	25/2109	0.000517788	0.016247149	0.014659082	SCCPDH/PLIN4/PLIN5/PLIN3/CAV1/FABP4/PLIN2	7	4.577674419
60	common	slow	CC	GO:0001725	stress fiber	8/129	33/2109	0.000596834	0.016247149	0.014659082	TPM3/PDLIM1/ABLIM1/MYH7/MYH9/XIRP1/PALLD/PGM5	8	3.963354475
61	common	slow	CC	GO:0097517	contractile actin filament bundle	8/129	33/2109	0.000596834	0.016247149	0.014659082	TPM3/PDLIM1/ABLIM1/MYH7/MYH9/XIRP1/PALLD/PGM5	8	3.963354475
62	common	slow	CC	GO:0005740	mitochondrial envelope	29/129	272/2109	0.00131522	0.024786835	0.022364062	MPC2/MCU/PPIF/NDUFA9/LDHB/ACADVL/AKAP1/MRPS7/ECSIT/HADHA/HADHB/PTCD3/NDUFA10/FAM210B/FAM162A/BDH1/ETFDH/SLC25A4/NDUFS6/LYRM7/VDAC1/SIRT5/HSD17B8/NDUFA5/VDAC3/TMEM65/CRAT/ASS1/MAOB	29	1.743074555
63	common	slow	MF	GO:0016407	acetyltransferase activity	6/127	Oct-03	7.43E-06	0.001820529	0.001752088	ACAT1/ACAA2/HADHA/HADHB/ACAA1/CRAT	6	9.935433071
64	common	slow	MF	GO:0051287	NAD binding	9/127	29/2103	2.88E-05	0.003527792	0.003395169	LDHB/ALDH2/IDH2/SIRT2/HADHA/GPD1L/SIRT5/HSD17B8/ALDH1A1	9	5.139017106
65	common	slow	MF	GO:0016491	oxidoreductase activity	28/127	226/2103	9.97E-05	0.008146201	0.007839953	CYB5R1/SCCPDH/ACADSB/NDUFA9/LDHB/ALDH2/ACADS/ETFA/IDH2/ACADVL/DCXR/ETFB/HADHA/HADHB/MDH1/NDUFA10/TXN2/ACAA1/BDH1/ETFDH/NDUFS6/ALDH5A1/HSD17B8/NDUFA5/ALDH1A1/HSDL2/CRAT/MAOB	28	2.051564351
66	proteome	fast	CC	GO:0000932	P-body	10/268	26/2758	8.25E-05	0.028792101	0.028049612	YTHDF3/TRIM21/LSM2/CSDE1/ELAVL1/LSM1/SQSTM1/UBAP2/LSM3/PSMA6	10	3.958094145
67	proteome	slow	BP	GO:0010257	NADH dehydrogenase complex assembly	24/240	45/2705	1.32E-14	1.44E-11	1.44E-11	NDUFB8/NDUFA6/NDUFB11/NDUFA8/NDUFA12/NDUFS5/BCS1L/NDUFAF7/NDUFAB1/NDUFA2/NDUFS1/NDUFB3/NDUFA13/NDUFC2/NUBPL/NDUFS2/NDUFS8/NDUFS7/NDUFB9/TIMM21/NDUFS3/NDUFS4/NDUFB1/TMEM126A	24	6.011111111
68	proteome	slow	BP	GO:0032981	mitochondrial respiratory chain complex I assembly	24/240	45/2705	1.32E-14	1.44E-11	1.44E-11	NDUFB8/NDUFA6/NDUFB11/NDUFA8/NDUFA12/NDUFS5/BCS1L/NDUFAF7/NDUFAB1/NDUFA2/NDUFS1/NDUFB3/NDUFA13/NDUFC2/NUBPL/NDUFS2/NDUFS8/NDUFS7/NDUFB9/TIMM21/NDUFS3/NDUFS4/NDUFB1/TMEM126A	24	6.011111111
69	proteome	slow	BP	GO:0042776	proton motive force-driven mitochondrial ATP synthesis	21/240	41/2705	1.89E-12	1.37E-09	1.37E-09	NDUFB8/NDUFA6/NDUFB11/NDUFA8/NDUFA12/NDUFS5/NDUFAB1/NDUFA2/NDUFA7/NDUFS1/NDUFB3/NDUFA13/NDUFC2/NDUFV1/NDUFS2/NDUFS8/NDUFS7/NDUFB9/NDUFS3/NDUFS4/NDUFB1	21	5.772865854
70	proteome	slow	BP	GO:0022900	electron transport chain	32/240	96/2705	5.62E-12	2.04E-09	2.03E-09	ME2/NDUFB8/ALDH4A1/NDUFA4/COX7A2/NDUFA6/ME1/POR/NDUFA8/NDUFA12/COX5A/NDUFS5/AKR7A2/NDUFAB1/NDUFA2/NDUFA7/NDUFS1/NDUFB3/GHITM/NDUFC2/COX5B/NDUFV1/NDUFS2/NDUFS8/NDUFS7/NDUFB9/NDUFS3/NDUFS4/SOD2/NDUFB1/COX7C/FDX1	32	3.756944444
71	proteome	slow	BP	GO:0006120	mitochondrial electron transport, NADH to ubiquinone	19/240	38/2705	3.97E-11	1.24E-08	1.23E-08	NDUFB8/NDUFA4/NDUFA6/NDUFA8/NDUFS5/NDUFAB1/NDUFA2/NDUFA7/NDUFS1/NDUFB3/NDUFC2/NDUFV1/NDUFS2/NDUFS8/NDUFS7/NDUFB9/NDUFS3/NDUFS4/NDUFB1	19	5.635416667
72	proteome	slow	BP	GO:0007005	mitochondrion organization	45/240	220/2705	2.05E-08	2.24E-06	2.23E-06	LETM1/NDUFB8/TIMM23/GABARAPL2/COX7A2/NDUFA6/NDUFB11/SLIRP/UQCC2/NDUFA8/NDUFA12/NDUFS5/BCS1L/NDUFAF7/DNM1L/PPP2CB/NDUFAB1/NDUFA2/NDUFS1/NDUFB3/NDUFA13/GHITM/NDUFC2/FUNDC2/MTCH2/SLC25A5/NUBPL/TIMM9/NDUFS2/HSD17B10/MARCKS/NDUFS8/VDAC2/NDUFS7/TIMM50/NDUFB9/TIMM21/UQCC1/NDUFS3/OPA1/NDUFS4/SOD2/NDUFB1/TMEM126A/TIMM13	45	2.305397727
73	proteome	slow	BP	GO:0032543	mitochondrial translation	21/240	70/2705	2.54E-07	2.64E-05	2.63E-05	MRPL15/MRPS23/MRPS22/UQCC2/MRPS21/MRPS9/MRPL12/MRPS17/TUFM/NDUFA7/LRPPRC/MRPL38/MRPS27/MRPS11/MRPS34/YARS2/MRPL49/MRPS33/TSFM/MRPS14/MRPS28	21	3.38125
74	proteome	slow	BP	GO:0140053	mitochondrial gene expression	22/240	81/2705	8.91E-07	8.44E-05	8.41E-05	MRPL15/MRPS23/MRPS22/UQCC2/MRPS21/MRPS9/MRPL12/MRPS17/TUFM/NDUFA7/LRPPRC/MRPL38/MRPS27/MRPS11/MRPS34/HSD17B10/YARS2/MRPL49/MRPS33/TSFM/MRPS14/MRPS28	22	3.061213992
75	proteome	slow	BP	GO:0046034	ATP metabolic process	24/240	105/2705	8.02E-06	0.000699384	0.000696345	MYH6/NDUFB8/NDUFA6/NDUFB11/NDUFA8/NDUFA12/NDUFS5/DNM1L/NDUFAB1/NDUFA2/NDUFA7/NDUFS1/NDUFB3/NDUFA13/NDUFC2/NDUFV1/NDUFS2/NDUFS8/NDUFS7/NDUFB9/NDUFS3/NDUFS4/NDUFB1/MYH3	24	2.576190476
76	proteome	slow	BP	GO:0046390	ribose phosphate biosynthetic process	23/240	105/2705	2.64E-05	0.001644446	0.0016373	NDUFB8/NDUFA6/NDUFB11/NDUFA8/NDUFA12/NDUFS5/NDUFAB1/NDUFA2/NDUFA7/NDUFS1/NDUFB3/NDUFA13/NDUFC2/NDUFV1/NDUFS2/HSD17B12/NDUFS8/NDUFS7/NDUFB9/AMPD3/NDUFS3/NDUFS4/NDUFB1	23	2.468849206
77	proteome	slow	BP	GO:1990542	mitochondrial transmembrane transport	11/240	32/2705	5.12E-05	0.002993254	0.002980247	SLC25A20/CPT1B/LETM1/TIMM23/CCDC51/TST/ABCB7/SLC25A5/TIMM50/TIMM21/SLC25A3	11	3.874348958
78	proteome	slow	BP	GO:0009081	branched-chain amino acid metabolic process	9/240	22/2705	5.22E-05	0.002993254	0.002980247	BCKDHA/ILVBL/AUH/BCAT2/PCCB/BCKDK/DBT/HSD17B10/PCCA	9	4.610795455
79	proteome	slow	BP	GO:1901137	carbohydrate derivative biosynthetic process	26/240	150/2705	0.000498223	0.02715317	0.02703517	NDUFB8/NDUFA6/NDUFB11/NDUFA8/NDUFA12/NDUFS5/NDUFAB1/NDUFA2/NDUFA7/NDUFS1/NDUFB3/NDUFA13/NDUFC2/NDUFV1/NDUFS2/HSD17B12/NDUFS8/NDUFS7/PGM3/NDUFB9/AMPD3/NDUFS3/NDUFS4/NDUFB1/AP2A1/ADAL	26	1.953611111
80	proteome	slow	CC	GO:0005743	mitochondrial inner membrane	64/242	229/2758	2.66E-19	6.49E-17	5.95E-17	SLC25A20/LETM1/NDUFB8/TIMM23/NDUFA4/COX7A2/NDUFA6/MRPL15/NDUFB11/MRPS23/MRPS22/CCDC51/UQCC2/MRPS21/NDUFA8/NDUFA12/COX5A/NDUFS5/BCS1L/MRPS9/TMEM14C/NDUFAB1/NDUFA2/MRPL12/MRPS17/NDUFA7/MRPS36/COQ7/NDUFS1/NDUFB3/NDUFA13/ABCB7/GHITM/NDUFC2/COX5B/SLC25A5/MRPL38/TIMM9/MRPS27/NDUFV1/MRPS11/MRPS34/NDUFS2/NDUFS8/NDUFS7/TIMM50/NDUFB9/TIMM21/UQCC1/MRPL49/NDUFS3/MRPS33/SLC25A3/OPA1/NDUFS4/NDUFB1/COX7C/CKMT2/…	64	3.185102313
81	proteome	slow	CC	GO:0031966	mitochondrial membrane	75/242	305/2758	3.90E-19	6.49E-17	5.95E-17	SLC25A20/CPT1B/LETM1/NDUFB8/TIMM23/NDUFA4/COX7A2/NDUFA6/MRPL15/NDUFB11/MRPS23/MRPS22/CCDC51/UQCC2/MRPS21/NDUFA8/NDUFA12/COX5A/NDUFS5/BCS1L/MRPS9/TMEM14C/DNM1L/NDUFAB1/NDUFA2/MRPL12/MRPS17/TUFM/NDUFA7/RTN4IP1/MRPS36/COQ7/NDUFS1/NDUFB3/NDUFA13/ABCB7/GHITM/NDUFC2/FUNDC2/MTCH2/COX5B/SLC25A5/MRPL38/TIMM9/MRPS27/NLRX1/NDUFV1/MRPS11/MRPS34/NDUFS2/NDUFS8/VDAC2/CYB5R3/NDUFS7/TIMM50/NDUFB9/TIMM21/UQCC1/SYN…	75	2.802465791
82	proteome	slow	CC	GO:0098798	mitochondrial protein-containing complex	54/242	181/2758	1.29E-17	8.58E-16	7.87E-16	BCKDHA/NDUFB8/TIMM23/NDUFA4/COX7A2/NDUFA6/MRPL15/NDUFB11/MRPS23/MRPS22/MRPS21/NDUFA8/NDUFA12/COX5A/NDUFS5/BCS1L/MRPS9/NDUFAB1/NDUFA2/MRPL12/MRPS17/NDUFA7/BCKDK/MRPS36/NDUFS1/DBT/NDUFB3/NDUFA13/NDUFC2/COX5B/SLC25A5/MRPL38/TIMM9/MRPS27/NDUFV1/MRPS11/MRPS34/NDUFS2/HSD17B10/NDUFS8/NDUFS7/TIMM50/NDUFB9/TIMM21/MRPL49/NDUFS3/MRPS33/NDUFS4/NDUFB1/COX7C/SUCLG2/MRPS14/TIMM13/MRPS28	54	3.400118716
83	proteome	slow	CC	GO:0030964	NADH dehydrogenase complex	22/242	38/2758	1.41E-14	5.23E-13	4.79E-13	NDUFB8/NDUFA4/NDUFA6/NDUFB11/NDUFA8/NDUFA12/NDUFS5/NDUFAB1/NDUFA2/NDUFA7/NDUFS1/NDUFB3/NDUFA13/NDUFC2/NDUFV1/NDUFS2/NDUFS8/NDUFS7/NDUFB9/NDUFS3/NDUFS4/NDUFB1	22	6.598086124
84	proteome	slow	CC	GO:0045271	respiratory chain complex I	22/242	38/2758	1.41E-14	5.23E-13	4.79E-13	NDUFB8/NDUFA4/NDUFA6/NDUFB11/NDUFA8/NDUFA12/NDUFS5/NDUFAB1/NDUFA2/NDUFA7/NDUFS1/NDUFB3/NDUFA13/NDUFC2/NDUFV1/NDUFS2/NDUFS8/NDUFS7/NDUFB9/NDUFS3/NDUFS4/NDUFB1	22	6.598086124
85	proteome	slow	CC	GO:0031975	envelope	82/242	437/2758	2.29E-13	6.36E-12	5.83E-12	SLC25A20/CPT1B/LETM1/NDUFB8/TIMM23/SUOX/NDUFA4/COX7A2/NDUFA6/MRPL15/NDUFB11/MRPS23/MRPS22/CCDC51/UQCC2/MRPS21/NDUFA8/NDUFA12/COX5A/NDUFS5/BCS1L/MRPS9/TMEM14C/DNM1L/NDUFAB1/NDUFA2/MRPL12/MRPS17/TUFM/NDUFA7/RTN4IP1/MRPS36/COQ7/NDUFS1/NDUFB3/NDUFA13/ABCB7/GHITM/NDUFC2/FUNDC2/MTCH2/LRPPRC/COX5B/SLC25A5/MRPL38/TIMM9/MRPS27/NLRX1/SYNE1/NDUFV1/MRPS11/MRPS34/NDUFS2/MGST3/NDUFS8/VDAC2/GFER/CYB5R3/NDUFS7/T…	82	2.138510127
86	proteome	slow	CC	GO:0070469	respirasome	27/242	67/2758	1.27E-12	3.02E-11	2.77E-11	NDUFB8/NDUFA4/COX7A2/NDUFA6/NDUFB11/NDUFA8/NDUFA12/COX5A/NDUFS5/BCS1L/NDUFAB1/NDUFA2/NDUFA7/NDUFS1/NDUFB3/NDUFA13/NDUFC2/COX5B/NDUFV1/NDUFS2/NDUFS8/NDUFS7/NDUFB9/NDUFS3/NDUFS4/NDUFB1/COX7C	27	4.592697669
87	proteome	slow	CC	GO:1990204	oxidoreductase complex	29/242	89/2758	8.90E-11	1.85E-09	1.70E-09	BCKDHA/NDUFB8/NDUFA4/NDUFA6/NDUFB11/NDUFA8/NDUFA12/NDUFS5/BCS1L/NDUFAB1/NDUFA2/NDUFA7/BCKDK/MRPS36/NDUFS1/DBT/NDUFB3/NDUFA13/NDUFC2/NDUFV1/NDUFS2/NDUFS8/CYB5R3/NDUFS7/NDUFB9/NDUFS3/NDUFS4/NDUFB1/CYB5B	29	3.713529576
88	proteome	slow	CC	GO:1990351	transporter complex	26/242	88/2758	9.72E-09	1.90E-07	1.74E-07	NDUFB8/NDUFA4/NDUFA6/NDUFB11/CCDC51/NDUFA8/NDUFA12/NDUFS5/BCS1L/NDUFAB1/NDUFA2/NDUFA7/NDUFS1/NDUFB3/NDUFA13/NDUFC2/TIMM9/NDUFV1/NDUFS2/NDUFS8/NDUFS7/NDUFB9/NDUFS3/NDUFS4/NDUFB1/TIMM13	26	3.367205109
89	proteome	slow	CC	GO:1902495	transmembrane transporter complex	24/242	83/2758	5.99E-08	1.11E-06	1.02E-06	NDUFB8/NDUFA4/NDUFA6/NDUFB11/CCDC51/NDUFA8/NDUFA12/NDUFS5/BCS1L/NDUFAB1/NDUFA2/NDUFA7/NDUFS1/NDUFB3/NDUFA13/NDUFC2/NDUFV1/NDUFS2/NDUFS8/NDUFS7/NDUFB9/NDUFS3/NDUFS4/NDUFB1	24	3.295429652
90	proteome	slow	CC	GO:0000314	organellar small ribosomal subunit	11/242	20/2758	1.57E-07	2.61E-06	2.40E-06	MRPS23/MRPS22/MRPS21/MRPS9/MRPS17/MRPS27/MRPS11/MRPS34/MRPS33/MRPS14/MRPS28	11	6.268181818
91	proteome	slow	CC	GO:0009295	nucleoid	8/242	29/2758	0.002634786	0.033745525	0.030934732	UQCC2/TUFM/DBT/LRPPRC/SLC25A5/HSD17B10/VDAC2/SOD2	8	3.143915645
92	proteome	slow	MF	GO:0008137	NADH dehydrogenase (ubiquinone) activity	19/246	34/2736	3.71E-12	4.70E-10	4.55E-10	NDUFB8/NDUFA4/NDUFA6/NDUFA8/NDUFA12/NDUFS5/NDUFA2/NDUFA7/NDUFS1/NDUFB3/NDUFC2/NDUFV1/NDUFS2/NDUFS8/NDUFS7/NDUFB9/NDUFS3/NDUFS4/NDUFB1	19	6.215208034
93	proteome	slow	MF	GO:0050136	NADH dehydrogenase (quinone) activity	19/246	34/2736	3.71E-12	4.70E-10	4.55E-10	NDUFB8/NDUFA4/NDUFA6/NDUFA8/NDUFA12/NDUFS5/NDUFA2/NDUFA7/NDUFS1/NDUFB3/NDUFC2/NDUFV1/NDUFS2/NDUFS8/NDUFS7/NDUFB9/NDUFS3/NDUFS4/NDUFB1	19	6.215208034
94	proteome	slow	MF	GO:0016491	oxidoreductase activity	61/246	283/2736	4.86E-12	4.70E-10	4.55E-10	MPO/ME2/BCKDHA/NDUFB8/ALDH4A1/DHRS4/SUOX/DHRS7C/NDUFA4/COX7A2/NDUFA6/CYGB/ME1/PHYHD1/POR/AOC3/AKR1C3/NDUFA8/NDUFA12/COX5A/NDUFS5/AKR7A2/NDUFA2/NDUFA7/RTN4IP1/TMLHE/MRPS36/COQ7/DECR1/NDUFS1/NDUFB3/NDUFC2/COX5B/ALDH7A1/NDUFV1/NDUFS2/MSRA/HSD17B10/HSD17B12/MGST3/NDUFS8/GFER/CYB5R3/NDUFS7/NDUFB9/NDUFS3/GPHN/ADHFE1/HADH/NDUFS4/SOD2/ETHE1/NDUFB1/COX7C/ALDH1A3/PCBD1/CYB5B/COQ6/CRYM/FDX1/PDPR	61	2.39731104
95	proteome	slow	MF	GO:0016651	oxidoreductase activity, acting on NAD(P)H	23/246	51/2736	6.47E-12	4.70E-10	4.55E-10	NDUFB8/DHRS4/NDUFA4/NDUFA6/POR/AKR1C3/NDUFA8/NDUFA12/NDUFS5/NDUFA2/NDUFA7/NDUFS1/NDUFB3/NDUFC2/NDUFV1/NDUFS2/NDUFS8/CYB5R3/NDUFS7/NDUFB9/NDUFS3/NDUFS4/NDUFB1	23	5.015781923
96	proteome	slow	MF	GO:0003954	NADH dehydrogenase activity	19/246	35/2736	7.47E-12	4.70E-10	4.55E-10	NDUFB8/NDUFA4/NDUFA6/NDUFA8/NDUFA12/NDUFS5/NDUFA2/NDUFA7/NDUFS1/NDUFB3/NDUFC2/NDUFV1/NDUFS2/NDUFS8/NDUFS7/NDUFB9/NDUFS3/NDUFS4/NDUFB1	19	6.037630662
97	proteome	slow	MF	GO:0016655	oxidoreductase activity, acting on NAD(P)H, quinone or similar compound as acceptor	21/246	43/2736	8.23E-12	4.70E-10	4.55E-10	NDUFB8/DHRS4/NDUFA4/NDUFA6/AKR1C3/NDUFA8/NDUFA12/NDUFS5/NDUFA2/NDUFA7/NDUFS1/NDUFB3/NDUFC2/NDUFV1/NDUFS2/NDUFS8/NDUFS7/NDUFB9/NDUFS3/NDUFS4/NDUFB1	21	5.431650596
98	proteome	slow	MF	GO:0015453	oxidoreduction-driven active transmembrane transporter activity	22/246	50/2736	3.52E-11	1.34E-09	1.30E-09	NDUFB8/NDUFA4/NDUFA6/NDUFA8/NDUFA12/COX5A/NDUFS5/NDUFA2/NDUFA7/NDUFS1/NDUFB3/NDUFC2/COX5B/NDUFV1/NDUFS2/NDUFS8/NDUFS7/NDUFB9/NDUFS3/NDUFS4/NDUFB1/COX7C	22	4.893658537
99	transcriptome	fast	BP	GO:0002181	cytoplasmic translation	25/418	118/6364	1.17E-07	0.000405202	0.000369888	YBX1/RPLP2/FAU/YBX3/RPL41/RPLP0/RPS29/RPL4/RPS2/RPL23A/RPL27/RPL38/RPS16/RPS19/RPL31/RPS21/RPL32/RPL14/RPL29/CPEB2/RACK1/RPS18/RPS10/RPL30/RPL7A	25	3.225610251
100	transcriptome	fast	BP	GO:0043269	regulation of monoatomic ion transport	33/418	206/6364	1.22E-06	0.002108938	0.00192514	PARK7/LRRC38/NKAIN1/AHCYL1/ANK3/TMEM109/SLN/THY1/TMBIM6/CD63/NOS1/HSPA2/CALM1/NEDD4/VAMP2/DHRS7C/KCNJ12/SCN4A/NEDD4L/BCL2/CACNG6/KCNS3/CALM2/BIN1/SCN1A/CAV3/RHOA/HES1/EGF/KCNQ5/CNKSR3/WNK2/FGF13	33	2.438937149
101	transcriptome	fast	BP	GO:0034765	regulation of monoatomic ion transmembrane transport	28/418	164/6364	2.23E-06	0.002575155	0.002350725	PARK7/LRRC38/ANK3/TMEM109/SLN/THY1/TMBIM6/CD63/NOS1/HSPA2/CALM1/NEDD4/VAMP2/DHRS7C/KCNJ12/SCN4A/NEDD4L/BCL2/CACNG6/KCNS3/CALM2/BIN1/SCN1A/CAV3/KCNQ5/CNKSR3/WNK2/FGF13	28	2.599369821
102	transcriptome	fast	BP	GO:0071805	potassium ion transmembrane transport	15/418	60/6364	4.88E-06	0.004230246	0.003861571	LRRC38/KCNN3/KCNT2/ANK3/CD63/NEDD4/VAMP2/KCNJ12/NEDD4L/KCNS3/BIN1/SLC24A3/CAV3/SLC12A2/KCNQ5	15	3.806220096
103	transcriptome	fast	BP	GO:0006813	potassium ion transport	16/418	71/6364	1.01E-05	0.006972331	0.006364678	LRRC38/KCNN3/KCNT2/ANK3/CD63/NOS1/NEDD4/VAMP2/KCNJ12/NEDD4L/KCNS3/BIN1/SLC24A3/CAV3/SLC12A2/KCNQ5	16	3.430958959
104	transcriptome	fast	BP	GO:0048729	tissue morphogenesis	32/418	241/6364	9.07E-05	0.031607847	0.028853158	CTNNBIP1/PDPN/AHDC1/LMO4/DEAF1/LGR4/PAK1/HMGA2/MDM2/MYF6/GPC6/ASB2/RGMA/IRX3/BCL2/RAB10/NPHP1/FZD7/ERBB4/IGFBP5/CAV3/RHOA/ROBO2/HES1/SLIT2/GRSF1/EGF/GDNF/PDGFA/EGFR/CSMD1/AR	32	2.021560881
105	transcriptome	fast	BP	GO:0042325	regulation of phosphorylation	54/418	494/6364	0.000102707	0.032343417	0.029524622	PARK7/LMO4/HAX1/CACUL1/HRAS/OSBP/TRPT1/PAK1/THY1/HMGA2/NOS1/HSPA2/CALM1/MLST8/AKTIP/ARL2BP/STAT3/HEXIM1/HEXIM2/BCL2/MAPRE3/CALM2/MOB1A/NCK2/FZD7/ERBB4/IRS1/EP300/CAV3/RAF1/SH3BP5/RHOA/DUSP7/PIK3CB/TNIK/HES1/TNK2/SLIT2/EGF/EGR1/CCNG1/RACK1/KLHL31/CNKSR3/PDGFA/EGFR/HSPB1/IKBKB/DEPTOR/TRIB1/SEMA4D/PFKFB1/AR/OGT	54	1.664258179
106	transcriptome	fast	BP	GO:0030041	actin filament polymerization	15/418	78/6364	0.000134216	0.032524885	0.029690274	HAX1/LMOD1/SPTB/MLST8/PSTPIP2/NCK2/BIN1/NCKAP1/ARPC2/RHOA/SLIT2/DAAM2/TMOD1/ARHGAP6/DIAPH2	15	2.927861612
107	transcriptome	fast	BP	GO:0034220	monoatomic ion transmembrane transport	39/418	327/6364	0.000169595	0.03671723	0.033517248	PARK7/LRRC38/KCNN3/KCNT2/ANK3/TMEM109/UCP2/UCP3/GRIA4/SLN/THY1/TMBIM6/CD63/NOS1/HSPA2/CALM1/NEDD4/VAMP2/DHRS7C/KCNJ12/SCN4A/NEDD4L/BCL2/CACNG6/KCNS3/CALM2/PCYOX1/BIN1/SCN1A/CHRND/SLC24A3/CAV3/SLC12A2/KCNQ5/CNKSR3/SLC25A37/WWP1/WNK2/FGF13	39	1.815811422
108	transcriptome	fast	BP	GO:0032870	cellular response to hormone stimulus	37/418	308/6364	0.000215971	0.037406203	0.034146175	PARK7/AHCYL1/RXRG/HRAS/PDE3B/MYOD1/SLC29A2/UCP2/UCP3/PAK1/NR4A1/CALCOCO1/FOXO1/SOS2/MYO5A/NEDD4/VAMP2/SREBF1/STAT3/ZFP36/LPIN1/RAB10/IRS1/NCOA3/EP300/RAF1/RHOA/ROBO2/CPEB2/SLIT2/EIF4E/SLIT3/SGK1/HDAC9/RXRA/AR/OGT	37	1.828962903
109	transcriptome	fast	BP	GO:0009725	response to hormone	46/418	414/6364	0.000238823	0.037679856	0.034395979	PARK7/CITED4/AHCYL1/RXRG/HRAS/PDE3B/MYOD1/SLC29A2/UCP2/UCP3/PAK1/NR4A1/CALCOCO1/NOS1/FOXO1/SOS2/MYO5A/NEDD4/VAMP2/SREBF1/STAT3/RPL27/AQP4/BCL2/ZFP36/LPIN1/RAB10/IGFBP5/IRS1/NCOA3/EP300/RAF1/RHOA/ROBO2/HES1/CPEB2/SLIT2/EIF4E/EGR1/SLIT3/SGK1/HDAC9/RXRA/PFKFB1/AR/OGT	46	1.691653376
110	transcriptome	fast	BP	GO:0032409	regulation of transporter activity	19/418	119/6364	0.000242875	0.037679856	0.034395979	PARK7/LRRC38/AHCYL1/ANK3/SLN/NOS1/HSPA2/CALM1/NEDD4/VAMP2/NEDD4L/BCL2/CALM2/CAV3/SGK1/CNKSR3/WNK2/RXRA/FGF13	19	2.430863254
111	transcriptome	fast	BP	GO:0050730	regulation of peptidyl-tyrosine phosphorylation	15/418	83/6364	0.000276046	0.039842596	0.036370232	HAX1/OSBP/THY1/MLST8/ARL2BP/NCK2/ERBB4/SH3BP5/HES1/TNK2/EGF/RACK1/PDGFA/EGFR/SEMA4D	15	2.751484407
112	transcriptome	fast	BP	GO:0031960	response to corticosteroid	12/418	58/6364	0.000307534	0.040972955	0.037402077	MYOD1/UCP3/RPL27/AQP4/BCL2/ZFP36/RHOA/SLIT2/EIF4E/SLIT3/SGK1/PFKFB1	12	3.149975252
113	transcriptome	fast	BP	GO:0051258	protein polymerization	21/418	142/6364	0.000346347	0.04301551	0.03926662	HAX1/LMOD1/PAK1/NIN/SPTB/MLST8/PSTPIP2/MAPRE3/NCK2/BIN1/NCKAP1/ARPC2/CAV3/RHOA/SLIT2/DAAM2/TMOD1/ARHGAP6/MID1IP1/DIAPH2/FGF13	21	2.251566817
114	transcriptome	fast	BP	GO:0050919	negative chemotaxis	6/418	16/6364	0.000352118	0.04301551	0.03926662	RHOA/ROBO2/SLIT2/SLIT3/PDGFA/SEMA4D	6	5.709330144
115	transcriptome	fast	BP	GO:0030838	positive regulation of actin filament polymerization	7/418	22/6364	0.000360118	0.04301551	0.03926662	LMOD1/MLST8/NCK2/BIN1/NCKAP1/ARPC2/RHOA	7	4.844280122
116	transcriptome	fast	BP	GO:0001504	neurotransmitter uptake	5/418	Nov-64	0.00039601	0.043555233	0.039759304	PARK7/SLC29A2/NOS1/GDNF/SLC22A3	5	6.920400174
117	transcriptome	fast	BP	GO:0045165	cell fate commitment	16/418	95/6364	0.000402358	0.043555233	0.039759304	PDPN/LMO4/MCL1/MYOD1/SOX6/MYF6/STAT3/BCL2/RAB10/FZD7/ERBB4/RHOA/HES1/PITX1/AR/FGF13	16	2.56419038
118	transcriptome	fast	CC	GO:0022626	cytosolic ribosome	23/431	79/6556	5.66E-10	2.24E-07	2.10E-07	RPLP2/FAU/RPL41/RPLP0/RPS29/RPL4/RPL3L/RPS2/RPL23A/RPL27/RPL38/RPS16/RPS19/RPL31/RPS21/RPL32/RPL14/RPL29/RACK1/RPS18/RPS10/RPL30/RPL7A	23	4.428558842
119	transcriptome	fast	MF	GO:0003735	structural constituent of ribosome	22/423	134/6544	4.08E-05	0.01760714	0.016666617	RPLP2/FAU/RPL41/RPLP0/RPS29/RPL4/RPL3L/RPS2/RPL23A/RPL27/RPL38/RPS16/RPS19/RPL31/RPS21/RPL32/RPL14/RPL29/RPS18/RPS10/RPL30/RPL7A	22	2.539924491
120	transcriptome	fast	MF	GO:0016247	channel regulator activity	13/423	62/6544	0.000128543	0.01760714	0.016666617	LRRC38/NOS1/CALM1/NEDD4/NEDD4L/BCL2/CACNG6/KCNS3/CALM2/CAV3/RACK1/SGK1/FGF13	13	3.243803859
121	transcriptome	fast	MF	GO:0016248	channel inhibitor activity	7/423	20/6544	0.000166273	0.01760714	0.016666617	CALM1/NEDD4/NEDD4L/BCL2/CALM2/CAV3/RACK1	7	5.41465721
122	transcriptome	fast	MF	GO:0022843	voltage-gated monoatomic cation channel activity	9/423	33/6544	0.000172873	0.01760714	0.016666617	LRRC38/KCNN3/KCNT2/KCNJ12/SCN4A/CACNG6/KCNS3/SCN1A/KCNQ5	9	4.219213411
123	transcriptome	fast	MF	GO:0015267	channel activity	17/423	100/6544	0.000197095	0.01760714	0.016666617	LRRC38/MCL1/KCNN3/KCNT2/TMEM109/GRIA4/KCNJ12/SCN4A/AQP4/BCL2/CACNG6/KCNS3/SCN1A/CHRND/SLC24A3/SLC12A2/KCNQ5	17	2.629976359
124	transcriptome	fast	MF	GO:0022803	passive transmembrane transporter activity	17/423	100/6544	0.000197095	0.01760714	0.016666617	LRRC38/MCL1/KCNN3/KCNT2/TMEM109/GRIA4/KCNJ12/SCN4A/AQP4/BCL2/CACNG6/KCNS3/SCN1A/CHRND/SLC24A3/SLC12A2/KCNQ5	17	2.629976359
125	transcriptome	fast	MF	GO:0015079	potassium ion transmembrane transporter activity	8/423	28/6544	0.00028058	0.021484444	0.020336806	LRRC38/KCNN3/KCNT2/KCNJ12/KCNS3/SLC24A3/SLC12A2/KCNQ5	8	4.420128335
126	transcriptome	fast	MF	GO:0004879	nuclear receptor activity	7/423	25/6544	0.000777235	0.028937628	0.027391863	RXRG/NR4A1/RORA/SREBF1/STAT3/RXRA/AR	7	4.331725768
127	transcriptome	fast	MF	GO:0098531	ligand-activated transcription factor activity	7/423	25/6544	0.000777235	0.028937628	0.027391863	RXRG/NR4A1/RORA/SREBF1/STAT3/RXRA/AR	7	4.331725768
128	transcriptome	slow	BP	GO:0072359	circulatory system development	74/541	476/6364	1.10E-07	0.000361034	0.000330827	HSPB7/HSPG2/ACADM/S100A1/ADAM15/PRRX1/MDM4/PROX1/TGFB2/EGLN1/ACTN2/NRP1/NRAP/CSRP3/VEGFB/EFEMP2/AMOTL1/ROBO4/ETS1/PTPRB/BTG1/IGF1/FLT1/COL4A2/AKAP6/CLEC14A/SIX1/ZFP36L1/FLRT2/TJP1/ACTC1/CTSH/ALPK3/MYLK3/KDM6B/TCAP/PECAM1/ACTG1/ALPK2/STK11/KLF2/HIF3A/RASIP1/ROCK2/SOS1/EPAS1/NEB/XIRP2/CFLAR/NCL/RAMP1/ID1/CLDN5/MB/PPARA/HEG1/CCDC39/CPE/THBS4/MEF2C/PAM/MATR3/PDGFRB/SGCD/NOTCH4/VEGFA/ADGRF5/PLN/RSPO3/…	74	1.828764038
129	transcriptome	slow	BP	GO:0048646	anatomical structure formation involved in morphogenesis	72/541	466/6364	2.15E-07	0.000361034	0.000330827	MFN2/HSPG2/PHACTR4/SSBP3/S100A1/ADAM15/PROX1/TGFB2/OBSCN/EGLN1/ACTN2/NRP1/LDB1/SH3PXD2A/NRAP/CSRP3/VEGFB/EHD1/AMOTL1/ROBO4/ETS1/PTPRB/BTG1/FLT1/COL4A2/CFL2/CLEC14A/SIX1/TJP1/ACTC1/HERC1/CTSH/MYLK3/KDM6B/TCAP/ACTG1/PKN1/KLF2/HIF3A/RASIP1/FUZ/RDH13/ROCK2/EPAS1/NEB/SLC40A1/CFLAR/NCL/RAMP1/GPC1/TCF15/ID1/MYL9/MAFB/SDC4/COL6A1/CLDN5/PPARA/LMOD3/THBS4/MEF2C/MATR3/PDGFRB/NOTCH4/VEGFA/PLN/RSPO3/SASH1/HOX…	72	1.817521201
130	transcriptome	slow	BP	GO:0048514	blood vessel morphogenesis	45/541	242/6364	2.92E-07	0.000361034	0.000330827	HSPG2/S100A1/ADAM15/PRRX1/PROX1/TGFB2/EGLN1/NRP1/VEGFB/EFEMP2/AMOTL1/ROBO4/ETS1/PTPRB/BTG1/FLT1/COL4A2/CLEC14A/SIX1/ZFP36L1/TJP1/CTSH/ACTG1/KLF2/HIF3A/RASIP1/ROCK2/SOS1/EPAS1/NCL/RAMP1/ID1/CLDN5/HEG1/THBS4/PDGFRB/SGCD/NOTCH4/VEGFA/ADGRF5/RSPO3/SASH1/QKI/HOXA7/HIPK2	45	2.187409297
131	transcriptome	slow	BP	GO:0048871	multicellular organismal-level homeostasis	52/541	308/6364	8.18E-07	0.000530317	0.000485946	MFN2/ACOT11/LAMC1/ESRRG/LDB1/GPAM/ETS1/LPCAT3/TNS2/ZFP36L1/TJP1/B2M/CTSH/KDM6B/MLLT6/PECAM1/ACTG1/STK11/PRDX2/PKN1/KLF2/SLC27A1/TMEM18/SOS1/EPAS1/KDM3A/SLC40A1/CFLAR/ID1/TP53INP2/MAFB/GNAS/CLDN5/MB/LYAR/APBB2/EMCN/HMGB2/ACSL1/MEF2C/ARRDC3/SLC22A5/CD74/VEGFA/ADGRF5/MYCT1/MLXIPL/ACHE/HIPK2/TMEM64/HSF1/JAK2	52	1.986028759
132	transcriptome	slow	BP	GO:0030029	actin filament-based process	61/541	385/6364	8.43E-07	0.000530317	0.000485946	PHACTR4/FNBP1L/PROX1/ENAH/OBSCN/ACTN2/FAM171A1/SVIL/NRP1/PRKG1/SORBS1/NRAP/CSRP3/SMTNL1/AMOTL1/SCN4B/ARHGDIB/HSP90B1/CFL2/EVL/CYFIP1/TJP1/ACTC1/MYLK3/MYO18A/CORO6/TCAP/ACTG1/ARHGDIA/BST2/TRPM4/MYH14/ROCK2/RHOQ/TMSB10/NEB/XIRP2/CFLAR/ID1/EPB41L1/MYL9/SDC4/PARVB/TWF2/NISCH/LMOD3/CAMK2D/SYNPO2/PAM/PDGFRB/SYNPO/SGCD/DBN1/MYO6/PLN/EPB41L2/WIPF3/FLNC/PDLIM2/JAK2/GSN	61	1.863811604
133	transcriptome	slow	BP	GO:0003013	circulatory system process	43/541	235/6364	8.58E-07	0.000530317	0.000485946	HSPB7/PPCS/GCLM/SLC16A1/S100A1/TGFB2/PRKG1/GSTO1/CSRP3/SMTNL1/VEGFB/SCN4B/WNK1/PDE3A/SPX/SLC38A2/ATP2B1/TJP1/ACTC1/MYLK3/RASL10B/TCAP/KLF2/SLC27A1/DMPK/TRPM4/ROCK2/EPAS1/TBC1D8/CLDN5/PPARA/SLC6A6/THRB/HEG1/ABCC5/CAMK2D/ITGA1/SLC22A5/SGCD/VEGFA/PLN/JAK2/GSN	43	2.152452118
134	transcriptome	slow	BP	GO:0031032	actomyosin structure organization	27/541	118/6364	1.30E-06	0.000602635	0.000552214	PROX1/OBSCN/ACTN2/FAM171A1/NRP1/SORBS1/NRAP/CSRP3/CFL2/EVL/TJP1/ACTC1/MYLK3/MYO18A/TCAP/ACTG1/MYH14/ROCK2/NEB/CFLAR/EPB41L1/MYL9/SDC4/LMOD3/PDGFRB/EPB41L2/FLNC	27	2.691625677
135	transcriptome	slow	BP	GO:0055013	cardiac muscle cell development	16/541	52/6364	3.43E-06	0.001064552	0.000975483	PROX1/ACTN2/NRAP/CSRP3/IGF1/AKAP6/ACTC1/ALPK3/MYLK3/TCAP/ALPK2/NEB/PPARA/PDGFRB/SGCD/VEGFA	16	3.619508034
136	transcriptome	slow	BP	GO:0055007	cardiac muscle cell differentiation	19/541	70/6364	3.45E-06	0.001064552	0.000975483	ACADM/PROX1/ACTN2/NRAP/CSRP3/IGF1/AKAP6/ACTC1/ALPK3/MYLK3/KDM6B/TCAP/ALPK2/NEB/PPARA/MEF2C/PDGFRB/SGCD/VEGFA	19	3.192923158
137	transcriptome	slow	BP	GO:0030239	myofibril assembly	16/541	53/6364	4.53E-06	0.001199784	0.001099401	PROX1/OBSCN/ACTN2/NRAP/CSRP3/CFL2/ACTC1/MYLK3/TCAP/ACTG1/NEB/CFLAR/MYL9/LMOD3/PDGFRB/FLNC	16	3.551215429
138	transcriptome	slow	BP	GO:0055002	striated muscle cell development	16/541	53/6364	4.53E-06	0.001199784	0.001099401	PROX1/OBSCN/ACTN2/NRAP/CSRP3/CFL2/ACTC1/MYLK3/TCAP/ACTG1/NEB/CFLAR/MYL9/LMOD3/PDGFRB/FLNC	16	3.551215429
139	transcriptome	slow	BP	GO:0055006	cardiac cell development	16/541	55/6364	7.73E-06	0.001685996	0.001544932	PROX1/ACTN2/NRAP/CSRP3/IGF1/AKAP6/ACTC1/ALPK3/MYLK3/TCAP/ALPK2/NEB/PPARA/PDGFRB/SGCD/VEGFA	16	3.422080323
140	transcriptome	slow	BP	GO:0061061	muscle structure development	56/541	368/6364	8.77E-06	0.001806777	0.001655607	ACADM/LAMC1/BTG2/PROX1/TGFB2/OBSCN/EGLN1/ACTN2/SVIL/ANKRD2/NRAP/CSRP3/SMTNL1/EHD1/EFEMP2/CRYAB/BTG1/IGF1/AKAP6/CFL2/SIX1/ZFP36L1/ACTC1/BTBD1/ALPK3/TRIM72/MYLK3/KDM6B/COPRS/TCAP/ACTG1/ALPK2/DMPK/MYH14/EPAS1/NEB/XIRP2/CHRNA1/CFLAR/GPC1/TCF15/MYL9/RBM38/PPARA/KLHL40/LMOD3/FBXO40/HEG1/MEF2C/PDGFRB/SGCD/VEGFA/UTRN/QKI/FLNC/PDLIM2	56	1.790082777
141	transcriptome	slow	BP	GO:0010927	cellular component assembly involved in morphogenesis	18/541	70/6364	1.42E-05	0.002397465	0.002196874	PROX1/OBSCN/ACTN2/NRAP/CSRP3/CFL2/ACTC1/MYLK3/TCAP/ACTG1/NEB/CFLAR/GPC1/MYL9/LMOD3/PDGFRB/PLN/FLNC	18	3.024874571
142	transcriptome	slow	BP	GO:0019883	antigen processing and presentation of endogenous antigen	7/541	Dec-64	1.68E-05	0.00267586	0.002451976	B2M/CD74/HLA-E/HLA-C/HLA-B/HLA-DRB1/TAPBP	7	6.86198398
143	transcriptome	slow	BP	GO:0097435	supramolecular fiber organization	54/541	366/6364	3.15E-05	0.004490828	0.004115088	PDE4DIP/PFDN2/CAMSAP2/PROX1/TGFB2/ENAH/OBSCN/ACTN2/FAM171A1/SVIL/NRP1/P4HA1/SORBS1/NRAP/CSRP3/EFEMP2/CRYAB/PFDN5/HSP90B1/CLIP1/CFL2/EVL/CYFIP1/TJP1/ACTC1/B2M/MYLK3/CORO6/TCAP/ACTG1/HOOK2/ROCK2/TMSB10/NEB/XIRP2/CFLAR/ID1/MYL9/SDC4/APP/TWF2/LMOD3/KLHL24/SYNPO2/MAP1B/PDGFRB/SYNPO/DBN1/MYO6/WIPF3/FLNC/JAK2/GSN/GOLGA2	54	1.73558377
144	transcriptome	slow	BP	GO:0014706	striated muscle tissue development	24/541	118/6364	4.15E-05	0.005305554	0.004861648	ACADM/PROX1/TGFB2/EGLN1/ACTN2/NRAP/CSRP3/IGF1/AKAP6/ACTC1/ALPK3/MYLK3/KDM6B/TCAP/ALPK2/NEB/XIRP2/PPARA/HEG1/MEF2C/PDGFRB/SGCD/VEGFA/PLN	24	2.392556158
145	transcriptome	slow	BP	GO:1901652	response to peptide	38/541	238/6364	9.25E-05	0.010710479	0.009814353	BTG2/NUCKS1/ACTN2/SORBS1/CTSD/CSRP3/TNS2/ATP2B1/BTG1/IGF1/IRS2/NFKBIA/ZFP36L1/CYFIP1/ZNF106/TRIM72/STK11/KLF2/SLC27A1/ROCK2/NCOA1/SOS1/RHOQ/CFLAR/NCL/ID1/APP/PPARA/TIMP4/KLF15/USO1/ERBIN/MAP1B/LPL/HSF1/GPT/JAK2/SLC2A8	38	1.878190093
146	transcriptome	slow	BP	GO:1901653	cellular response to peptide	31/541	183/6364	0.000136926	0.014774017	0.013537902	NUCKS1/ACTN2/SORBS1/CTSD/CSRP3/TNS2/ATP2B1/IGF1/IRS2/ZFP36L1/CYFIP1/ZNF106/TRIM72/KLF2/SLC27A1/ROCK2/NCOA1/SOS1/RHOQ/CFLAR/NCL/ID1/APP/KLF15/USO1/MAP1B/LPL/HSF1/GPT/JAK2/SLC2A8	31	1.992707292
147	transcriptome	slow	BP	GO:0045446	endothelial cell differentiation	14/541	55/6364	0.000143476	0.014774017	0.013537902	PROX1/NRP1/ROBO4/BTG1/TJP1/KDM6B/PECAM1/ROCK2/ID1/CLDN5/HEG1/NOTCH4/VEGFA/AFDN	14	2.994320282
148	transcriptome	slow	BP	GO:0003158	endothelium development	15/541	63/6364	0.000188499	0.018885568	0.017305447	PROX1/NRP1/ROBO4/BTG1/TJP1/KDM6B/PECAM1/ROCK2/SLC40A1/ID1/CLDN5/HEG1/NOTCH4/VEGFA/AFDN	15	2.800809788
149	transcriptome	slow	BP	GO:0001913	T cell mediated cytotoxicity	6/541	Dec-64	0.00021733	0.021201132	0.019427272	B2M/CTSH/HLA-E/HLA-C/HLA-B/HLA-DRB1	6	5.881700555
150	transcriptome	slow	BP	GO:0032970	regulation of actin filament-based process	29/541	176/6364	0.00036377	0.030872919	0.028289838	PROX1/ACTN2/SVIL/NRP1/ARHGDIB/CFL2/EVL/CYFIP1/TJP1/MYLK3/ACTG1/ARHGDIA/BST2/TRPM4/ROCK2/RHOQ/TMSB10/NEB/ID1/SDC4/TWF2/LMOD3/CAMK2D/SYNPO2/PAM/PDGFRB/SYNPO/PLN/GSN	29	1.938287683
151	transcriptome	slow	BP	GO:0048872	homeostasis of number of cells	25/541	143/6364	0.000366882	0.030872919	0.028289838	LDB1/GPAM/ETS1/LPCAT3/ZFP36L1/B2M/PRDX2/PKN1/KLF2/SOS1/EPAS1/SLC40A1/CFLAR/MAFB/MB/LYAR/EMCN/HMGB2/MEF2C/CD74/VEGFA/ADGRF5/MYCT1/HIPK2/JAK2	25	2.056538655
152	transcriptome	slow	BP	GO:0007155	cell adhesion	61/541	472/6364	0.00046723	0.036851537	0.033768237	MACF1/ADAM15/LAMC1/TGFB2/ACTN2/NRP1/PRKG1/SORBS1/LDB1/GPAM/EFEMP2/ZBTB16/ROBO4/ETS1/WNK1/IGF1/NUAK1/LGALS3/ZFP36L1/FLRT2/TJP1/B2M/PECAM1/CYTH1/ACTG1/ARHGDIA/MYL12A/MALT1/PRDX2/PPP2R1A/ROCK2/MAP4K4/CD93/ID1/MYL9/SDC4/GNAS/APP/COL6A1/CLDN5/PARVB/PPARA/MAGI1/SPARCL1/ITGA1/IL6ST/ERBIN/THBS4/CD74/HLA-E/HLA-DRB1/NOTCH4/VEGFA/DST/UTRN/AFDN/HOXA7/ACHE/DUSP26/ZNF703/JAK2	61	1.520270059
153	transcriptome	slow	BP	GO:0032956	regulation of actin cytoskeleton organization	26/541	154/6364	0.000494209	0.038167336	0.034973945	PROX1/ACTN2/SVIL/NRP1/ARHGDIB/CFL2/EVL/CYFIP1/TJP1/MYLK3/ACTG1/ARHGDIA/BST2/ROCK2/RHOQ/TMSB10/NEB/ID1/SDC4/TWF2/LMOD3/SYNPO2/PAM/PDGFRB/SYNPO/GSN	26	1.986028759
154	transcriptome	slow	BP	GO:0007517	muscle organ development	31/541	197/6364	0.000527086	0.038860986	0.035609559	BTG2/PROX1/TGFB2/EGLN1/SVIL/ANKRD2/CSRP3/SMTNL1/EFEMP2/CRYAB/IGF1/CFL2/SIX1/ACTC1/BTBD1/TRIM72/COPRS/TCAP/MYH14/NEB/XIRP2/CHRNA1/CFLAR/GPC1/TCF15/KLHL40/LMOD3/HEG1/MEF2C/SGCD/UTRN	31	1.851093576
155	transcriptome	slow	BP	GO:1901699	cellular response to nitrogen compound	44/541	314/6364	0.000555606	0.038860986	0.035609559	GCLM/NUCKS1/ACTN2/SORBS1/CTSD/CSRP3/PDE3A/TNS2/ATP2B1/IGF1/HSP90B1/IRS2/AKAP6/SIX1/ZFP36L1/CYFIP1/RYR3/ZNF106/TRIM72/KLF2/SLC27A1/TRPM4/ROCK2/NCOA1/SOS1/RHOQ/CFLAR/NCL/MAVS/ID1/BCL2L1/GNAS/APP/COL6A1/KLF15/USO1/MAP1B/MEF2C/ACHE/LPL/HSF1/GPT/JAK2/SLC2A8	44	1.648374678
156	transcriptome	slow	BP	GO:1902905	positive regulation of supramolecular fiber organization	18/541	92/6364	0.000612733	0.041247618	0.037796505	PDE4DIP/PROX1/ACTN2/NRP1/EFEMP2/CLIP1/CFL2/EVL/CYFIP1/MYLK3/ROCK2/ID1/SDC4/APP/SYNPO2/MAP1B/SYNPO/GSN	18	2.301535
157	transcriptome	slow	BP	GO:0006112	energy reserve metabolic process	12/541	49/6364	0.000623109	0.041247618	0.037796505	ACADM/SORBS1/PPP1R1A/IGF1/PPP1CC/IRS2/UGP2/GBE1/GYG1/IL6ST/ADGRF5/PHKA2	12	2.880832925
158	transcriptome	slow	BP	GO:0001914	regulation of T cell mediated cytotoxicity	5/541	Oct-64	0.000765411	0.046514392	0.042622618	B2M/HLA-E/HLA-C/HLA-B/HLA-DRB1	5	5.881700555
159	transcriptome	slow	BP	GO:0009725	response to hormone	54/541	414/6364	0.000801399	0.047915891	0.043906856	PADI2/DHCR24/GCLM/BTG2/NUCKS1/ESRRG/TGFB2/ACTN2/AKR1C2/SORBS1/CTSD/CSRP3/A2M/TNS2/ATP2B1/BTG1/IRS2/ZFP36L1/CYFIP1/ZNF106/CTSH/TRIM72/PELP1/WBP2/STK11/PKN1/SLC27A1/ROCK2/NCOA1/SOS1/RHOQ/KDM3A/TFPI/CFLAR/NCL/RAMP1/TIMP3/PPARA/TIMP4/THRB/KLF15/MME/USO1/HMGB2/ACSL1/MAP1B/MEF2C/PAM/PDGFRB/LPL/HSF1/GPT/JAK2/SLC2A8	54	1.534356666
160	transcriptome	slow	BP	GO:0030155	regulation of cell adhesion	40/541	283/6364	0.000831273	0.048398878	0.044349432	MACF1/ADAM15/LAMC1/TGFB2/NRP1/PRKG1/LDB1/GPAM/EFEMP2/ZBTB16/ETS1/WNK1/IGF1/NUAK1/LGALS3/TJP1/B2M/CYTH1/ACTG1/ARHGDIA/MALT1/PRDX2/PPP2R1A/ROCK2/MAP4K4/SDC4/PPARA/MAGI1/IL6ST/CD74/HLA-E/HLA-DRB1/NOTCH4/VEGFA/UTRN/AFDN/HOXA7/DUSP26/ZNF703/JAK2	40	1.662671535
161	transcriptome	slow	CC	GO:0030312	external encapsulating structure	26/552	119/6556	4.32E-06	0.000765907	0.000705897	HSPG2/ADAMTSL4/LAMC1/TGFB2/CTSD/EFEMP2/CTSF/A2M/HSP90B1/COL4A2/CLEC14A/LGALS3/FLRT2/CTSH/LMAN1/GPC1/COL6A1/TIMP3/TIMP4/COLQ/SPARCL1/ERBIN/THBS4/VEGFA/DST/ACHE	26	2.594933626
162	transcriptome	slow	CC	GO:0031012	extracellular matrix	26/552	119/6556	4.32E-06	0.000765907	0.000705897	HSPG2/ADAMTSL4/LAMC1/TGFB2/CTSD/EFEMP2/CTSF/A2M/HSP90B1/COL4A2/CLEC14A/LGALS3/FLRT2/CTSH/LMAN1/GPC1/COL6A1/TIMP3/TIMP4/COLQ/SPARCL1/ERBIN/THBS4/VEGFA/DST/ACHE	26	2.594933626
163	transcriptome	slow	CC	GO:0062023	collagen-containing extracellular matrix	23/552	99/6556	5.20E-06	0.000765907	0.000705897	HSPG2/ADAMTSL4/LAMC1/TGFB2/CTSD/EFEMP2/CTSF/A2M/HSP90B1/COL4A2/CLEC14A/LGALS3/CTSH/LMAN1/GPC1/COL6A1/TIMP3/COLQ/SPARCL1/ERBIN/THBS4/DST/ACHE	23	2.759259259
164	transcriptome	slow	CC	GO:0043292	contractile fiber	32/552	172/6556	1.31E-05	0.001446295	0.001332975	PDE4DIP/OBSCN/ACTN2/SVIL/C10orf71/ANKRD2/NRAP/CSRP3/SMTNL1/CRYAB/CFL2/RYR3/ACTC1/TCAP/ACTG1/LMAN1/STK11/NEB/XIRP2/MYL9/SDC4/PARVB/TIMP4/KLHL40/TWF2/LMOD3/SYNPO2/SYNPO/DST/FLNC/PDLIM2/ANK1	32	2.209639366
165	transcriptome	slow	CC	GO:0030134	COPII-coated ER to Golgi transport vesicle	14/552	52/6556	6.68E-05	0.003691248	0.003402031	TMED5/SEC31B/CD59/YIF1A/B2M/LMAN1/APP/USO1/CD74/HLA-E/HLA-C/HLA-B/HLA-DRB1/GOLGA2	14	3.197603122
166	transcriptome	slow	CC	GO:0009986	cell surface	36/552	224/6556	0.000102314	0.005024747	0.004631048	ADAM15/CD59/CRYAB/CLEC14A/LGALS3/B2M/GPRC5B/MYO18A/BST2/CHRNA1/TFPI/RAMP1/GPC1/CD93/SDC4/APP/HEG1/MME/ADGRA3/ITGA1/IL6ST/PAM/PDGFRB/CD74/BTNL9/HLA-E/HLA-C/HLA-B/HLA-DRB1/NOTCH4/VEGFA/ADGRF5/IGF2R/ACHE/LPL/IL11RA	36	1.908773292
167	transcriptome	slow	CC	GO:0070161	anchoring junction	59/552	442/6556	0.000193092	0.008534666	0.007865958	HSPG2/ADAM15/ENAH/ACTN2/ARHGAP21/SVIL/NRP1/SORBS1/SH3PXD2A/NRAP/ARL14EP/CD59/AMOTL1/SCN4B/TNS2/PCBP2/RAB21/HSP90B1/PPP1CC/FLT1/AKAP6/FLRT2/EVL/CYFIP1/TJP1/ACTC1/B2M/PECAM1/CYTH1/ACTG1/RASIP1/MAP4K4/XIRP2/SDC4/APP/CLDN5/PARVB/MAGI1/HEG1/MME/KLHL24/LAP3/SYNPO2/ITGA1/ERBIN/PDGFRB/SYNPO/DBN1/VEGFA/DST/EPB41L2/IGF2R/AFDN/TNS3/FLNC/PDLIM2/PABPC1/JAK2/GSN	59	1.585366254
168	transcriptome	slow	CC	GO:0012507	ER to Golgi transport vesicle membrane	10/552	35/6556	0.000437504	0.014875145	0.013709648	SEC31B/CD59/B2M/LMAN1/USO1/CD74/HLA-E/HLA-C/HLA-B/HLA-DRB1	10	3.393374741
169	transcriptome	slow	CC	GO:0098576	lumenal side of membrane	7/552	20/6556	0.000846463	0.024942431	0.022988142	CTSA/CD74/HLA-E/HLA-C/HLA-B/HLA-DRB1/TAPBP	7	4.156884058
170	transcriptome	slow	CC	GO:0015629	actin cytoskeleton	37/552	260/6556	0.00096241	0.026586575	0.024503464	HSPB7/MACF1/ACTN2/ARHGAP21/SVIL/SORBS1/SH3PXD2A/SMTNL1/CRYAB/FLT1/CFL2/TJP1/ACTC1/MYLK3/MYO18A/ACTG1/MYH14/RHOQ/NEB/XIRP2/MYH7B/MYL9/CLDN5/PARVB/TWF2/LMOD3/KALRN/SYNPO2/ABLIM3/SYNPO/DBN1/TMEM63B/FILIP1/MYO6/EPB41L2/PDLIM2/GSN	37	1.69016165
171	transcriptome	slow	CC	GO:0099081	supramolecular polymer	54/552	424/6556	0.001138598	0.029603556	0.027284059	MACF1/PDE4DIP/NES/CAMSAP2/OBSCN/ACTN2/SVIL/NRP1/C10orf71/ANKRD2/NRAP/CSRP3/SMTNL1/EFEMP2/CRYAB/CLIP1/COL4A2/CFL2/RYR3/ACTC1/KIF22/CYLD/MYO18A/TCAP/ACTG1/LMAN1/STK11/HOOK2/MYH14/RHOQ/NEB/XIRP2/DYNC1I2/MYH7B/MYL9/SDC4/COL6A1/PCNT/PARVB/TIMP4/KLHL40/MAP4/TWF2/LMOD3/SYNPO2/MAP1B/SYNPO/HLA-DRB1/DST/MYO6/FLNC/PDLIM2/ANK1/GOLGA2	54	1.512612797
172	transcriptome	slow	CC	GO:0098553	lumenal side of endoplasmic reticulum membrane	6/552	16/6556	0.001333023	0.032733115	0.03016841	CD74/HLA-E/HLA-C/HLA-B/HLA-DRB1/TAPBP	6	4.453804348
173	transcriptome	slow	MF	GO:0005102	signaling receptor binding	57/542	412/6544	5.91E-05	0.021042626	0.019490597	HSPG2/FNDC5/SCP2/ADAM15/NES/NENF/TGFB2/ACTN2/SORBS1/VEGFB/GAB2/ARHGEF12/A2M/SPX/DAZAP2/IGF1/HSP90B1/IL17D/IRS2/LGALS3/FLRT2/GPRC5B/WIPI1/SEC14L1/NCOA1/AAK1/DBI/CFLAR/GNAS/APP/USP4/NISCH/MTRNR2L12/CPE/HMGB2/ITGA1/IL6ST/ERBIN/THBS4/ARRDC3/PDGFRB/CD74/BTNL9/HLA-E/HLA-C/HLA-B/HLA-DRB1/NOTCH4/TAPBP/VEGFA/DST/RSPO3/UTRN/LPL/TACC1/OSGIN2/JAK2	57	1.670404471
174	transcriptome	slow	MF	GO:0042605	peptide antigen binding	6/542	Nov-44	0.000101106	0.021042626	0.019490597	DHCR24/HLA-E/HLA-C/HLA-B/HLA-DRB1/TAPBP	6	6.585709493
175	transcriptome	slow	MF	GO:0003779	actin binding	37/542	237/6544	0.000108281	0.021042626	0.019490597	PHACTR4/MACF1/ENAH/ACTN2/SVIL/KCNMA1/SORBS1/NRAP/CSRP3/CFL2/EVL/CYFIP1/MYO18A/CORO6/MYH14/TMSB10/NEB/XIRP2/MYH7B/EPB41L1/PARVB/TWF2/LMOD3/SYNPO2/MAP1B/ABLIM3/SYNPO/DBN1/DST/MYO6/EPB41L2/UTRN/AFDN/WIPF3/FLNC/PDLIM2/GSN	37	1.884939356
176	transcriptome	slow	MF	GO:0003823	antigen binding	7/542	16/6544	0.000151687	0.022108331	0.0204777	DHCR24/PPP2R1A/HLA-E/HLA-C/HLA-B/HLA-DRB1/TAPBP	7	5.282287823
177	transcriptome	slow	MF	GO:0033218	amide binding	26/542	151/6544	0.000240258	0.028014092	0.025947872	CPTP/HSPG2/SCP2/DHCR24/PFDN2/ACBD6/TGFB2/PANK1/CRYAB/PFDN5/NFKBIA/ALDH6A1/DBI/SLC40A1/FTCDNL1/RAMP1/SEC61A1/MME/APBB2/CD74/HLA-E/HLA-C/HLA-B/HLA-DRB1/TAPBP/ACHE	26	2.078932577
178	transcriptome	slow	MF	GO:0030546	signaling receptor activator activity	14/542	60/6544	0.000294176	0.028584076	0.026475817	FNDC5/NENF/TGFB2/VEGFB/SPX/IGF1/IL17D/LGALS3/FLRT2/APP/HMGB2/THBS4/VEGFA/OSGIN2	14	2.817220172
179	transcriptome	slow	MF	GO:0048029	monosaccharide binding	9/542	30/6544	0.000503855	0.032865366	0.030441334	EGLN1/P4HA1/OGFOD1/LMAN1/UGP2/PFKL/PAM/IGF2R/SLC2A8	9	3.622140221
180	transcriptome	slow	MF	GO:0048018	receptor ligand activity	13/542	56/6544	0.000507356	0.032865366	0.030441334	FNDC5/NENF/TGFB2/VEGFB/SPX/IGF1/IL17D/LGALS3/FLRT2/HMGB2/THBS4/VEGFA/OSGIN2	13	2.8028466
