## Supplementary material for "Human Skeletal Muscle Fiber Heterogeneity Beyond Myosin Heavy Chains": Table S16

Table S16. Transcription factor activity inference via SCENIC for slow versus fast fibers in the 1000 fiber transcriptomics dataset.
	cluster	TF	log2FoldChange_pseudobulk	RSS	DE_score_scaled	RSS_score_scaled	prioritization_score
1	slow	EPAS1	0.687739545	0.350447797	2.96624284	0.932723016	3.898965856
2	slow	ZSCAN30	0.690273592	0.342503521	2.981175612	0.870119826	3.851295438
3	slow	FOSL2	0.479064998	0.459434072	1.736553756	1.791566348	3.528120105
4	slow	ETS1	0.640736212	0.265030609	2.689258957	0.259610894	2.948869851
5	slow	KLF15	0.58181694	0.281988216	2.342056165	0.393241736	2.735297901
6	slow	RFXANK	0.449161354	0.371263012	1.560335882	1.096752924	2.657088806
7	slow	ATF5	0.425969821	0.380631104	1.423671512	1.170576195	2.594247707
8	slow	HOXA7	0.412245063	0.336282646	1.342793489	0.821097535	2.163891024
9	slow	SP2	0.266669018	0.377907354	0.484934801	1.149112262	1.634047063
10	slow	KLF5	0.276228851	0.313623279	0.541269521	0.642535172	1.183804693
11	slow	ETS2	0.208956416	0.355035727	0.144842739	0.968877234	1.113719973
12	slow	GABPB1	0.227897453	0.339059675	0.256459545	0.842981328	1.099440873
13	slow	FLI1	0.303640826	0.280009579	0.702804347	0.377649511	1.080453858
14	slow	HSF1	0.197404126	0.358120899	0.076766757	0.99318928	1.069956037
15	slow	GATAD1	0.196065602	0.349148523	0.068879026	0.922484363	0.99136339
16	slow	ELF1	0.045207736	0.449204807	-0.820104675	1.710956788	0.890852113
17	slow	KLF12	0.287780602	0.25432598	0.609342324	0.175255325	0.784597649
18	slow	TFDP2	0.170335538	0.333248352	-0.082744541	0.797186423	0.714441882
19	slow	NFE2L1	0.122880303	0.350120352	-0.362391416	0.930142653	0.567751238
20	slow	CCNT2	0.12335055	0.335951753	-0.359620313	0.81849	0.458869687
21	slow	ZNF518A	0.334275899	0.17765977	0.883332424	-0.428896555	0.454435869
22	slow	SMAD5	0.089222643	0.355374781	-0.560731163	0.971549076	0.410817912
23	slow	TEAD1	0.097875007	0.34681951	-0.509744026	0.904131067	0.394387041
24	slow	JUN	0.11539852	0.333612814	-0.406480482	0.800058484	0.393578002
25	slow	SMAD3	0.109731784	0.3329587	-0.439873743	0.794903877	0.355030133
26	slow	PBX1	0.114126393	0.323950783	-0.413976948	0.723918891	0.309941943
27	slow	NFIC	0.080954056	0.341927175	-0.609456753	0.865578055	0.256121302
28	slow	TBL1XR1	0.081291786	0.33714325	-0.607466561	0.827879344	0.220412783
29	slow	MYOG	0.062697708	0.349005512	-0.717038789	0.92135739	0.204318601
30	slow	ZBTB7A	0.049156813	0.340545556	-0.796833334	0.854690494	0.057857161
31	slow	MTF2	0.064493346	0.326000797	-0.70645735	0.740073594	0.033616245
32	slow	BPTF	0.033987555	0.346326299	-0.886223589	0.90024442	0.014020831
33	slow	THRB	0.44119349	0.041781702	1.513382404	-1.499654989	0.013727414
34	slow	TBX3	0.264666943	0.16126839	0.473136856	-0.558065369	-0.084928513
35	slow	MAFK	0.338844593	0.104371931	0.910255078	-1.006425904	-0.096170826
36	slow	ELK4	0.129174878	0.258751993	-0.325298389	0.210133586	-0.115164802
37	slow	ATF4	0.008139663	0.345381953	-1.0385415	0.892802704	-0.145738796
38	slow	CEBPB	0.011092428	0.330002742	-1.02114128	0.771610077	-0.249531203
39	slow	ZNF148	0.002448674	0.334047822	-1.072077678	0.803486476	-0.268591201
40	slow	DDIT3	0.320034661	0.09535327	0.799410857	-1.077495561	-0.278084704
41	slow	TFDP1	0.051059717	0.278612704	-0.785619793	0.366641732	-0.418978061
42	slow	CREM	0.038037277	0.257644012	-0.862359162	0.201402381	-0.660956781
43	slow	NR2F2	0.120869925	0.192997224	-0.37423828	-0.308032992	-0.682271272
44	slow	HOXA10	0.170451999	0.146107121	-0.082058253	-0.677540545	-0.759598798
45	slow	FOXO3	0.174450081	0.138658704	-0.058498129	-0.736236223	-0.794734352
46	slow	NFATC1	0.266787987	0.045566607	0.485635865	-1.469828843	-0.984192978
47	slow	ZNF431	0.15141556	0.12304676	-0.19423725	-0.859262852	-1.053500103
48	slow	MITF	0.185158533	0.09384418	0.004605239	-1.089387621	-1.084782382
49	slow	TBX15	0.2185484	0.068843837	0.201366922	-1.286397549	-1.085030627
50	slow	FUBP1	0.058524772	0.179928657	-0.741629301	-0.41101707	-1.152646371
51	slow	ZNF283	0.142780129	0.100686344	-0.245124601	-1.035469391	-1.280593992
52	slow	ZNF407	0.020530809	0.184490403	-0.965522257	-0.375069198	-1.340591455
53	slow	TCF7L2	0.13640797	0.079844754	-0.28267482	-1.199707148	-1.482381968
54	slow	TFE3	0.133915923	0.077078551	-0.297360095	-1.221505621	-1.518865716
55	slow	HOXA3	0.144981675	0.068631797	-0.232151208	-1.288068482	-1.52021969
56	slow	UBE2K	0.020469986	0.156997828	-0.965880679	-0.591718634	-1.557599313
57	slow	E2F3	0.126939159	0.075238191	-0.338473162	-1.236008188	-1.57448135
58	slow	MEF2D	0.052613547	0.125814245	-0.776463297	-0.837454277	-1.613917575
59	slow	ZNF783	0.027907117	0.121740387	-0.922054736	-0.869557452	-1.791612188
60	slow	ING4	0.101608582	0.050006011	-0.487742603	-1.43484506	-1.922587664
61	slow	RARA	0.070495255	0.065197381	-0.671088966	-1.315132678	-1.986221644
62	slow	MBD1	0.103013531	0.019641306	-0.479463441	-1.674127711	-2.153591152
63	slow	NFE2L2	0.003618694	0.089328326	-1.065182918	-1.124973854	-2.190156772
64	slow	MXD4	0.050583684	0.036979038	-0.788424991	-1.537501374	-2.325926365
65	slow	ATF2	0.027072002	0.054122397	-0.926975946	-1.402406749	-2.329382695
66	slow	BDP1	0.028410817	0.021025156	-0.919086503	-1.663222571	-2.582309074
67	fast	MAFA	1.4127562	0.645407721	5.554943514	1.580297174	7.135240688
68	fast	PITX1	0.959861274	0.536695711	3.447769988	1.044519215	4.492289202
69	fast	EGR1	0.857225426	0.546881445	2.970238598	1.094718742	4.06495734
70	fast	MAF	0.672371801	0.601417468	2.110174503	1.363494925	3.473669428
71	fast	MYF6	0.679740513	0.544673721	2.144458735	1.08383816	3.228296895
72	fast	SREBF1	0.568102574	0.583266224	1.625043532	1.274038051	2.899081583
73	fast	SOX6	0.565180278	0.527970169	1.611447035	1.001516117	2.612963151
74	fast	FOXO1	0.511354605	0.537077567	1.361013593	1.046401156	2.40741475
75	fast	HES1	0.482540345	0.554055427	1.226950167	1.130075109	2.357025275
76	fast	EP300	0.440056702	0.555784744	1.029287525	1.138597902	2.167885427
77	fast	HSF2	0.430022396	0.545520301	0.982601146	1.088010461	2.070611607
78	fast	ZBTB18	0.404491844	0.511577518	0.863815751	0.92072632	1.784542071
79	fast	CHD2	0.391624476	0.51251656	0.803948053	0.925354308	1.729302362
80	fast	ZNF25	0.221911896	0.62933118	0.014330335	1.501065298	1.515395633
81	fast	MAZ	0.299800532	0.547030418	0.376720954	1.095452946	1.4721739
82	fast	SREBF2	0.319374096	0.5151726	0.467790414	0.938444378	1.406234792
83	fast	THAP11	0.294533286	0.515966026	0.352214163	0.942354711	1.294568874
84	fast	KLF10	0.241482817	0.555393879	0.105387499	1.136671556	1.242059055
85	fast	RXRA	0.254309506	0.535426756	0.165065933	1.038265277	1.20333121
86	fast	HMGA2	0.467060005	0.318281349	1.154925154	-0.031917524	1.12300763
87	fast	BHLHE40	0.236234199	0.529460827	0.080967378	1.0088627	1.089830078
88	fast	ARNT2	0.532163195	0.211612308	1.457829233	-0.557626888	0.900202345
89	fast	TEF	0.257357942	0.463748658	0.179249318	0.685005821	0.864255139
90	fast	ZNF76	0.165518005	0.522858579	-0.248052189	0.976324076	0.728271886
91	fast	HMGXB4	0.109804236	0.56141724	-0.507270327	1.166357181	0.659086854
92	fast	CTCFL	0.383033516	0.300989497	0.763977096	-0.117138959	0.646838137
93	fast	TP63	0.150447941	0.517549084	-0.318168318	0.95015668	0.631988362
94	fast	XBP1	0.181026453	0.476796238	-0.175896398	0.749309717	0.573413319
95	fast	CEBPD	0.204881794	0.435453651	-0.064905218	0.545556271	0.480651053
96	fast	BCLAF1	0.068816335	0.553733347	-0.697973768	1.128487763	0.430513996
97	fast	THRA	0.111845775	0.510329642	-0.497771705	0.914576267	0.416804562
98	fast	RFX3	0.293671413	0.33716082	0.348204146	0.061128352	0.409332497
99	fast	NCOA3	0.509157019	0.128326135	1.350788938	-0.968095755	0.382693182
100	fast	ZBTB20	0.085864237	0.527202319	-0.618655396	0.997731833	0.379076437
101	fast	PURA	0.067788571	0.544129885	-0.702755621	1.081157912	0.378402291
102	fast	NFIA	0.082415297	0.527081227	-0.634702195	0.997135042	0.362432847
103	fast	ILF2	0.064593692	0.540846195	-0.717620355	1.06497452	0.347354165
104	fast	NR1D1	0.119017879	0.488226077	-0.464402228	0.805640714	0.341238486
105	fast	PHF20	0.107684658	0.491140372	-0.517132036	0.820003573	0.302871537
106	fast	ARID3A	0.449688044	0.16003698	1.074099043	-0.811811535	0.262287508
107	fast	KLF9	0.046350799	0.538773612	-0.802498634	1.054759975	0.25226134
108	fast	USF2	0.078053626	0.507941073	-0.654995638	0.902804407	0.247808769
109	fast	CEBPG	0.442470182	0.160282176	1.040516669	-0.810603108	0.22991356
110	fast	YY1	0.066329328	0.514649544	-0.709545006	0.935866542	0.226321536
111	fast	MXI1	0.057947326	0.517107586	-0.748543745	0.947980795	0.19943705
112	fast	BHLHE41	0.058697253	0.516060892	-0.745054581	0.942822251	0.19776767
113	fast	KLF13	0.030268012	0.53936807	-0.877326639	1.057689709	0.18036307
114	fast	SP3	0.106872005	0.454012689	-0.520913048	0.637022922	0.116109874
115	fast	HCFC1	0.018028094	0.535742812	-0.934275016	1.039822929	0.105547913
116	fast	NR3C1	0.031750869	0.521632701	-0.870427386	0.97028244	0.099855054
117	fast	TEAD4	0.026857638	0.52217857	-0.893194006	0.972972708	0.079778702
118	fast	ELF2	0.040065757	0.496696525	-0.831740902	0.847386601	0.015645699
119	fast	ZNF281	0.033833862	0.499771479	-0.860735892	0.862541252	0.00180536
120	fast	NPAS2	0.334519766	0.215788203	0.538258317	-0.537046338	0.001211979
121	fast	PPARG	0.316359638	0.23271682	0.453765118	-0.453615082	0.000150035
122	fast	VEZF1	0.025720488	0.50368138	-0.898484796	0.881810871	-0.016673925
123	fast	JUND	0.089792554	0.439466534	-0.600378207	0.565333426	-0.035044781
124	fast	ZBTB43	0.012654814	0.507528755	-0.959275147	0.900772334	-0.058502813
125	fast	BACH2	0.243891511	0.284184208	0.116594374	-0.199962406	-0.083368032
126	fast	MAX	0.001034414	0.50598718	-1.01334111	0.893174813	-0.120166297
127	fast	ZNF654	0.151089522	0.36138682	-0.315183251	0.180524149	-0.134659102
128	fast	ETV1	0.217207622	0.293793626	-0.00755713	-0.152603201	-0.160160331
129	fast	RFXAP	0.103828328	0.393556602	-0.535074292	0.339070202	-0.196004089
130	fast	SP1	0.16428371	0.333619282	-0.253794966	0.043674181	-0.210120784
131	fast	ARID5B	0.041871262	0.444445747	-0.823340471	0.589873053	-0.233467418
132	fast	TAF6	0.034420939	0.442953882	-0.858004411	0.582520523	-0.275483888
133	fast	TFAP4	0.324229563	0.162907335	0.490381329	-0.79766523	-0.307283902
134	fast	HINFP	0.277704411	0.20186655	0.273914854	-0.605658031	-0.331743177
135	fast	PGR	0.432212817	0.038818749	0.992792468	-1.409225349	-0.416432881
136	fast	POU2F1	0.157102603	0.296218888	-0.28720633	-0.140650501	-0.427856831
137	fast	NFATC3	0.24891384	0.201215411	0.139961645	-0.608867115	-0.46890547
138	fast	GBX1	0.038237408	0.399545075	-0.840247616	0.368583886	-0.47166373
139	fast	ZNF639	0.034139825	0.377721164	-0.859312345	0.261026585	-0.59828576
140	fast	ETV3	0.130115398	0.27269253	-0.412769064	-0.256598172	-0.669367236
141	fast	GATA3	0.209725329	0.196931291	-0.042369815	-0.629981036	-0.672350851
142	fast	IKZF2	0.187526264	0.203035465	-0.145654884	-0.599897132	-0.745552016
143	fast	STAT3	0.32327339	0.054778213	0.485932567	-1.33057048	-0.844637913
144	fast	ZSCAN9	0.304356577	0.072498018	0.397918757	-1.243239916	-0.845321159
145	fast	NFATC2	0.15633063	0.210579464	-0.290798073	-0.562717169	-0.853515242
146	fast	HMGA1	0.082612414	0.272969257	-0.633785072	-0.255234345	-0.889019417
147	fast	ZBTB11	0.12740988	0.22311473	-0.425356962	-0.500938171	-0.926295133
148	fast	CLOCK	0.081548593	0.263266306	-0.638734691	-0.303054519	-0.941789211
149	fast	AR	0.290845438	0.065608622	0.3350558	-1.277193723	-0.942137924
150	fast	BACH1	0.286958409	0.067661997	0.316970712	-1.26707384	-0.950103128
151	fast	NCOA2	0.202189989	0.144562069	-0.077429314	-0.888078326	-0.96550764
152	fast	ZNF320	0.228716994	0.114257547	0.045992256	-1.037431604	-0.991439347
153	fast	SRF	0.33340868	0.010525769	0.53308879	-1.548664914	-1.015576123
154	fast	MXD1	0.114489162	0.204295775	-0.485472881	-0.593685803	-1.079158684
155	fast	NCALD	0.286983502	0.038035516	0.31708746	-1.413085445	-1.095997985
156	fast	ETV6	0.11647037	0.18942271	-0.476254961	-0.666986446	-1.143241407
157	fast	BCL6	0.243350306	0.068130157	0.114076322	-1.264766552	-1.15069023
158	fast	SP4	0.068874862	0.22085846	-0.697701459	-0.512058008	-1.209759467
159	fast	ZNF131	0.066232168	0.213760117	-0.709997058	-0.547041593	-1.257038651
160	fast	KMT2B	0.004838887	0.267846842	-0.995640125	-0.280479734	-1.27611986
161	fast	LBX1	0.253047032	0.009933758	0.159192047	-1.551582589	-1.392390542
162	fast	ZNF536	0.172252776	0.083493958	-0.216717477	-1.189047355	-1.405764832
163	fast	TCF12	0.194053474	0.051048282	-0.115285887	-1.348953128	-1.464239015
164	fast	POU6F1	0.155596354	0.082449735	-0.294214418	-1.194193719	-1.488408137
165	fast	ZNF335	0.189248644	0.03641447	-0.137641203	-1.421074633	-1.558715836
166	fast	STAT1	0.048877473	0.158698539	-0.790742839	-0.818407928	-1.609150766
167	fast	HMBOX1	0.176554032	0.034662074	-0.196705125	-1.429711171	-1.626416296
168	fast	IRF2	0.183716668	0.011221733	-0.163379698	-1.545234912	-1.70861461
169	fast	SMAD2	0.1020505	0.069813093	-0.543345949	-1.256472341	-1.799818291
170	fast	POU2F2	0.083739712	0.07939423	-0.62854012	-1.209252519	-1.837792639
171	fast	ZNF224	0.087189266	0.065075934	-0.612490461	-1.279819033	-1.892309494
172	fast	MECP2	0.125548513	0.016771584	-0.434017301	-1.517882941	-1.951900242
173	fast	DBP	0.0030212	0.1172542	-1.004097236	-1.022662852	-2.026760088
174	fast	ZNF430	0.105087911	0.016763902	-0.52921386	-1.5179208	-2.047134661
175	fast	PITX2	0.090983584	0.02924841	-0.594836731	-1.456391956	-2.051228687
176	fast	NFYB	0.092735939	0.025808645	-0.586683589	-1.473344547	-2.060028136
177	fast	SOX4	0.01980304	0.08732285	-0.926016765	-1.170176983	-2.096193748
178	fast	HOXB3	0.061449005	0.027535781	-0.732251569	-1.464832502	-2.197084071
179	fast	RUNX2	0.010024316	0.015330181	-0.971514004	-1.524986772	-2.496500776
180	fast	SKI	0.004046614	0.020125358	-0.999326316	-1.501354148	-2.500680464
