## Supplementary material for "Human Skeletal Muscle Fiber Heterogeneity Beyond Myosin Heavy Chains": Table S17

Table S17. Differential expression results between slow and fast skeletal muscle fibers in non-coding transcripts the 1000 fiber transcriptomics dataset.
	GENE	baseMean	log2FoldChange	lfcSE	stat	pvalue	padj	GENEID	GENEBIOTYPE	significant
1	FLJ37453	42.42499942	0.041502329	0.119260206	0.347998133	0.727841585	0.869105283	ENSG00000179743	antisense	NO
2	SNHG12	13.60297227	-0.093944591	0.190955165	-0.491971983	0.622739149	0.805446282	ENSG00000197989	antisense	NO
3	RP11-147C23.1	16.19331324	-0.279234516	0.188266505	-1.483187442	0.138024617	0.338196674	ENSG00000237435	lincRNA	NO
4	MIR137HG	22.12074501	0.005304128	0.191408321	0.027711061	0.977892602	0.990457429	ENSG00000225206	lincRNA	NO
5	RP5-1070A16.1	27.82420163	-0.309010277	0.165213649	-1.870367728	0.06143277	0.197552106	ENSG00000226053	lincRNA	NO
6	SLC16A1-AS1	71.94920522	0.178846079	0.099331769	1.80049224	0.071782948	0.219491305	ENSG00000226419	antisense	NO
7	RP11-418J17.1	16.64775131	-0.22536181	0.173942857	-1.295608301	0.195110468	0.415421771	ENSG00000231365	antisense	NO
8	RP11-404F10.2	16.51206119	-0.437893953	0.190742193	-2.295737227	0.021690911	0.094984164	ENSG00000228863	antisense	NO
9	RP11-318C24.2	36.31925482	-0.175052586	0.13110775	-1.33518107	0.181817091	0.398586288	ENSG00000227740	lincRNA	NO
10	RP11-316I3.2	17.63468022	-0.468091354	0.198151949	-2.362284882	0.018162679	0.082962286	ENSG00000238054	lincRNA	NO
11	LINC01035	36.14506182	-0.289450223	0.129513369	-2.234906132	0.025423512	0.106609164	ENSG00000226486	lincRNA	NO
12	MIR181A1HG	35.16032507	-0.161237865	0.136132858	-1.184415491	0.236248631	0.466066381	ENSG00000229989	lincRNA	NO
13	LINC01222	49.9753588	-0.254630925	0.123543397	-2.06106463	0.039296875	0.145388636	ENSG00000233410	lincRNA	NO
14	C1orf132	77.67131792	0.118660832	0.096906161	1.224492137	0.220766631	0.448670374	ENSG00000203709	lincRNA	NO
15	LYPLAL1-AS1	61.84271005	-0.359527295	0.127986991	-2.809092481	0.004968137	0.030634782	ENSG00000228063	antisense	YES
16	LINC00704	22.52786987	-0.055801802	0.158094855	-0.35296406	0.724115384	0.867768646	ENSG00000231298	lincRNA	NO
17	RP11-554I8.2	25.68535985	0.475117619	0.146869888	3.234955947	0.001216615	0.009725054	ENSG00000223784	lincRNA	YES
18	WAC-AS1	33.0708359	0.180534608	0.12805009	1.409874905	0.158576624	0.367715347	ENSG00000254635	antisense	NO
19	SVIL-AS1	19.76538193	-0.257112937	0.17206364	-1.49428977	0.135099898	0.334047079	ENSG00000224597	antisense	NO
20	LINC01264	65.49948828	-0.047097945	0.130880288	-0.359855147	0.71895546	0.866062294	ENSG00000229630	lincRNA	NO
21	RP11-517P14.2	15.18081481	0.174590574	0.199937153	0.873227267	0.382539215	0.622103461	ENSG00000230555	lincRNA	NO
22	C10orf71-AS1	31.02715064	0.168666703	0.133327924	1.265051596	0.205852833	0.429930904	ENSG00000236208	antisense	NO
23	LINC01515	37.58261969	-0.177098691	0.125346483	-1.412873239	0.157692999	0.366698015	ENSG00000228065	lincRNA	NO
24	NUTM2B-AS1	13.85287398	-0.063634818	0.201049937	-0.316512498	0.751613541	0.879567307	ENSG00000225484	antisense	NO
25	RP11-94M14.2	16.85011412	-0.409985909	0.21306267	-1.924250309	0.054323216	0.182421736	ENSG00000224750	lincRNA	NO
26	KCNQ1OT1	86.09317614	-0.182867325	0.101854154	-1.795384071	0.072592529	0.220964865	ENSG00000269821	antisense	NO
27	LINC00958	19.43635363	-0.496861889	0.170842184	-2.90830916	0.003633889	0.023876163	ENSG00000251381	lincRNA	YES
28	RP11-115J23.1	88.58801902	-0.149254528	0.099334325	-1.502547357	0.132955807	0.33006237	ENSG00000249867	lincRNA	NO
29	WT1-AS	18.36899491	-0.274716212	0.190027664	-1.445664308	0.14827138	0.352465227	ENSG00000183242	antisense	NO
30	RP11-142C4.6	19.41172099	-0.291316533	0.196059304	-1.485859263	0.137316351	0.336985933	ENSG00000255240	antisense	NO
31	NEAT1	2071.29179	-0.106197689	0.064267199	-1.652439988	0.098444889	0.272181957	ENSG00000245532	lincRNA	NO
32	MALAT1	15030.42611	0.279007577	0.050797974	5.492494155	3.96E-08	8.26E-07	ENSG00000251562	lincRNA	YES
33	RP11-91P24.6	28.42568564	0.002825836	0.248265424	0.01138232	0.990918419	0.995750858	ENSG00000255449	antisense	NO
34	RAB30-AS1	26.95159586	-0.06951663	0.146378536	-0.474909994	0.634851128	0.811878762	ENSG00000246067	lincRNA	NO
35	RP11-356J5.12	34.09210599	-0.307115075	0.144101074	-2.131247643	0.033068746	0.128633433	ENSG00000250303	lincRNA	NO
36	RP11-158I9.8	15.14010405	0.644871731	0.181512719	3.552763314	0.000381207	0.003584025	ENSG00000278376	lincRNA	YES
37	RASSF8-AS1	33.01275216	-0.150867615	0.13210093	-1.14206323	0.253427738	0.487200053	ENSG00000246695	antisense	NO
38	RP11-352M15.2	19.18130875	0.237939754	0.161936717	1.469337889	0.141741165	0.34405627	ENSG00000273015	lincRNA	NO
39	RP11-96H19.1	27.69813933	-0.135381503	0.143427946	-0.943899057	0.345221234	0.587820145	ENSG00000257261	lincRNA	NO
40	RP11-977G19.11	18.1979929	0.483892483	0.173685398	2.786028584	0.005335817	0.032477337	ENSG00000257303	antisense	YES
41	RP11-230G5.2	17.04010988	-0.338030214	0.185615299	-1.821133361	0.068586587	0.212455462	ENSG00000250748	lincRNA	NO
42	IFNG-AS1	18.54322087	-0.441560336	0.177817428	-2.483223058	0.013019953	0.064689894	ENSG00000255733	antisense	NO
43	RP11-81H3.2	51.64337931	-0.259397379	0.141429373	-1.834112488	0.066637298	0.20839607	ENSG00000251138	lincRNA	NO
44	RP11-114H23.1	31.91442035	-0.25893148	0.139713467	-1.853303666	0.063838846	0.202807949	ENSG00000258077	lincRNA	NO
45	RP11-290L1.5	22.11449952	-0.431708211	0.172638713	-2.500645439	0.012396722	0.06235438	ENSG00000257329	lincRNA	NO
46	RP11-210L7.3	35.98657739	-0.187350395	0.132924848	-1.409446005	0.158703329	0.367858663	ENSG00000283052	lincRNA	NO
47	LINC01405	226.8199223	4.698313025	0.229840611	20.44161386	7.13E-93	2.30E-90	ENSG00000185847	lincRNA	YES
48	MAPKAPK5-AS1	12.92612205	-0.030655934	0.196753915	-0.155808507	0.876183965	0.942875308	ENSG00000234608	lincRNA	NO
49	NRAV	21.08085248	-0.328509355	0.170287012	-1.929150975	0.053712122	0.181354813	ENSG00000248008	antisense	NO
50	RP13-941N14.1	24.48895412	-0.165372385	0.153068387	-1.080382359	0.279971948	0.517578508	ENSG00000256742	lincRNA	NO
51	LINC00327	17.95553302	-0.058151689	0.192581472	-0.301958899	0.762683395	0.887046946	ENSG00000232977	lincRNA	NO
52	RP11-141M1.3	22.44152952	0.294772217	0.150600485	1.957312529	0.050310735	0.173180991	ENSG00000230490	lincRNA	NO
53	LINC00598	42.00849214	-0.54184077	0.137106059	-3.951982685	7.75E-05	0.000873772	ENSG00000215483	lincRNA	YES
54	DLEU2	149.3930362	-0.140509724	0.07842931	-1.791546091	0.073205705	0.222193093	ENSG00000231607	antisense	NO
55	LINC00355	18.36190006	-0.238906459	0.182117904	-1.311823024	0.189579855	0.408571575	ENSG00000227674	lincRNA	NO
56	MIR4500HG	36.65066406	-0.317446689	0.130218579	-2.437798745	0.014776998	0.071210208	ENSG00000228824	lincRNA	NO
57	RP11-255P5.3	64.99512562	-2.59714532	0.151660596	-17.12472052	9.71E-66	1.95E-63	ENSG00000278445	lincRNA	YES
58	LINC00346	17.20131693	0.159347063	0.172260889	0.925033327	0.354948572	0.596260865	ENSG00000255874	lincRNA	NO
59	CTD-2591A6.2	22.19199783	-0.241636799	0.16714869	-1.4456398	0.148278257	0.352465227	ENSG00000257869	lincRNA	NO
60	RP11-129M6.1	78.28033603	-0.105337344	0.111008426	-0.948913047	0.342664838	0.584916701	ENSG00000251363	lincRNA	NO
61	LINC01588	24.07740668	-0.181318751	0.153010216	-1.185010746	0.236013198	0.466066381	ENSG00000214900	lincRNA	NO
62	FRMD6-AS2	41.09535027	-0.497913055	0.150284358	-3.313139576	0.000922549	0.007646336	ENSG00000258537	lincRNA	YES
63	AL162759.1	21.4029099	-0.151780815	0.166504968	-0.911569288	0.361995496	0.602792927	ENSG00000235269	lincRNA	NO
64	PSMA3-AS1	65.09220699	0.329193422	0.104314082	3.155790831	0.001600636	0.012202999	ENSG00000257621	antisense	YES
65	RP5-1021I20.1	22.89898128	-0.096716985	0.155777878	-0.620864697	0.534688651	0.743382106	ENSG00000259065	antisense	NO
66	LINC01550	20.59359544	-0.461952897	0.170189341	-2.714346812	0.00664066	0.038754533	ENSG00000246223	lincRNA	YES
67	RP11-61O1.1	36.42627772	-0.412006845	0.145185026	-2.837805351	0.004542487	0.028459605	ENSG00000259097	lincRNA	YES
68	SNHG23	54.02002599	-0.087338415	0.11821778	-0.738792547	0.460032978	0.691354261	ENSG00000225746	lincRNA	NO
69	CTD-2134A5.4	29.52197915	-0.22116585	0.158518739	-1.395203187	0.162954576	0.373893302	ENSG00000258534	lincRNA	NO
70	AC009878.2	24.53370585	-0.244557865	0.160901386	-1.519923914	0.128530099	0.322106851	ENSG00000235160	lincRNA	NO
71	SRP14-AS1	13.01228861	0.190790063	0.196045	0.973195249	0.330456271	0.571804204	ENSG00000248508	lincRNA	NO
72	EIF3J-AS1	14.02357443	-0.241409006	0.187438354	-1.287938146	0.197767496	0.419513664	ENSG00000179523	lincRNA	NO
73	GABPB1-AS1	60.48783079	0.067282279	0.106218656	0.633431844	0.526451676	0.738226565	ENSG00000244879	antisense	NO
74	RP11-82L7.4	28.36341514	-0.411275448	0.147263273	-2.79279035	0.005225555	0.032035674	ENSG00000259223	lincRNA	YES
75	RP11-299H22.1	17.79084271	-0.359681805	0.185919869	-1.934606593	0.05303859	0.179817305	ENSG00000259697	lincRNA	NO
76	RP11-798K3.2	16.64558171	-0.077450701	0.179836453	-0.43067298	0.666706168	0.834068234	ENSG00000259347	antisense	NO
77	IQCH-AS1	25.94136421	0.228566202	0.153475508	1.489268254	0.136416744	0.33563496	ENSG00000259673	lincRNA	NO
78	RP11-648K4.2	33.16608339	1.109937578	0.159798309	6.945865591	3.76E-12	1.25E-10	ENSG00000259560	lincRNA	YES
79	RP11-617F23.1	36.42340028	0.254215691	0.128412355	1.979682499	0.047739216	0.166664142	ENSG00000259291	antisense	NO
80	LINC01197	18.68573303	-0.02655068	0.183157821	-0.144960665	0.884741929	0.947521747	ENSG00000248441	lincRNA	NO
81	NR2F2-AS1	59.08055963	-0.102155038	0.135096779	-0.756161908	0.449552128	0.681574506	ENSG00000247809	antisense	NO
82	SNHG19	23.41633889	0.722011315	0.163551688	4.414575747	1.01E-05	0.000137502	ENSG00000260260	lincRNA	YES
83	ZNF213-AS1	26.01588324	0.0563463	0.146265298	0.385233551	0.700064388	0.85403169	ENSG00000263072	antisense	NO
84	LINC01290	17.67568545	-0.039548452	0.177478057	-0.222835726	0.823663362	0.919061242	ENSG00000260468	lincRNA	NO
85	MIR193BHG	145.6054167	0.053369512	0.083567415	0.638640212	0.523057015	0.735133941	ENSG00000262454	lincRNA	NO
86	CTD-2049O4.1	18.31901193	-0.319233684	0.192018701	-1.662513509	0.096409857	0.269102743	ENSG00000261329	antisense	NO
87	RP11-57A19.7	49.77502074	0.304168865	0.124656296	2.440060194	0.014684815	0.070919242	ENSG00000283662	lincRNA	NO
88	ATP2A1-AS1	16.5054944	-1.937424827	0.231741748	-8.360275382	6.26E-17	2.96E-15	ENSG00000260442	antisense	YES
89	RP11-146F11.5	14.98831841	-0.251403887	0.193909921	-1.296498323	0.194803858	0.414888032	ENSG00000260167	antisense	NO
90	CTD-2600O9.1	17.3014763	0.077798623	0.183341704	0.424336754	0.671320238	0.836220564	ENSG00000187185	lincRNA	NO
91	CTD-2336H13.2	15.7303084	-0.220388134	0.19615463	-1.12354286	0.261207008	0.496423748	ENSG00000259995	lincRNA	NO
92	LINC01229	20.60215723	-0.070640849	0.171764189	-0.411266452	0.680877166	0.84191478	ENSG00000260876	lincRNA	NO
93	PKD1L2	20.50743473	-0.358829829	0.188969116	-1.898880817	0.057580148	0.189498464	ENSG00000166473	polymorphic_pseudogene	NO
94	MIR22HG	29.62919034	-0.228770128	0.136458037	-1.676487025	0.093642836	0.26312218	ENSG00000186594	lincRNA	NO
95	RP11-74E22.3	16.27166875	-0.017635168	0.193955454	-0.090923807	0.927553133	0.966374879	ENSG00000262050	antisense	NO
96	RP11-141J13.5	14.30811187	-0.340523887	0.194705498	-1.748917674	0.080305251	0.235270281	ENSG00000261863	lincRNA	NO
97	ALOX12-AS1	15.29590735	-0.175945395	0.201018088	-0.875271462	0.381426218	0.621223125	ENSG00000215067	antisense	NO
98	RP11-242D8.1	12.28555017	-0.216620294	0.20328755	-1.065585641	0.286610993	0.526127282	ENSG00000267002	lincRNA	NO
99	CTD-2020K17.1	21.98773981	0.113022338	0.202417044	0.558363741	0.576596027	0.773032591	ENSG00000267121	antisense	NO
100	HOXB-AS1	21.59815658	0.088281519	0.159839719	0.552312777	0.580734078	0.775636549	ENSG00000230148	antisense	NO
101	TSPOAP1-AS1	19.5051297	-0.256537703	0.163424192	-1.569765773	0.116469613	0.302617019	ENSG00000265148	antisense	NO
102	SNHG25	87.12858282	0.427804336	0.090132613	4.746387837	2.07E-06	3.25E-05	ENSG00000266402	lincRNA	YES
103	RP11-78F17.1	23.39914971	-0.249212573	0.156689524	-1.590486499	0.111725186	0.294833665	ENSG00000263551	lincRNA	NO
104	LINC00667	36.82007139	0.02008515	0.125362099	0.160217081	0.872710074	0.941904315	ENSG00000263753	lincRNA	NO
105	RP11-296E23.1	17.21804531	-0.62040768	0.181649573	-3.415409514	0.000636862	0.005549124	ENSG00000265751	antisense	YES
106	MIR133A1HG	486.6075034	-0.135270037	0.075532169	-1.790893061	0.073310457	0.2223234	ENSG00000265142	antisense	NO
107	PCAT18	27.65427739	-0.481893922	0.168993611	-2.851551125	0.004350649	0.027536786	ENSG00000265369	lincRNA	YES
108	RP11-244M2.1	41.39840004	-0.304254224	0.129091759	-2.356883394	0.018429033	0.083876429	ENSG00000267374	lincRNA	NO
109	KC6	15.47271046	-0.218302032	0.205089796	-1.064421711	0.287137703	0.526770907	ENSG00000267313	lincRNA	NO
110	CTD-2008L17.1	22.92969543	-0.34120577	0.170479578	-2.001446587	0.045344284	0.16094273	ENSG00000267327	lincRNA	NO
111	RP11-465I4.2	36.53963591	-0.449858844	0.144975556	-3.102997881	0.00191571	0.014157708	ENSG00000265643	antisense	YES
112	RP11-176N18.2	15.97632443	0.042990612	0.189588855	0.226757064	0.820612652	0.917107609	ENSG00000264015	lincRNA	NO
113	ILF3-AS1	46.79723154	0.219911525	0.11593466	1.896857468	0.057846752	0.190207096	ENSG00000267100	lincRNA	NO
114	MIR24-2	14.76502939	0.303466486	0.19739052	1.537391393	0.124197493	0.315043397	ENSG00000267519	lincRNA	NO
115	LINC00664	49.91620946	-0.286032057	0.123192167	-2.321836398	0.020241747	0.090009657	ENSG00000268658	lincRNA	NO
116	CTD-2291D10.4	23.30008261	-0.262274766	0.162578451	-1.613219742	0.106696776	0.28645555	ENSG00000267886	lincRNA	NO
117	CTD-2017D11.1	34.50229538	0.129269706	0.123670032	1.045279145	0.295893973	0.536267162	ENSG00000268362	lincRNA	NO
118	LINC00662	51.29520988	-0.187565107	0.115353577	-1.626001652	0.103949304	0.280704746	ENSG00000261824	lincRNA	NO
119	CTC-459F4.3	21.32491869	-0.320940839	0.160909562	-1.994541751	0.046092882	0.162662702	ENSG00000267575	lincRNA	NO
120	HPN-AS1	16.62349227	-0.073698163	0.172668648	-0.42681844	0.669511574	0.835678421	ENSG00000227392	antisense	NO
121	ZNF529-AS1	17.74951871	-0.123156398	0.185514479	-0.663864075	0.506777311	0.724609501	ENSG00000233527	antisense	NO
122	ZNF790-AS1	23.19600338	-0.015368071	0.169917924	-0.090444083	0.927934327	0.966636265	ENSG00000267254	antisense	NO
123	CTD-2545M3.8	129.1380392	-0.390163259	0.121064365	-3.222775405	0.001269551	0.010061459	ENSG00000268518	lincRNA	YES
124	CTC-444N24.11	49.13592853	0.20378223	0.109252782	1.865236072	0.062148321	0.199229148	ENSG00000268205	lincRNA	NO
125	MZF1-AS1	15.34661213	0.039934656	0.182025183	0.219390832	0.826345611	0.920352656	ENSG00000267858	antisense	NO
126	RNASEH1-AS1	12.89226418	0.01943822	0.197546935	0.098397983	0.921616277	0.963572874	ENSG00000234171	antisense	NO
127	LINC00299	43.7097645	-0.235414309	0.137723756	-1.709322457	0.087391236	0.250974907	ENSG00000236790	lincRNA	NO
128	MIR3681HG	42.68598513	-0.327394272	0.160418082	-2.040881349	0.041262622	0.150263196	ENSG00000224184	lincRNA	NO
129	AC011897.2	22.78818513	-0.340247124	0.162778	-2.090252507	0.036595123	0.137859712	ENSG00000228505	lincRNA	NO
130	LINC01320	23.22583232	-0.327291058	0.157191586	-2.082115629	0.037331909	0.139819658	ENSG00000228262	lincRNA	NO
131	AC007246.3	49.83778971	0.355807428	0.112870536	3.152349937	0.00161962	0.012322405	ENSG00000231312	antisense	YES
132	AC010967.2	18.31379591	-0.242699201	0.174094384	-1.394066801	0.163297433	0.374448334	ENSG00000228033	lincRNA	NO
133	AC007389.3	21.38479528	-0.28517672	0.166645744	-1.711275147	0.087030332	0.250335548	ENSG00000235725	lincRNA	NO
134	AC007392.3	20.77181961	-0.70355215	0.168567969	-4.173700095	3.00E-05	0.000370519	ENSG00000232046	lincRNA	YES
135	AC023115.2	30.77275819	-0.38310544	0.148574457	-2.578541759	0.009921831	0.053026037	ENSG00000235885	lincRNA	NO
136	DCTN1-AS1	26.27974318	-0.457471714	0.176967294	-2.585063625	0.009736103	0.052108522	ENSG00000237737	antisense	NO
137	RP11-19E11.1	21.97772507	0.034862533	0.164261662	0.212237797	0.83192152	0.923278552	ENSG00000258910	lincRNA	NO
138	AC079586.1	32.8409669	-0.901540178	0.172477379	-5.227005327	1.72E-07	3.22E-06	ENSG00000204460	lincRNA	YES
139	TEX41	22.25578502	-0.256371369	0.157154538	-1.631332911	0.102820093	0.278936349	ENSG00000226674	lincRNA	NO
140	AC093375.1	37.91637154	-0.313935629	0.138404063	-2.268254427	0.023313704	0.100127637	ENSG00000226383	lincRNA	NO
141	AC074363.1	93.2054465	-0.559450335	0.092709307	-6.034457086	1.59E-09	3.97E-08	ENSG00000228222	lincRNA	YES
142	AC007277.3	20.2336291	-0.534351885	0.174268393	-3.06625817	0.002167561	0.015763691	ENSG00000213981	antisense	YES
143	SCHLAP1	40.99930809	-0.413924702	0.154025354	-2.687380301	0.007201491	0.04134804	ENSG00000281131	lincRNA	YES
144	AC104820.2	17.23540747	-0.376533604	0.184168648	-2.044504362	0.040903747	0.149322832	ENSG00000234663	lincRNA	NO
145	TTN-AS1	40.35209694	-0.049987939	0.124515763	-0.40145872	0.688082424	0.845685977	ENSG00000237298	antisense	NO
146	LANCL1-AS1	17.82282969	-1.601426901	0.217665006	-7.357300711	1.88E-13	7.10E-12	ENSG00000234281	antisense	YES
147	PKI55	18.72384519	0.296051518	0.165727652	1.786373698	0.074038771	0.223441662	ENSG00000260804	lincRNA	NO
148	AC114765.1	36.28688604	-0.204778496	0.162679	-1.258788752	0.208106644	0.4322977	ENSG00000239498	lincRNA	NO
149	RP11-395N3.2	18.55900119	-0.303528394	0.169659138	-1.789048316	0.073607035	0.222682293	ENSG00000272622	lincRNA	NO
150	NRSN2-AS1	24.05785028	-0.525039743	0.161167973	-3.257717599	0.001123121	0.009045942	ENSG00000225377	antisense	YES
151	NORAD	183.6734272	-0.030435936	0.073356396	-0.414905004	0.678211446	0.84017577	ENSG00000260032	lincRNA	NO
152	RP1-148H17.1	19.36223506	-0.889363307	0.17754847	-5.009129653	5.47E-07	9.50E-06	ENSG00000224565	lincRNA	YES
153	MIR646HG	53.90313745	-0.284532233	0.120192066	-2.367312939	0.017917775	0.0819951	ENSG00000228340	lincRNA	NO
154	MIR1-1HG	399.7237005	-0.052332878	0.081288839	-0.643789209	0.519712132	0.733909118	ENSG00000174407	antisense	NO
155	AP003900.6	41.10333248	-0.382554903	0.14567196	-2.626139602	0.008635939	0.047488062	ENSG00000277693	lincRNA	YES
156	AP001347.6	34.2361565	-0.402623557	0.137091797	-2.93689021	0.003315214	0.022295794	ENSG00000224905	antisense	YES
157	AJ006998.2	25.98473222	-0.626476501	0.152943584	-4.09612804	4.20E-05	0.000493106	ENSG00000229425	lincRNA	YES
158	MIR99AHG	82.30480452	0.015353379	0.090835922	0.169023205	0.865778389	0.940038655	ENSG00000215386	lincRNA	NO
159	MIR155HG	15.41149277	-0.643081423	0.19739287	-3.25787564	0.001122496	0.009045942	ENSG00000234883	lincRNA	YES
160	AP001604.3	19.99266721	-0.276953874	0.189104936	-1.464551269	0.143043385	0.345719059	ENSG00000231236	lincRNA	NO
161	AF131217.1	14.73988915	0.16356904	0.184021039	0.888860539	0.374078035	0.614826527	ENSG00000232855	lincRNA	NO
162	C21orf62-AS1	15.47761233	-0.213210922	0.203890211	-1.045714359	0.295692931	0.536058124	ENSG00000205930	antisense	NO
163	LINC00649	15.92203534	-0.287526657	0.182465167	-1.575789294	0.11507437	0.300359493	ENSG00000237945	antisense	NO
164	AP000695.6	20.03203633	-0.271348511	0.160961069	-1.685802121	0.091833919	0.260097871	ENSG00000230479	antisense	NO
165	AC008079.10	16.85819655	-0.301229859	0.208041344	-1.447932671	0.147635881	0.352029241	ENSG00000280007	antisense	NO
166	FLJ41941	17.14135528	0.568410979	0.17975516	3.162139975	0.001566143	0.011976955	ENSG00000235295	lincRNA	YES
167	LL22NC03-2H8.5	14.31612554	-0.14508019	0.19409017	-0.747488603	0.45476868	0.686429627	ENSG00000274422	lincRNA	NO
168	RP5-1172A22.1	20.07844824	-0.522319531	0.168473125	-3.100313672	0.001933158	0.014268822	ENSG00000233521	lincRNA	YES
169	MIATNB	36.25215122	-0.138372638	0.123833009	-1.117413193	0.263817697	0.499178247	ENSG00000244625	lincRNA	NO
170	CTA-292E10.6	17.23380719	0.001636964	0.167521037	0.00977169	0.992203444	0.9963652	ENSG00000226471	antisense	NO
171	RFPL1S	28.12494577	-0.1875032	0.172132196	-1.089297665	0.276022642	0.513295552	ENSG00000225465	antisense	NO
172	RP3-394A18.1	24.93913166	-0.428127972	0.169016131	-2.533059835	0.011307165	0.058491318	ENSG00000279159	antisense	NO
173	TUG1	23.45453245	0.011508151	0.15233728	0.07554389	0.939781978	0.97364563	ENSG00000253352	antisense	NO
174	RP4-756G23.5	14.74762827	-0.276546895	0.187094881	-1.478110426	0.139378224	0.339989367	ENSG00000235513	antisense	NO
175	RP4-671O14.7	17.57352962	-0.35706574	0.188085682	-1.898420633	0.057640694	0.189613599	ENSG00000280011	antisense	NO
176	NUP50-AS1	23.02007178	-0.155639539	0.153823805	-1.011803985	0.311631784	0.552505873	ENSG00000226328	lincRNA	NO
177	MIRLET7BHG	15.45699996	0.011067193	0.199252386	0.055543591	0.955705403	0.98270403	ENSG00000197182	lincRNA	NO
178	AC069277.2	64.33505396	-0.371362473	0.119810206	-3.099589641	0.001937889	0.014289525	ENSG00000189229	lincRNA	YES
179	THUMPD3-AS1	18.19768769	0.266036559	0.168871058	1.575382793	0.115168114	0.300498441	ENSG00000206573	antisense	NO
180	FGD5-AS1	36.5530983	-0.007543413	0.123512084	-0.061074294	0.951300041	0.981057098	ENSG00000225733	antisense	NO
181	RP11-320G10.1	56.07544395	-0.320009729	0.111504958	-2.869914786	0.004105824	0.026324118	ENSG00000274840	lincRNA	YES
182	ZNF385D-AS1	25.11749514	-0.466505117	0.163903398	-2.846219931	0.004424163	0.027883126	ENSG00000225542	antisense	YES
183	AC018359.1	21.56808368	-0.210661393	0.172707845	-1.219755786	0.222557467	0.451033792	ENSG00000226320	lincRNA	NO
184	ENTPD3-AS1	15.67516225	0.253597461	0.183560771	1.381544976	0.167111459	0.380481412	ENSG00000223797	antisense	NO
185	ADAMTS9-AS2	159.8832921	-0.107978879	0.079003826	-1.366755057	0.171702094	0.3864339	ENSG00000241684	antisense	NO
186	SUCLG2-AS1	25.61358885	-0.05592054	0.15864813	-0.352481557	0.724477147	0.86780782	ENSG00000241316	lincRNA	NO
187	LINC00882	41.00903218	-0.306327442	0.120987562	-2.531892024	0.011344892	0.058645581	ENSG00000242759	lincRNA	NO
188	RP11-384F7.2	35.64599813	-0.308915076	0.139117749	-2.220529571	0.026382841	0.109578898	ENSG00000239268	lincRNA	NO
189	GATA2-AS1	16.51804523	-0.513556092	0.18467671	-2.780838423	0.005421872	0.032877348	ENSG00000244300	antisense	YES
190	MBNL1-AS1	137.3014981	-0.799131146	0.088548571	-9.024777417	1.80E-19	9.97E-18	ENSG00000229619	antisense	YES
191	LINC01322	17.87512863	-0.287223531	0.193768912	-1.482299341	0.138260664	0.338487657	ENSG00000244128	lincRNA	NO
192	RP11-379K17.4	13.51805719	-0.181687711	0.202351697	-0.897880837	0.369249082	0.610042248	ENSG00000239219	antisense	NO
193	LINC00578	20.43002427	-0.210002853	0.18795052	-1.117330526	0.263853028	0.499178247	ENSG00000228221	lincRNA	NO
194	RP11-197K6.1	17.28527548	-0.280625632	0.18094358	-1.550901289	0.120925341	0.310281627	ENSG00000223812	lincRNA	NO
195	LINC00969	82.13411924	0.57152735	0.093949191	6.083366398	1.18E-09	3.01E-08	ENSG00000242086	lincRNA	YES
196	STX18-AS1	21.77502564	-0.097940389	0.165521042	-0.5917096	0.554045067	0.756888629	ENSG00000247708	antisense	NO
197	RP11-608O21.1	60.46637158	-0.287177844	0.122611398	-2.342179016	0.019171517	0.086242761	ENSG00000248515	lincRNA	NO
198	RP11-79E3.3	41.37692996	-0.119609309	0.147490907	-0.810960564	0.417388318	0.655138921	ENSG00000250954	lincRNA	NO
199	RP11-227F19.1	22.73350511	-0.515665981	0.177184122	-2.910339681	0.003610361	0.023784779	ENSG00000250467	antisense	YES
200	RP11-25H12.1	83.69986128	-0.355604979	0.11428737	-3.111498488	0.001861404	0.013849445	ENSG00000249413	lincRNA	YES
201	RP11-692D12.1	26.22142142	-0.261117141	0.148546443	-1.757814826	0.078779022	0.232510718	ENSG00000250220	antisense	NO
202	LINC01088	17.74205595	-0.321101952	0.171682474	-1.870324581	0.061438758	0.197552106	ENSG00000249307	antisense	NO
203	RP11-763F8.1	29.2143079	-0.187375471	0.153258087	-1.222613926	0.221475551	0.449741482	ENSG00000249049	antisense	NO
204	SNHG8	68.91126653	0.416211111	0.10816679	3.847864119	0.000119152	0.001275426	ENSG00000269893	lincRNA	YES
205	LINC01091	98.45327131	-0.216214851	0.114648668	-1.885890646	0.059309692	0.193218839	ENSG00000249464	lincRNA	NO
206	RP11-420A23.1	38.1108661	-0.330967493	0.133728813	-2.474915364	0.013326775	0.065800376	ENSG00000251432	lincRNA	NO
207	RP11-83A24.2	24.76291366	-0.23284874	0.153234456	-1.519558624	0.128621944	0.322228159	ENSG00000273247	antisense	NO
208	RP11-362F19.1	18.65464564	-0.264244367	0.169788688	-1.556313142	0.119633648	0.307819077	ENSG00000248810	lincRNA	NO
209	RP11-290O12.2	19.91880347	-0.167994973	0.209154431	-0.803210201	0.42185325	0.658385738	ENSG00000280241	antisense	NO
210	RP11-161D15.2	24.00433794	-0.290461768	0.180513688	-1.609084451	0.107597877	0.287936887	ENSG00000250043	lincRNA	NO
211	RP11-161D15.3	22.58702082	-0.401952467	0.191407952	-2.099977888	0.035730786	0.135777797	ENSG00000251216	lincRNA	NO
212	RP11-148L24.1	28.59466374	-0.193780018	0.146693208	-1.320988349	0.186505249	0.404294547	ENSG00000248174	lincRNA	NO
213	RP11-404J23.1	19.75236988	-0.426679772	0.17110651	-2.493650134	0.01264371	0.063244128	ENSG00000250993	lincRNA	NO
214	AC108142.1	34.84506551	-0.428813853	0.130386586	-3.288788095	0.001006197	0.008238381	ENSG00000177822	antisense	YES
215	RP11-367N14.2	18.58852444	0.027953222	0.165689361	0.16870861	0.866025846	0.940169724	ENSG00000232648	antisense	NO
216	CTD-2194D22.3	15.08417573	-0.637348532	0.20958453	-3.041009424	0.002357865	0.016948294	ENSG00000249116	antisense	YES
217	MIR4458HG	72.28172951	0.248409413	0.105278881	2.359536985	0.018297757	0.083476482	ENSG00000247516	lincRNA	NO
218	LINC01194	31.22841908	-0.409255348	0.148044346	-2.764410524	0.005702574	0.034197007	ENSG00000248131	lincRNA	YES
219	GUSBP1	27.2033442	-0.097480332	0.140426736	-0.694172174	0.487574241	0.711833442	ENSG00000183666	transcribed_unprocessed_pseudogene	NO
220	C5orf17	67.35476823	-0.330417733	0.118267393	-2.793819355	0.005208957	0.031971591	ENSG00000248874	lincRNA	YES
221	CTD-2066L21.3	18.18488918	-0.304492931	0.184905315	-1.646750556	0.099609328	0.273768802	ENSG00000250697	lincRNA	NO
222	AC025171.1	36.74975557	-0.265619115	0.127794981	-2.078478461	0.037665313	0.140827263	ENSG00000215068	antisense	NO
223	NNT-AS1	158.8956236	0.345557737	0.076609686	4.510627227	6.46E-06	9.05E-05	ENSG00000248092	antisense	YES
224	CTC-242N15.1	44.39233162	-0.31889166	0.134335776	-2.37384016	0.017604169	0.081515436	ENSG00000233828	lincRNA	NO
225	TMEM161B-AS1	63.4285636	0.097491822	0.103483882	0.942096684	0.346143142	0.588215487	ENSG00000247828	antisense	NO
226	LINC00461	25.39703656	-0.258109032	0.156003162	-1.654511548	0.098023619	0.271726161	ENSG00000245526	lincRNA	NO
227	MEF2C-AS1	19.31703013	0.268932991	0.163791187	1.641925893	0.100605363	0.274956467	ENSG00000248309	antisense	NO
228	LUCAT1	29.71160348	0.203109343	0.136020365	1.493227457	0.135377657	0.334047079	ENSG00000248323	lincRNA	NO
229	CTD-2337A12.1	17.93737178	-0.396922537	0.172916717	-2.295454962	0.021707065	0.094998823	ENSG00000251314	antisense	NO
230	CTD-2215E18.1	16.77669595	-0.004006137	0.179496535	-0.022318742	0.982193699	0.99168543	ENSG00000251513	lincRNA	NO
231	CTD-2281M20.1	17.31974829	-0.45505898	0.19484052	-2.335545915	0.01951492	0.087311024	ENSG00000250891	lincRNA	NO
232	LINC01184	70.76399871	-0.145718215	0.096140745	-1.51567595	0.129601312	0.323697822	ENSG00000245937	lincRNA	NO
233	CARMN	37.43823693	0.27068671	0.139996552	1.933524123	0.053171664	0.180021637	ENSG00000249669	lincRNA	NO
234	RP11-54C4.3	12.85935115	-0.040740182	0.197972024	-0.205787573	0.836956849	0.925543516	ENSG00000275765	lincRNA	NO
235	RP11-175K6.1	14.82745533	0.015307894	0.204504762	0.074853482	0.940331289	0.973942684	ENSG00000245812	lincRNA	NO
236	CTC-340A15.2	26.44085693	-0.352919416	0.163819164	-2.154323144	0.031214839	0.123560126	ENSG00000241956	antisense	NO
237	LINC01411	21.11542096	-0.288506951	0.159089984	-1.813482806	0.069757388	0.21480295	ENSG00000249306	lincRNA	NO
238	GMDS-AS1	115.4743377	-0.088046564	0.080667223	-1.091478799	0.275062256	0.511766193	ENSG00000250903	lincRNA	NO
239	RP3-406P24.3	18.53076735	0.010360186	0.165753356	0.062503625	0.950161775	0.980564837	ENSG00000230648	antisense	NO
240	CASC15	78.53649381	-0.090940239	0.109914018	-0.827376168	0.408023884	0.646735293	ENSG00000272168	lincRNA	NO
241	ZSCAN16-AS1	75.83904652	0.26118582	0.09888518	2.641303995	0.008258758	0.045890237	ENSG00000269293	antisense	YES
242	HCG18	22.85837104	0.017762769	0.148325116	0.119755639	0.904676724	0.957331233	ENSG00000224619	processed_transcript	NO
243	HCG25	26.36591742	-0.33834968	0.163846674	-2.065038439	0.038919363	0.144496415	ENSG00000224096	processed_transcript	NO
244	TRAM2-AS1	17.40637363	-0.20464601	0.173495223	-1.179548388	0.238179881	0.467715122	ENSG00000225791	lincRNA	NO
245	RP3-331H24.5	48.17057095	-0.124692174	0.112315295	-1.11019763	0.266913874	0.503040426	ENSG00000269966	lincRNA	NO
246	RP11-398K22.12	28.91493376	-0.377891615	0.138951095	-2.719601554	0.006536062	0.038267174	ENSG00000229852	antisense	YES
247	RP11-554D15.1	24.13142415	-0.453215021	0.151441338	-2.992677074	0.002765422	0.019225773	ENSG00000223786	lincRNA	YES
248	BVES-AS1	13.38146222	-0.310732561	0.19855428	-1.56497539	0.11758868	0.304883896	ENSG00000203808	antisense	NO
249	TRAF3IP2-AS1	17.37014395	-0.207563266	0.170250055	-1.219167095	0.222780778	0.451033792	ENSG00000231889	antisense	NO
250	RP11-367G18.1	24.09558364	0.022212392	0.149132775	0.14894373	0.881598035	0.945999453	ENSG00000230943	lincRNA	NO
251	RP11-624M8.1	17.59963792	0.334732919	0.177938397	1.881173067	0.05994838	0.19477545	ENSG00000237742	antisense	NO
252	RP13-143G15.4	24.41102201	-0.655841732	0.179675983	-3.650135762	0.000262102	0.002568389	ENSG00000237596	antisense	YES
253	RP11-356I2.4	32.31584889	-0.292696567	0.148174205	-1.975354402	0.048227944	0.167881223	ENSG00000237499	antisense	NO
254	RP3-460G2.2	33.80425784	-0.252213785	0.149562678	-1.686341726	0.091729999	0.260097871	ENSG00000234147	lincRNA	NO
255	RP11-307P5.1	22.56573563	-0.34652855	0.161671134	-2.143416336	0.032079682	0.126041888	ENSG00000227681	lincRNA	NO
256	RP11-307P5.2	27.81347131	-0.516656463	0.165301496	-3.125540163	0.001774788	0.013271552	ENSG00000226249	lincRNA	YES
257	RP1-167A14.2	49.15066581	-0.190421638	0.131412541	-1.449037024	0.147327243	0.351519296	ENSG00000227598	antisense	NO
258	AC007128.1	19.81259794	-0.101370008	0.181425133	-0.558742916	0.576337186	0.77296497	ENSG00000229970	antisense	NO
259	AC011288.2	34.79953589	-0.417142889	0.139805306	-2.983741459	0.002847473	0.019722271	ENSG00000229618	lincRNA	YES
260	ISPD-AS1	21.06548232	-0.236588147	0.176660986	-1.339221252	0.180498656	0.397335513	ENSG00000229688	antisense	NO
261	HOXA-AS2	16.90461576	-0.031788734	0.192699587	-0.16496524	0.868971342	0.941376052	ENSG00000253552	antisense	NO
262	RP11-379H18.1	14.61035796	-0.006423322	0.187171583	-0.034317828	0.972623708	0.988928166	ENSG00000271122	antisense	NO
263	TRG-AS1	29.0398716	-0.450537402	0.147171997	-3.061298416	0.002203793	0.016007151	ENSG00000281103	antisense	YES
264	AC004951.6	22.90750734	-0.004988584	0.152677181	-0.032674061	0.973934509	0.989242255	ENSG00000228434	lincRNA	NO
265	AC011294.3	49.32734039	-0.322155621	0.143875834	-2.239122524	0.025147945	0.105908405	ENSG00000233539	lincRNA	NO
266	LINC01446	49.51758895	-0.411926261	0.12578337	-3.27488649	0.001057044	0.008586237	ENSG00000205628	lincRNA	YES
267	RP11-328P23.4	22.30892945	-0.072981641	0.175875206	-0.414962651	0.678169245	0.84017577	ENSG00000282381	lincRNA	NO
268	RP11-479O9.4	14.81278946	-0.468457656	0.20838314	-2.2480593	0.024572409	0.104040028	ENSG00000272693	lincRNA	NO
269	TP53TG1	15.63917786	-0.101393323	0.180672984	-0.561198031	0.574662545	0.771294498	ENSG00000182165	lincRNA	NO
270	AC003092.1	31.32238095	-0.358045082	0.141660272	-2.527491139	0.011488072	0.059066489	ENSG00000236453	lincRNA	NO
271	AC003088.1	21.2087642	-0.202612419	0.169863455	-1.19279582	0.232949348	0.463027401	ENSG00000226965	lincRNA	NO
272	LVCAT5	60.67115913	-0.279238869	0.123298847	-2.264732209	0.023529118	0.100714942	ENSG00000225546	lincRNA	NO
273	RP11-212P7.2	14.09315126	0.121757478	0.194789121	0.625073293	0.531922956	0.741971509	ENSG00000273270	lincRNA	NO
274	LINC-PINT	166.0744883	0.190905426	0.073043352	2.613590701	0.00895963	0.048797749	ENSG00000231721	antisense	YES
275	CTD-2336O2.1	14.17987316	-0.019383103	0.186179348	-0.104109843	0.91708218	0.960456814	ENSG00000253982	antisense	NO
276	RP11-134O21.1	50.69513954	-0.256581596	0.126104921	-2.034667597	0.041884331	0.152302924	ENSG00000254319	lincRNA	NO
277	RP11-582J16.3	50.40533558	-0.106884252	0.140394934	-0.761311315	0.446471144	0.679090209	ENSG00000254230	antisense	NO
278	LINC00589	28.50415366	-0.314470263	0.155409555	-2.023493747	0.043022268	0.15537448	ENSG00000251191	lincRNA	NO
279	RP11-566H8.3	20.54837683	-0.270885648	0.181521176	-1.492308794	0.135618212	0.334335626	ENSG00000253377	lincRNA	NO
280	RP11-11N9.4	19.85164939	-0.475838787	0.167157049	-2.846657017	0.004418094	0.027868552	ENSG00000247134	lincRNA	YES
281	RP11-120I21.2	28.5732732	-0.573627029	0.170591099	-3.362584753	0.000772164	0.006568709	ENSG00000254202	lincRNA	YES
282	AF121898.3	16.66599153	-0.245346881	0.186026532	-1.318881119	0.187208859	0.404991344	ENSG00000253500	antisense	NO
283	RP11-37B2.1	29.43658229	-0.346795479	0.158878814	-2.1827673	0.029052951	0.117896493	ENSG00000251136	lincRNA	NO
284	OTUD6B-AS1	35.85700327	0.271696555	0.121296093	2.239944807	0.025094506	0.10582777	ENSG00000253738	antisense	NO
285	LINC01151	24.58133039	-0.468564742	0.152780099	-3.066922629	0.002162748	0.015747291	ENSG00000253819	lincRNA	YES
286	RP11-760H22.2	24.44187075	-0.785468056	0.156673695	-5.013400968	5.35E-07	9.33E-06	ENSG00000254343	lincRNA	YES
287	CASC11	22.2568638	-0.204943883	0.170468323	-1.202240268	0.229270452	0.45827092	ENSG00000249375	lincRNA	NO
288	PVT1	63.14531806	-0.204827374	0.110913359	-1.846733123	0.064785829	0.204851354	ENSG00000249859	lincRNA	NO
289	CCDC26	43.35509478	-0.141604101	0.210431384	-0.672922917	0.500996331	0.721209157	ENSG00000229140	lincRNA	NO
290	RP11-30J20.1	17.53168142	-0.397764404	0.190193945	-2.091362079	0.036495619	0.137703205	ENSG00000254101	lincRNA	NO
291	VLDLR-AS1	43.33268004	-0.265356549	0.12156137	-2.182901923	0.029043033	0.117896493	ENSG00000236404	antisense	NO
292	RFX3-AS1	30.67096232	0.135843187	0.134522571	1.009817062	0.312582944	0.55287399	ENSG00000232104	lincRNA	NO
293	LURAP1L-AS1	16.48929034	-0.471467074	0.185765233	-2.537972607	0.011149671	0.058000183	ENSG00000235448	antisense	NO
294	EBLN3P	15.73039007	-0.2008337	0.187142333	-1.073160181	0.283199253	0.521111036	ENSG00000281649	lincRNA	NO
295	RP11-439K3.1	21.26684737	0.037120462	0.159725434	0.232401699	0.81622603	0.915548423	ENSG00000229109	antisense	NO
296	LINC00474	33.53888658	-0.531773484	0.174758517	-3.042904531	0.002343067	0.016874629	ENSG00000204148	lincRNA	YES
297	LINC00106	14.54634948	0.050663789	0.195970017	0.25852827	0.795999234	0.906327294	ENSG00000236871	lincRNA	NO
298	JPX	50.50504979	0.211376682	0.112768689	1.874427067	0.060871586	0.196386444	ENSG00000225470	lincRNA	NO
299	FTX	312.8272977	-0.13127623	0.060706009	-2.162491525	0.03058031	0.122090816	ENSG00000230590	lincRNA	NO
300	LINC00630	19.58762628	0.061942642	0.174661203	0.354644542	0.722855902	0.867600788	ENSG00000223546	lincRNA	NO
301	DANT2	28.37859838	-0.289389756	0.148933559	-1.943079581	0.052006544	0.177127889	ENSG00000235244	lincRNA	NO
302	FIRRE	22.02683217	-0.249876468	0.165950282	-1.505730901	0.132136268	0.328590961	ENSG00000213468	lincRNA	NO
303	RP11-1114A5.4	30.1901002	0.196118908	0.140280368	1.398049572	0.162098182	0.372550826	ENSG00000232611	lincRNA	NO
304	LINC00894	15.65819133	-0.126938093	0.180169904	-0.704546598	0.481092442	0.707972978	ENSG00000235703	antisense	NO
305	CTA-212A2.3	22.82486639	-0.411382636	0.167708643	-2.452960257	0.014168599	0.069010288	ENSG00000279217	lincRNA	NO
