## Supplementary material for "Human Skeletal Muscle Fiber Heterogeneity Beyond Myosin Heavy Chains": Table S18

Table S18. Differential expression results between slow and fast skeletal muscle fibers in the microprotein dataset.
	logFC	AveExpr	t	P.Value	adj.P.Val	B	signifficant	transcript_id	GENEBIOTYPE
1	-3.981987309	9.44058457	-28.88979251	2.88E-11	1.51E-08	16.51916005	enriched in fast	RP11-296E23.1_ORF467:22475:22134	antisense
2	2.071573593	7.321997695	20.08400722	1.18E-09	2.26E-07	12.85281719	enriched in slow	LINC00598_ORF399:29559:29852	lincRNA
3	-3.415514533	8.532784288	-20.34014085	4.38E-09	5.94E-07	11.64960505	enriched in fast	RP13-143G15.4_ORF796:16308:16213	antisense
4	1.877089098	6.050740952	15.18628302	1.98E-08	1.77E-06	9.94333071	enriched in slow	AC007392.3_ORF221:21014:21247	lincRNA
5	4.545345872	11.28217587	14.75972191	2.63E-08	2.20E-06	9.645822789	enriched in slow	RP11-648K4.2_ORF230:20990:21115	lincRNA
6	0.953850843	6.163618123	12.95615483	9.55E-08	6.72E-06	8.287658647	enriched in slow	LINC00598_ORF35:7963:8103	lincRNA
7	-3.107002228	6.914558362	-11.79222615	2.40E-07	1.28E-05	7.312614818	enriched in fast	AC007246.3_ORF441:28094:27999	antisense
8	-2.079013751	6.564862874	-11.7235311	2.54E-07	1.32E-05	7.252336038	enriched in fast	RP13-143G15.4_ORF221:19898:19981	antisense
9	-0.800323978	5.517823335	-9.938166781	1.24E-06	4.24E-05	5.563902763	enriched in fast	RP13-143G15.4_ORF29:5749:5850	antisense
10	-1.093236773	11.24223838	-8.540050051	5.12E-06	0.000142434	4.051811479	enriched in fast	AC007246.3_ORF300:4824:4943	antisense
11	0.837252014	4.171195985	7.801722552	1.17E-05	0.000275136	3.173093041	enriched in slow	LINC00598_ORF349:25820:25734	lincRNA
12	1.231742478	5.031925759	7.639356881	1.41E-05	0.000314596	2.971631076	enriched in slow	LINC00969_ORF223:23771:23917	lincRNA
13	-1.934242511	6.678783303	-8.739832789	1.70E-05	0.000369887	3.167331133	enriched in fast	RP11-648K4.2_ORF728:21006:20791	lincRNA
14	0.769828157	5.765731563	8.012692715	3.28E-05	0.000602762	2.45560515	enriched in slow	LINC00598_ORF390:24276:24521	lincRNA
15	-0.613044085	7.783440252	-6.892549986	3.49E-05	0.000631204	2.004117524	enriched in fast	LINC00598_ORF283:2373:2519	lincRNA
16	-1.104089328	3.792395275	-6.104682778	9.78E-05	0.001328748	0.905941756	enriched in fast	AC007392.3_ORF446:15036:14878	lincRNA
17	-3.011552606	5.447846916	-6.445434224	9.81E-05	0.001329089	1.064310986	enriched in fast	LINC00598_ORF292:4176:4376	lincRNA
18	0.550038348	5.728707818	6.097195609	9.88E-05	0.001333722	0.895105781	enriched in slow	RP13-143G15.4_ORF37:7486:7689	antisense
19	1.619570699	5.507980794	6.090421326	9.97E-05	0.001338606	0.885294933	enriched in slow	LINC00598_ORF851:6435:6352	lincRNA
20	0.995970865	4.867718912	6.057796008	0.000104211	0.001383657	0.837957307	enriched in slow	LINC00969_ORF34:1413:1562	lincRNA
21	-0.570062444	6.518424191	-6.025627794	0.000108902	0.001420458	0.791139961	enriched in fast	AC007246.3_ORF548:5975:5763	antisense
22	-2.400017613	6.156415308	-5.973418846	0.000117004	0.001489136	0.714852754	enriched in fast	RP13-143G15.4_ORF237:20405:20527	antisense
23	-1.119106698	5.863153007	-5.933793296	0.000123583	0.001554042	0.656701706	enriched in fast	LINC00598_ORF5:1519:1626	lincRNA
24	-2.612870906	5.313584834	-6.227738322	0.000128089	0.001596356	0.778152436	enriched in fast	LINC00969_ORF71:7250:7366	lincRNA
25	-0.755851308	4.966118432	-5.866487813	0.000135685	0.001657552	0.557433241	enriched in fast	AC007392.3_ORF69:18478:18603	lincRNA
26	1.13690512	6.739273635	5.844887147	0.000139834	0.001700367	0.525441778	enriched in slow	AJ006998.2_ORF382:27177:27263	lincRNA
27	-1.835276149	8.295282953	-5.802810218	0.000148309	0.001764586	0.462938631	enriched in fast	RP13-143G15.4_ORF677:7027:6857	antisense
28	0.634232675	5.725566597	5.590878466	0.000200225	0.002167384	0.144389085	enriched in slow	LINC00598_ORF178:8261:8428	lincRNA
29	-0.934015411	6.39727522	-5.561964286	0.000208696	0.002219782	0.100444918	enriched in fast	AC108142.1_ORF619:26203:25985	antisense
30	-1.918105044	7.708049109	-5.556675751	0.000210286	0.002224691	0.092394753	enriched in fast	AC108142.1_ORF3:361:915	antisense
31	-2.358959691	10.4922485	-5.340242175	0.000287882	0.002858407	-0.240392315	enriched in fast	RP11-296E23.1_ORF782:11619:11488	antisense
32	0.528725128	4.843020921	5.243796249	0.000331841	0.003196634	-0.390777799	enriched in slow	LANCL1-AS1_ORF155:4697:4927	antisense
33	-2.270534062	5.083243269	-5.21965548	0.000343928	0.003275507	-0.428620626	enriched in fast	AC007246.3_ORF836:6696:6604	antisense
34	-0.737043597	5.518477099	-5.193887201	0.000357349	0.003392588	-0.46910318	enriched in fast	AJ006998.2_ORF360:21834:21986	lincRNA
35	2.304553341	5.731251297	6.37203013	0.000545423	0.004713531	0.060067569	enriched in slow	AC007246.3_ORF660:14548:14462	antisense
36	-1.358108548	8.041836967	-5.097275805	0.000566683	0.00484739	-0.812045753	enriched in fast	RP11-648K4.2_ORF745:23943:23785	lincRNA
37	-1.459646898	9.532414148	-6.08628491	0.000704984	0.005650634	-0.21988514	enriched in fast	RP11-648K4.2_ORF261:31475:31603	lincRNA
38	-2.043375961	8.432612961	-4.684703938	0.000776344	0.006060677	-1.287444518	enriched in fast	AC108142.1_ORF403:28920:29087	antisense
39	-1.57878683	3.885038106	-4.639028288	0.000833802	0.006367215	-1.362519456	enriched in fast	RP13-143G15.4_ORF90:19372:19635	antisense
40	0.973887989	7.317983433	4.587048093	0.000904704	0.006749127	-1.448277812	enriched in slow	RP13-143G15.4_ORF797:15852:15736	antisense
41	0.907079431	5.875236307	4.550042212	0.000959047	0.007017418	-1.509536913	enriched in slow	AC079586.1_ORF60:13453:13563	lincRNA
42	-1.191847726	5.575010986	-5.377244085	0.001387697	0.009192944	-0.959971618	enriched in fast	MBNL1-AS1_ORF86:776:606	antisense
43	0.429870278	6.603716266	4.231427483	0.001597119	0.010065135	-2.043748602	enriched in slow	AJ006998.2_ORF281:3270:3404	lincRNA
44	0.479359817	5.66140847	4.177624987	0.001743109	0.010641075	-2.135093767	enriched in slow	RP13-143G15.4_ORF783:17229:17104	antisense
45	-1.769662099	5.491070717	-4.207116557	0.002076118	0.012060434	-2.188496543	enriched in fast	RP13-143G15.4_ORF7:2212:2328	antisense
46	-0.391859805	4.709394206	-4.014318625	0.002278355	0.012861679	-2.414186781	enriched in fast	AC074363.1_ORF189:13448:13609	lincRNA
47	-0.704759375	6.977312219	-4.876288314	0.002326217	0.01308543	-1.524742748	enriched in fast	AC007246.3_ORF564:2468:2364	antisense
48	0.6448293	3.859090059	3.956986975	0.002504923	0.013690957	-2.512782759	enriched in slow	AC007392.3_ORF294:21060:21185	lincRNA
49	-0.54662858	4.924333509	-3.900664578	0.002750501	0.01477251	-2.609932533	enriched in fast	AJ006998.2_ORF43:879:995	lincRNA
50	-0.467297705	7.343038818	-4.301918564	0.003134146	0.016372405	-2.225495832	enriched in fast	LINC00598_ORF645:20425:20180	lincRNA
51	0.548017342	2.303844531	3.772329326	0.003408532	0.017565443	-2.832288093	enriched in slow	AC108142.1_ORF804:5001:4768	antisense
52	-0.622780261	5.180336355	-3.768056373	0.003433074	0.017670233	-2.839713589	enriched in fast	LINC00598_ORF362:14661:14744	lincRNA
53	-0.698007869	10.41264571	-3.702939875	0.00383065	0.019107754	-2.953034431	enriched in fast	AJ006998.2_ORF748:19179:18931	lincRNA
54	-0.676201471	4.797802508	-3.688011862	0.003928353	0.019456467	-2.97905447	enriched in fast	RP11-296E23.1_ORF714:29946:29707	antisense
55	0.366561751	4.289204129	3.631172285	0.004324659	0.020901687	-3.078258385	enriched in slow	LINC01405_ORF310:17438:17355	lincRNA
56	-2.565310334	8.637549272	-3.514735034	0.005271128	0.02430158	-3.282054216	enriched in fast	LINC00598_ORF344:17433:17591	lincRNA
57	0.548858985	3.834846064	3.509607906	0.005317426	0.024434561	-3.291043569	enriched in slow	LINC00598_ORF878:819:727	lincRNA
58	-0.820050336	2.939683408	-3.487921592	0.005517941	0.02508155	-3.329078765	enriched in fast	LINC00598_ORF351:12771:12857	lincRNA
59	0.755697504	4.533589705	3.422877746	0.006167419	0.027468887	-3.443270136	enriched in slow	RP11-158I9.8_ORF9:1657:1758	lincRNA
60	-0.971704148	4.946896663	-3.738027871	0.006595173	0.028944335	-3.024601934	enriched in fast	AC007392.3_ORF117:29029:29157	lincRNA
61	0.339210284	4.614870716	3.340036895	0.007110171	0.030472162	-3.588902011	enriched in slow	LINC00598_ORF137:31828:31932	lincRNA
62	0.593004255	3.737842333	3.310126217	0.007485895	0.031567028	-3.641523587	enriched in slow	SNHG19_ORF12:614:516	lincRNA
63	0.912904633	5.419360845	3.288915167	0.007764628	0.03247788	-3.678848987	enriched in slow	RP11-296E23.1_ORF294:1491:1658	antisense
64	-0.353300328	4.313988759	-3.276097537	0.007938196	0.033075818	-3.701407249	enriched in fast	RP11-554I8.2_ORF505:6151:5999	lincRNA
65	-0.362525233	6.046508161	-3.257815381	0.008192664	0.033701374	-3.733585714	enriched in fast	RP11-554I8.2_ORF547:26901:26755	lincRNA
66	-0.281112694	6.203338517	-3.183886108	0.009309763	0.037203618	-3.863724588	enriched in fast	AC079586.1_ORF75:17377:17460	lincRNA
67	-0.314907122	5.370339804	-3.086187073	0.011028612	0.042301526	-4.035652403	enriched in fast	LINC00598_ORF203:15221:15787	lincRNA
68	-0.379175516	6.02457132	-3.082249765	0.011104293	0.042436787	-4.042577758	enriched in fast	LINC00598_ORF508:16706:16611	lincRNA
69	-0.365932534	6.422402457	-3.015733402	0.012465606	0.046250482	-4.159508819	enriched in fast	MALAT1_ORF137:3734:3642	lincRNA
70	-0.291125305	5.296938911	-3.011562829	0.012556399	0.046464207	-4.166835573	enriched in fast	LINC00598_ORF639:22003:21752	lincRNA
71	-0.680151821	6.150862816	-2.986508279	0.013116108	0.048027595	-4.210836403	enriched in fast	LINC00969_ORF94:22651:22899	lincRNA
72	0.318573611	8.767786862	2.878814541	0.015823968	0.055755592	-4.399618719	not signifficant	RP13-143G15.4_ORF539:5561:5433	antisense
73	-0.671349548	2.80469461	-2.855540888	0.016479605	0.05729664	-4.44032442	not signifficant	AC108142.1_ORF42:11185:11277	antisense
74	-1.314185255	4.883481548	-2.771012831	0.019098926	0.06406988	-4.587813553	not signifficant	RP13-143G15.4_ORF476:20249:20166	antisense
75	0.216299037	6.346825935	2.720557837	0.020857132	0.068544566	-4.675544118	not signifficant	AC007246.3_ORF410:30354:30659	antisense
76	0.476950963	3.743405573	2.70553597	0.021411177	0.069893985	-4.701613548	not signifficant	SNHG8_ORF71:4251:4475	lincRNA
77	-0.68710206	6.343802214	-2.641698793	0.023933914	0.076038153	-4.812111947	not signifficant	AJ006998.2_ORF498:7709:7515	lincRNA
78	-0.502571532	6.48091372	-2.644205504	0.025812845	0.080845599	-4.789350881	not signifficant	AC074363.1_ORF90:20947:21135	lincRNA
79	-0.624429854	5.007000755	-2.571781661	0.027036569	0.083372679	-4.932538269	not signifficant	AC079586.1_ORF657:8986:8711	lincRNA
80	0.235243535	7.996078259	2.534201309	0.028865399	0.08752797	-4.99697697	not signifficant	LINC00598_ORF336:6477:6644	lincRNA
81	-0.342230838	5.042606932	-2.52053901	0.029560088	0.088807131	-5.020349142	not signifficant	AC007246.3_ORF103:22963:23043	antisense
82	-0.337291784	2.922924166	-2.513863453	0.029905487	0.089588478	-5.031758102	not signifficant	AC007246.3_ORF594:30976:30881	antisense
83	-0.233854965	4.817565319	-2.436178379	0.034228689	0.099008606	-5.163965222	not signifficant	SNHG8_ORF147:2062:1910	lincRNA
84	0.341031557	5.938257407	2.418769976	0.035278478	0.101486034	-5.193440737	not signifficant	AC079586.1_ORF612:17845:17555	lincRNA
85	-0.317577156	6.337176125	-2.246724182	0.047491553	0.126161311	-5.481300054	not signifficant	AC079586.1_ORF148:1784:1981	lincRNA
86	-0.218203143	4.174301649	-2.224468207	0.049343354	0.129688414	-5.518028126	not signifficant	LINC00598_ORF865:3855:3760	lincRNA
87	0.395041874	2.574953318	2.222703992	0.049493081	0.12977407	-5.520934046	not signifficant	RP13-143G15.4_ORF753:23676:23410	antisense
88	-0.275153638	6.125656864	-2.192910019	0.052088583	0.134877959	-5.569884201	not signifficant	LINC00969_ORF110:990:1097	lincRNA
89	0.718816684	2.295446602	2.176358206	0.053586404	0.137569009	-5.596973914	not signifficant	RP1-148H17.1_ORF486:17325:17239	lincRNA
90	-0.270264402	6.634410576	-2.122109329	0.058789649	0.146886689	-5.68521503	not signifficant	LINC00598_ORF569:23295:23134	lincRNA
91	-0.275732732	5.449614288	-2.070815118	0.064149298	0.156099102	-5.767838046	not signifficant	AJ006998.2_ORF386:28347:28559	lincRNA
92	-0.644231449	5.312618918	-2.066560901	0.064614036	0.156957172	-5.774653452	not signifficant	LINC00598_ORF94:20875:21081	lincRNA
93	0.362874253	6.973988439	2.053043452	0.066111938	0.159488879	-5.796270019	not signifficant	AC007246.3_ORF119:31177:31287	antisense
94	-0.455658007	3.606926	-2.000610591	0.072237955	0.170544918	-5.879542693	not signifficant	LINC00598_ORF168:4601:4678	lincRNA
95	-0.395613184	6.869655278	-1.918635519	0.082892508	0.190037409	-6.007786453	not signifficant	LINC00969_ORF87:20473:20625	lincRNA
96	-0.312066961	5.325970293	-1.907564575	0.084438848	0.19293812	-6.024913533	not signifficant	RP11-648K4.2_ORF611:22285:22073	lincRNA
97	0.685119953	4.115120939	1.804016004	0.100249602	0.217652237	-6.182719058	not signifficant	LINC00598_ORF385:22716:22922	lincRNA
98	-0.244622066	4.748498981	-1.785916997	0.103277388	0.222101909	-6.2098371	not signifficant	AC079586.1_ORF445:24248:24030	lincRNA
99	0.178653866	6.664724101	1.755872803	0.108488083	0.2303254	-6.254531263	not signifficant	RP13-143G15.4_ORF721:3391:2429	antisense
100	0.148397838	6.211974851	1.746482143	0.110165098	0.233094918	-6.268416994	not signifficant	AC007246.3_ORF425:30204:30371	antisense
101	0.179003922	4.187127263	1.740800852	0.111191061	0.234618357	-6.276798069	not signifficant	LINC00598_ORF269:28013:28090	lincRNA
102	0.562748386	5.054752905	1.730830433	0.113012523	0.237089209	-6.291470278	not signifficant	LINC00598_ORF686:10498:10415	lincRNA
103	-0.460360411	8.162322436	-1.711536143	0.116614128	0.243066669	-6.319730696	not signifficant	LINC00598_ORF70:16720:16878	lincRNA
104	-0.341430798	4.91223053	-1.693716911	0.120031968	0.248464399	-6.345672927	not signifficant	LANCL1-AS1_ORF614:14017:13676	antisense
105	0.29811514	7.818150778	1.629828504	0.133036866	0.267602891	-6.437399518	not signifficant	RP11-760H22.2_ORF15:3229:3420	lincRNA
106	-0.306432805	6.86421264	-1.626434573	0.133761594	0.268161669	-6.44221452	not signifficant	AC007246.3_ORF406:26682:26786	antisense
107	0.144402917	0.072201459	1.623968949	0.134290292	0.268836619	-6.445708789	not signifficant	RP13-143G15.4_ORF519:11303:11196	antisense
108	0.172942341	4.842346651	1.610312177	0.13725239	0.272686867	-6.465005831	not signifficant	LINC00598_ORF381:21729:21812	lincRNA
109	0.28079843	7.586833745	1.59268477	0.141161128	0.278215269	-6.489768485	not signifficant	AC079586.1_ORF541:3848:3426	lincRNA
110	0.321725366	6.813321096	1.55909179	0.14888264	0.288692099	-6.536498223	not signifficant	RP11-554I8.2_ORF61:13042:13140	lincRNA
111	0.466238921	5.461374404	1.542981512	0.152715387	0.293186759	-6.558689635	not signifficant	AC007392.3_ORF195:15437:15526	lincRNA
112	-0.152569572	4.848005831	-1.538230084	0.153862132	0.294765655	-6.565207047	not signifficant	RP11-296E23.1_ORF515:11522:11286	antisense
113	-0.147961887	3.825301357	-1.537154066	0.154122868	0.29498886	-6.566681241	not signifficant	RP11-648K4.2_ORF767:20196:20083	lincRNA
114	-0.110691591	5.844546649	-1.531388622	0.155526499	0.296644549	-6.574569098	not signifficant	AC074363.1_ORF109:24904:24996	lincRNA
115	0.669747837	3.702413717	1.603456247	0.156914924	0.298479475	-6.173480902	not signifficant	LINC00598_ORF334:22623:22742	lincRNA
116	-0.360647337	6.473518264	-1.483742858	0.16755779	0.311651264	-6.639029494	not signifficant	LINC00598_ORF160:4172:4300	lincRNA
117	0.269912061	7.476997042	1.454522603	0.175327163	0.32184182	-6.6779068	not signifficant	AC108142.1_ORF347:16989:17069	antisense
118	-0.82304667	5.466535685	-1.452269381	0.175938907	0.322682711	-6.680883552	not signifficant	AC079586.1_ORF362:19446:19595	lincRNA
119	0.49833368	2.818675119	1.445015973	0.180974027	0.32861691	-6.631763791	not signifficant	AC079586.1_ORF475:18008:17910	lincRNA
120	0.143205043	5.780411989	1.389215118	0.193811787	0.345945391	-6.762925543	not signifficant	LINC00969_ORF637:19071:18979	lincRNA
121	0.160384635	4.13628928	1.362162924	0.201937457	0.356360218	-6.797359924	not signifficant	RP13-143G15.4_ORF845:123:1	antisense
122	0.179017771	4.008656135	1.345306395	0.207143561	0.361447012	-6.81857783	not signifficant	AJ006998.2_ORF422:29564:29472	lincRNA
123	-0.197731833	7.470729731	-1.350219018	0.208578943	0.363197164	-6.752792071	not signifficant	LINC00598_ORF209:11099:11191	lincRNA
124	0.153467533	5.573795535	1.320907505	0.214876784	0.370021523	-6.848959475	not signifficant	AC007246.3_ORF70:14851:14955	antisense
125	-0.162381987	5.225796513	-1.31819869	0.215749916	0.370916761	-6.85230816	not signifficant	RP13-143G15.4_ORF809:14052:13951	antisense
126	-0.265238548	5.123081764	-1.307485726	0.219231815	0.375360305	-6.865503596	not signifficant	AC007246.3_ORF285:1359:1469	antisense
127	-0.268627652	6.505064035	-1.289660012	0.225128073	0.381603593	-6.887288413	not signifficant	AC007392.3_ORF95:24535:24651	lincRNA
128	-0.13949389	5.854827517	-1.250162432	0.238656282	0.397130105	-6.934782102	not signifficant	AC108142.1_ORF806:16914:16804	antisense
129	2.049702507	8.237019255	1.344324182	0.244073137	0.403585502	-6.209223947	not signifficant	MALAT1_ORF50:3497:3580	lincRNA
130	-0.161537132	6.586080614	-1.20488757	0.254965777	0.416524201	-6.987874234	not signifficant	AC108142.1_ORF181:10538:10672	antisense
131	-0.629694052	5.516731629	-1.151549501	0.275308504	0.43999076	-7.048514263	not signifficant	RP11-554I8.2_ORF149:2309:2950	lincRNA
132	0.166297739	3.253939625	1.144118015	0.27824146	0.442050139	-7.056795427	not signifficant	AC007392.3_ORF567:27472:27359	lincRNA
133	-0.120989306	4.897307155	-1.133359219	0.282530809	0.446269048	-7.068710524	not signifficant	AC074363.1_ORF502:10550:10362	lincRNA
134	0.32735468	4.900132097	1.044332101	0.320013886	0.486097042	-7.163878905	not signifficant	LINC00598_ORF567:29635:29555	lincRNA
135	-0.079742823	5.774516511	-1.041460328	0.32128279	0.48737935	-7.166844807	not signifficant	LINC00598_ORF828:5832:5698	lincRNA
136	0.18474532	5.055476663	1.006789125	0.336900883	0.501848307	-7.20212661	not signifficant	RP11-554I8.2_ORF181:10901:11119	lincRNA
137	-0.275158965	6.008132461	-0.940281069	0.368413647	0.533380667	-7.2670331	not signifficant	AC079586.1_ORF729:23310:23212	lincRNA
138	-0.235467567	4.201228703	-0.936537172	0.370248582	0.53474692	-7.270576342	not signifficant	RP13-143G15.4_ORF4:583:699	antisense
139	-0.225767822	6.264218503	-0.879298166	0.399113681	0.562886992	-7.323247545	not signifficant	AC074363.1_ORF589:22705:22601	lincRNA
140	-0.212272517	8.617931598	-0.876824927	0.400395233	0.564460366	-7.325459253	not signifficant	AC108142.1_ORF344:8187:8573	antisense
141	-0.135513209	6.289333215	-0.863344214	0.407430407	0.571545661	-7.337419869	not signifficant	LINC00598_ORF155:2627:2962	lincRNA
142	0.086982169	4.531108388	0.827617216	0.426482325	0.588150747	-7.368338491	not signifficant	LINC01405_ORF420:14512:14291	lincRNA
143	-0.103881962	5.401631178	-0.826516825	0.427078484	0.588300961	-7.369272665	not signifficant	MALAT1_ORF36:522:430	lincRNA
144	0.133908879	3.486566878	0.8188775	0.43123261	0.592468748	-7.375727978	not signifficant	RP11-296E23.1_ORF133:31258:31431	antisense
145	0.165570704	5.024136738	0.814268779	0.433751736	0.59495666	-7.379596926	not signifficant	RP11-648K4.2_ORF362:24147:24353	lincRNA
146	0.101724789	0.827282799	0.810604176	0.435761774	0.596672653	-7.382659589	not signifficant	RP13-143G15.4_ORF808:12198:12025	antisense
147	-0.285935193	6.315754822	-0.79972683	0.441764297	0.60201494	-7.391678482	not signifficant	AC079586.1_ORF451:23015:22893	lincRNA
148	0.078506618	5.071062344	0.761557357	0.463254945	0.621024823	-7.422470377	not signifficant	AC108142.1_ORF471:27656:27492	antisense
149	0.086761687	5.13414892	0.750755796	0.46945652	0.626937164	-7.430940108	not signifficant	MBNL1-AS1_ORF30:6412:6504	antisense
150	-0.126543131	6.555903757	-0.748811304	0.470578509	0.627448992	-7.432453306	not signifficant	LINC00598_ORF494:19343:19251	lincRNA
151	0.175825542	4.817966875	0.736604688	0.477660621	0.634263233	-7.441871881	not signifficant	LINC00598_ORF228:14966:15124	lincRNA
152	0.078622328	3.553525271	0.728585233	0.482349701	0.6380945	-7.447983763	not signifficant	LINC00598_ORF419:30189:30416	lincRNA
153	0.159347802	5.092917515	0.694694838	0.502480983	0.65765663	-7.473143126	not signifficant	LINC00598_ORF322:8883:9038	lincRNA
154	-0.909890014	4.716489143	-0.662667673	0.521967579	0.671424704	-7.495914087	not signifficant	AC007392.3_ORF273:30638:31042	lincRNA
155	0.146845048	8.170342128	0.653897555	0.52738079	0.675510618	-7.50197752	not signifficant	LINC00598_ORF808:7551:7441	lincRNA
156	-0.130372907	7.01872611	-0.621269963	0.547805791	0.691341442	-7.523879985	not signifficant	AC007246.3_ORF659:13468:13334	antisense
157	-0.069648191	5.560236378	-0.595899117	0.563994335	0.705849012	-7.540191305	not signifficant	RP13-143G15.4_ORF385:20835:20990	antisense
158	-0.054090629	5.845939163	-0.56540003	0.583800651	0.720085334	-7.558957512	not signifficant	LANCL1-AS1_ORF114:27166:27246	antisense
159	-0.061719539	8.242573471	-0.547773153	0.595415574	0.72996762	-7.569380707	not signifficant	LINC00969_ORF178:13412:13624	lincRNA
160	-0.126428505	8.026135263	-0.529203681	0.607781463	0.740105948	-7.58002397	not signifficant	AC108142.1_ORF139:28765:28932	antisense
161	-0.10991726	4.915999	-0.523122448	0.611859601	0.743149312	-7.583433925	not signifficant	AC007246.3_ORF672:11689:11495	antisense
162	-0.08094944	5.660256615	-0.521063047	0.613243808	0.743755124	-7.584580229	not signifficant	LINC00598_ORF722:30969:30871	lincRNA
163	0.098064147	9.306300378	0.50943718	0.621087687	0.750357229	-7.590970848	not signifficant	NNT-AS1_ORF520:20038:19922	antisense
164	-0.042606883	5.572123331	-0.483545584	0.638734499	0.76491615	-7.604709375	not signifficant	RP11-296E23.1_ORF375:19860:19994	antisense
165	0.223721329	4.337784646	0.47964391	0.641414639	0.766186595	-7.606720344	not signifficant	AC108142.1_ORF13:93:458	antisense
166	0.061057573	4.454745544	0.4588388	0.655796237	0.7773984	-7.617179963	not signifficant	RP13-143G15.4_ORF427:31574:31356	antisense
167	0.099091469	2.47279502	0.417025044	0.686029975	0.798151217	-7.577302231	not signifficant	RP11-554I8.2_ORF260:29201:29335	lincRNA
168	-0.045659944	3.978009171	-0.398421732	0.698381822	0.806711675	-7.645019195	not signifficant	LINC00969_ORF52:12346:12534	lincRNA
169	0.165988064	4.014259498	0.392160772	0.70286134	0.809225874	-7.647686918	not signifficant	RP13-143G15.4_ORF321:5562:5840	antisense
170	-0.088076169	2.363240753	-0.352672075	0.73138206	0.829592145	-7.663564842	not signifficant	LINC00598_ORF344:13206:13373	lincRNA
171	-0.206252697	5.016884131	-0.331595364	0.746784746	0.838953643	-7.671366682	not signifficant	LINC00598_ORF809:10482:10360	lincRNA
172	-0.030424514	7.101307188	-0.31169272	0.76143714	0.849863404	-7.678301715	not signifficant	RP11-554I8.2_ORF391:28404:28562	lincRNA
173	0.068569332	5.715503487	0.272397702	0.790651741	0.870863791	-7.690755221	not signifficant	LINC00598_ORF630:14826:14686	lincRNA
174	0.080412541	3.338600204	0.268322121	0.793702163	0.87280517	-7.691952398	not signifficant	AC007246.3_ORF129:806:904	antisense
175	0.040181186	6.065276651	0.267296662	0.795017388	0.873645481	-7.633136936	not signifficant	LANCL1-AS1_ORF409:32618:32490	antisense
176	-0.072299901	5.619994493	-0.261276654	0.798983977	0.876399244	-7.693979972	not signifficant	AC007392.3_ORF592:21403:21230	lincRNA
177	-0.027812327	4.735098352	-0.256411067	0.802637792	0.879258928	-7.695349128	not signifficant	LINC00598_ORF692:31737:31603	lincRNA
178	0.025777533	5.975745305	0.253561177	0.804780232	0.880467863	-7.696139273	not signifficant	LINC00598_ORF578:2195:2106	lincRNA
179	0.060210897	6.314148942	0.245836222	0.810595996	0.883783708	-7.698237175	not signifficant	LINC00598_ORF596:22560:22459	lincRNA
180	-0.032310251	4.753359374	-0.205065246	0.841481881	0.905978954	-7.708244982	not signifficant	RP13-143G15.4_ORF640:18259:18158	antisense
181	0.022284498	6.768413158	0.196334892	0.848134151	0.91081933	-7.710154711	not signifficant	AJ006998.2_ORF572:28033:27812	lincRNA
182	0.020804726	4.652642292	0.195466053	0.848796871	0.91081933	-7.710340255	not signifficant	RP13-143G15.4_ORF576:28654:28445	antisense
183	0.019539038	6.882306818	0.185270599	0.856582653	0.915897949	-7.712456479	not signifficant	LINC00598_ORF90:19999:20286	lincRNA
184	-0.089274437	3.054182913	-0.1833032	0.85808694	0.917039478	-7.712851885	not signifficant	NNT-AS1_ORF418:21284:21168	antisense
185	0.015017771	7.136031983	0.175011709	0.864433113	0.921243105	-7.714472207	not signifficant	LINC00598_ORF65:14695:14814	lincRNA
186	-0.010376384	5.910601718	-0.130682475	0.898521532	0.94297612	-7.721868704	not signifficant	LINC00969_ORF440:25051:24770	lincRNA
187	0.028716118	3.916320814	0.127230663	0.90118594	0.944827995	-7.722354967	not signifficant	AC007246.3_ORF490:17915:17778	antisense
188	0.010405113	6.55423986	0.120512122	0.906375536	0.94723101	-7.723264209	not signifficant	LINC00969_ORF641:18147:17947	lincRNA
189	-0.014133688	6.293447443	-0.109574523	0.914833786	0.95295186	-7.724639215	not signifficant	RP11-554I8.2_ORF187:12134:12313	lincRNA
190	0.029064043	1.287861726	0.081957199	0.936237729	0.966854798	-7.727530405	not signifficant	LINC00969_ORF334:22386:22502	lincRNA
191	0.003990671	7.29001896	0.064279834	0.949967028	0.973013941	-7.728943899	not signifficant	LINC00598_ORF530:13631:13491	lincRNA
192	-0.010578663	2.086400497	-0.063950322	0.950223123	0.973013941	-7.728967006	not signifficant	LINC00598_ORF674:13987:13775	lincRNA
193	-0.004599642	3.915214764	-0.053845164	0.958079544	0.977394725	-7.729617992	not signifficant	LINC01405_ORF403:18859:18767	lincRNA
194	-0.003368924	6.588731291	-0.047861518	0.962733893	0.980310042	-7.729950845	not signifficant	LINC00598_ORF356:19785:19886	lincRNA
195	-0.000190279	4.363360356	-0.001650288	0.99871451	0.999084824	-7.731202413	not signifficant	RP13-143G15.4_ORF261:28526:28735	antisense
196	NA	5.612409404	NA	NA	NA	NA	not signifficant	LINC00598_ORF261:26774:26860	lincRNA
197	NA	4.150341625	NA	NA	NA	NA	not signifficant	AJ006998.2_ORF228:21833:22000	lincRNA
