## Supplementary material for "Human Skeletal Muscle Fiber Heterogeneity Beyond Myosin Heavy Chains": Table S27

Table S27. Differentially abundant microproteins within ACTA1- and TNNT1-nemaline myopathies.
	Genes	logFC	AveExpr	t	P.Value	adj.P.Val	B	xiao	comparison	significant
1	ENSG00000229425_TR25_ORF40	-1.249333864	3.513168301	-2.241217892	0.053251508	0.998063103	-4.161195945	0.025630869	type1_control_vs_actin	TRUE
2	ENSG00000215483_TR14_ORF67	-1.216860688	0.768397343	-1.819944089	0.108494076	0.998063103	-4.344648417	0.067022946	type1_control_vs_actin	FALSE
3	ENSG00000232046_TR1_ORF437	-1.857394038	3.501875558	-1.734063238	0.115005644	0.998063103	-4.355107175	0.018004678	type1_control_vs_actin	TRUE
4	ENSG00000231312_TR1_ORF133	-0.415087999	3.617122093	-0.920315237	0.380073415	0.998063103	-4.654609366	0.669280295	type1_control_vs_actin	FALSE
5	ENSG00000177822_TR4_ORF9	-0.271542787	1.749809629	-0.410715252	0.690346581	0.998063103	-4.771444264	0.904273602	type1_control_vs_actin	FALSE
6	ENSG00000229425_TR25_ORF40	-1.281968484	3.513168301	-2.231096979	0.054121633	0.808690752	-4.23509802	0.023780523	type1_control_vs_troponin	TRUE
7	ENSG00000215483_TR14_ORF67	-1.060972666	0.768397343	-1.586797035	0.153473976	0.841860297	-4.447189932	0.136900525	type1_control_vs_troponin	FALSE
8	ENSG00000177822_TR4_ORF9	-0.662644063	1.749809629	-1.002265706	0.340939127	0.873015724	-4.619968481	0.490152346	type1_control_vs_troponin	FALSE
9	ENSG00000232046_TR1_ORF437	-0.792484568	3.501875558	-0.739863663	0.477180445	0.89666315	-4.685494504	0.55636647	type1_control_vs_troponin	FALSE
10	ENSG00000231312_TR1_ORF133	-0.113267096	3.617122093	-0.251130927	0.807034701	0.974338911	-4.760708679	0.976009289	type1_control_vs_troponin	FALSE
11	ENSG00000232046_TR1_ORF437	1.064909471	3.501875558	0.994199576	0.344653451	0.844392433	-5.005329913	0.321628394	type1_actin_vs_troponin	FALSE
12	ENSG00000231312_TR1_ORF133	0.301820903	3.617122093	0.66918431	0.519230487	0.90850799	-5.226722069	0.8205211	type1_actin_vs_troponin	FALSE
13	ENSG00000177822_TR4_ORF9	-0.391101276	1.749809629	-0.591550455	0.567892367	0.921534441	-5.268341131	0.801480815	type1_actin_vs_troponin	FALSE
14	ENSG00000215483_TR14_ORF67	0.155888022	0.768397343	0.226578209	0.8267669	0.980494675	-5.351354564	0.970780428	type1_actin_vs_troponin	FALSE
15	ENSG00000229425_TR25_ORF40	-0.03263462	3.513168301	-0.056796249	0.956012893	0.99645172	-5.395468707	0.998533045	type1_actin_vs_troponin	FALSE
16	ENSG00000232046_TR1_ORF437	-2.394823328	3.501875558	-2.235807271	0.050564174	0.9998251	-3.98474013	0.000786924	type2_control_vs_actin	TRUE
17	ENSG00000231312_TR1_ORF133	-0.273003287	3.617122093	-0.605291132	0.559096872	0.9998251	-4.819419181	0.853224147	type2_control_vs_actin	FALSE
18	ENSG00000229425_TR25_ORF40	-0.334247945	3.513168301	-0.599617521	0.56431453	0.9998251	-4.820385941	0.825936165	type2_control_vs_actin	FALSE
19	ENSG00000177822_TR4_ORF9	-0.192334832	1.749809629	-0.29091124	0.777340233	0.9998251	-4.8898528	0.952709977	type2_control_vs_actin	FALSE
20	ENSG00000215483_TR14_ORF67	-0.155947069	0.768397343	-0.233235365	0.821778848	0.9998251	-4.88373594	0.969853831	type2_control_vs_actin	FALSE
21	ENSG00000229425_TR25_ORF40	-0.639131309	3.513168301	-1.112323704	0.296302181	0.998519566	-4.676756885	0.459588552	type2_control_vs_troponin	FALSE
22	ENSG00000232046_TR1_ORF437	-1.075596683	3.501875558	-1.004177158	0.340063317	0.998519566	-4.752844464	0.313434834	type2_control_vs_troponin	FALSE
23	ENSG00000231312_TR1_ORF133	0.286727727	3.617122093	0.635720369	0.53989604	0.998519566	-4.93866532	0.838003622	type2_control_vs_troponin	FALSE
24	ENSG00000215483_TR14_ORF67	-0.387806573	0.768397343	-0.58000582	0.578807913	0.998519566	-4.942684285	0.808926946	type2_control_vs_troponin	FALSE
25	ENSG00000177822_TR4_ORF9	-0.129100488	1.749809629	-0.195267715	0.84927597	0.998519566	-5.059075192	0.979129578	type2_control_vs_troponin	FALSE
26	ENSG00000231312_TR1_ORF133	0.559731013	3.617122093	1.241011501	0.244227584	0.997338724	-4.585380136	0.454286378	type2_actin_vs_troponin	FALSE
27	ENSG00000232046_TR1_ORF437	1.319226645	3.501875558	1.231630112	0.247559838	0.997338724	-4.58579745	0.158535582	type2_actin_vs_troponin	FALSE
28	ENSG00000229425_TR25_ORF40	-0.304883364	3.513168301	-0.530609262	0.609195857	0.997338724	-4.609847428	0.859757499	type2_actin_vs_troponin	FALSE
29	ENSG00000215483_TR14_ORF67	-0.231859504	0.768397343	-0.337000307	0.745295141	0.997338724	-4.612500276	0.93411017	type2_actin_vs_troponin	FALSE
30	ENSG00000177822_TR4_ORF9	0.063234344	1.749809629	0.095643525	0.925781247	0.997338724	-4.617172892	0.995135408	type2_actin_vs_troponin	FALSE
