## Supplementary material for "Human Skeletal Muscle Fiber Heterogeneity Beyond Myosin Heavy Chains": Table S31

Table S31. Metadata for the 1000 fiber transcriptomics dataset.
	subject	fiber	test_day	condition
1_1	1	1	T1	H2
1_10	1	10	T1	H2
1_11	1	11	T1	H2
1_12	1	12	T1	H2
1_13	1	13	T1	H2
1_14	1	14	T1	H2
1_17	1	17	T1	H2
1_18	1	18	T1	H2
1_19	1	19	T1	H2
1_20	1	20	T1	H2
1_22	1	22	T1	H2
1_23	1	23	T1	H2
1_3	1	3	T1	H2
1_4	1	4	T1	H2
1_5	1	5	T1	H2
1_6	1	6	T1	H2
1_7	1	7	T1	H2
1_76	1	76	T2	H1
1_77	1	77	T2	H1
1_78	1	78	T2	H1
1_79	1	79	T2	H1
1_8	1	8	T1	H2
1_80	1	80	T2	H1
1_81	1	81	T2	H1
1_82	1	82	T2	H1
1_83	1	83	T2	H1
1_84	1	84	T2	H1
1_85	1	85	T2	H1
1_86	1	86	T2	H1
1_87	1	87	T2	H1
1_88	1	88	T2	H1
1_89	1	89	T2	H1
1_90	1	90	T2	H1
1_91	1	91	T2	H1
1_92	1	92	T2	H1
1_93	1	93	T2	H1
1_94	1	94	T2	H1
1_95	1	95	T2	H1
1_96	1	96	T2	H1
1_100	1	100	T2	H1
1_151	1	151	T3	P
1_153	1	153	T3	P
1_154	1	154	T3	P
1_155	1	155	T3	P
1_156	1	156	T3	P
1_157	1	157	T3	P
1_158	1	158	T3	P
1_160	1	160	T3	P
1_161	1	161	T3	P
1_163	1	163	T3	P
1_164	1	164	T3	P
1_165	1	165	T3	P
1_166	1	166	T3	P
1_167	1	167	T3	P
1_169	1	169	T3	P
1_170	1	170	T3	P
1_171	1	171	T3	P
1_172	1	172	T3	P
1_173	1	173	T3	P
1_174	1	174	T3	P
1_175	1	175	T3	P
1_97	1	97	T2	H1
1_98	1	98	T2	H1
1_99	1	99	T2	H1
2_10	2	10	T1	H1
2_11	2	11	T1	H1
2_12	2	12	T1	H1
2_13	2	13	T1	H1
2_14	2	14	T1	H1
2_15	2	15	T1	H1
2_16	2	16	T1	H1
2_17	2	17	T1	H1
2_18	2	18	T1	H1
2_19	2	19	T1	H1
2_2	2	2	T1	H1
2_20	2	20	T1	H1
2_21	2	21	T1	H1
2_22	2	22	T1	H1
2_23	2	23	T1	H1
2_24	2	24	T1	H1
2_25	2	25	T1	H1
2_4	2	4	T1	H1
2_5	2	5	T1	H1
2_6	2	6	T1	H1
2_7	2	7	T1	H1
2_8	2	8	T1	H1
2_9	2	9	T1	H1
2_151	2	151	T3	H2
2_152	2	152	T3	H2
2_154	2	154	T3	H2
2_155	2	155	T3	H2
2_156	2	156	T3	H2
2_157	2	157	T3	H2
2_159	2	159	T3	H2
2_76	2	76	T2	P
2_78	2	78	T2	P
2_79	2	79	T2	P
2_80	2	80	T2	P
2_81	2	81	T2	P
2_82	2	82	T2	P
2_83	2	83	T2	P
2_84	2	84	T2	P
2_85	2	85	T2	P
2_86	2	86	T2	P
2_87	2	87	T2	P
2_88	2	88	T2	P
2_89	2	89	T2	P
2_90	2	90	T2	P
2_92	2	92	T2	P
2_93	2	93	T2	P
2_94	2	94	T2	P
2_95	2	95	T2	P
2_96	2	96	T2	P
2_97	2	97	T2	P
2_98	2	98	T2	P
2_99	2	99	T2	P
2_160	2	160	T3	H2
2_161	2	161	T3	H2
2_163	2	163	T3	H2
2_164	2	164	T3	H2
2_166	2	166	T3	H2
2_167	2	167	T3	H2
2_168	2	168	T3	H2
2_169	2	169	T3	H2
2_170	2	170	T3	H2
2_171	2	171	T3	H2
2_172	2	172	T3	H2
2_173	2	173	T3	H2
2_174	2	174	T3	H2
2_175	2	175	T3	H2
3_1	3	1	T1	P
3_10	3	10	T1	P
3_11	3	11	T1	P
3_12	3	12	T1	P
3_13	3	13	T1	P
3_14	3	14	T1	P
3_15	3	15	T1	P
3_16	3	16	T1	P
3_17	3	17	T1	P
3_18	3	18	T1	P
3_19	3	19	T1	P
3_2	3	2	T1	P
3_20	3	20	T1	P
3_21	3	21	T1	P
3_22	3	22	T1	P
3_23	3	23	T1	P
3_24	3	24	T1	P
3_25	3	25	T1	P
3_3	3	3	T1	P
3_4	3	4	T1	P
3_5	3	5	T1	P
3_6	3	6	T1	P
3_8	3	8	T1	P
3_9	3	9	T1	P
3_100	3	100	T2	H2
3_77	3	77	T2	H2
3_78	3	78	T2	H2
3_79	3	79	T2	H2
3_80	3	80	T2	H2
3_81	3	81	T2	H2
3_82	3	82	T2	H2
3_83	3	83	T2	H2
3_84	3	84	T2	H2
3_85	3	85	T2	H2
3_86	3	86	T2	H2
3_87	3	87	T2	H2
3_88	3	88	T2	H2
3_89	3	89	T2	H2
3_90	3	90	T2	H2
3_91	3	91	T2	H2
3_92	3	92	T2	H2
3_93	3	93	T2	H2
3_94	3	94	T2	H2
3_95	3	95	T2	H2
3_96	3	96	T2	H2
3_97	3	97	T2	H2
3_98	3	98	T2	H2
3_99	3	99	T2	H2
3_151	3	151	T3	H1
3_152	3	152	T3	H1
3_153	3	153	T3	H1
3_154	3	154	T3	H1
3_155	3	155	T3	H1
3_156	3	156	T3	H1
3_157	3	157	T3	H1
3_158	3	158	T3	H1
3_159	3	159	T3	H1
3_161	3	161	T3	H1
3_162	3	162	T3	H1
3_163	3	163	T3	H1
3_164	3	164	T3	H1
3_165	3	165	T3	H1
3_166	3	166	T3	H1
3_167	3	167	T3	H1
3_168	3	168	T3	H1
3_169	3	169	T3	H1
3_170	3	170	T3	H1
3_172	3	172	T3	H1
3_173	3	173	T3	H1
3_175	3	175	T3	H1
4_1	4	1	T1	H1
4_10	4	10	T1	H1
4_11	4	11	T1	H1
4_12	4	12	T1	H1
4_13	4	13	T1	H1
4_14	4	14	T1	H1
4_16	4	16	T1	H1
4_17	4	17	T1	H1
4_18	4	18	T1	H1
4_19	4	19	T1	H1
4_2	4	2	T1	H1
4_20	4	20	T1	H1
4_21	4	21	T1	H1
4_22	4	22	T1	H1
4_23	4	23	T1	H1
4_24	4	24	T1	H1
4_3	4	3	T1	H1
4_4	4	4	T1	H1
4_5	4	5	T1	H1
4_7	4	7	T1	H1
4_76	4	76	T2	P
4_77	4	77	T2	P
4_78	4	78	T2	P
4_79	4	79	T2	P
4_80	4	80	T2	P
4_81	4	81	T2	P
4_82	4	82	T2	P
4_83	4	83	T2	P
4_84	4	84	T2	P
4_85	4	85	T2	P
4_86	4	86	T2	P
4_87	4	87	T2	P
4_88	4	88	T2	P
4_89	4	89	T2	P
4_9	4	9	T1	H1
4_90	4	90	T2	P
4_91	4	91	T2	P
4_92	4	92	T2	P
4_93	4	93	T2	P
4_100	4	100	T2	P
4_153	4	153	T3	H2
4_155	4	155	T3	H2
4_157	4	157	T3	H2
4_161	4	161	T3	H2
4_162	4	162	T3	H2
4_166	4	166	T3	H2
4_167	4	167	T3	H2
4_169	4	169	T3	H2
4_170	4	170	T3	H2
4_171	4	171	T3	H2
4_172	4	172	T3	H2
4_173	4	173	T3	H2
4_174	4	174	T3	H2
4_175	4	175	T3	H2
4_94	4	94	T2	P
4_95	4	95	T2	P
4_96	4	96	T2	P
4_97	4	97	T2	P
4_98	4	98	T2	P
4_99	4	99	T2	P
5_1	5	1	T1	H2
5_12	5	12	T1	H2
5_14	5	14	T1	H2
5_15	5	15	T1	H2
5_16	5	16	T1	H2
5_18	5	18	T1	H2
5_19	5	19	T1	H2
5_2	5	2	T1	H2
5_21	5	21	T1	H2
5_22	5	22	T1	H2
5_23	5	23	T1	H2
5_25	5	25	T1	H2
5_3	5	3	T1	H2
5_4	5	4	T1	H2
5_5	5	5	T1	H2
5_6	5	6	T1	H2
5_8	5	8	T1	H2
5_9	5	9	T1	H2
5_100	5	100	T2	P
5_151	5	151	T3	H1
5_152	5	152	T3	H1
5_153	5	153	T3	H1
5_154	5	154	T3	H1
5_155	5	155	T3	H1
5_156	5	156	T3	H1
5_76	5	76	T2	P
5_79	5	79	T2	P
5_80	5	80	T2	P
5_81	5	81	T2	P
5_82	5	82	T2	P
5_83	5	83	T2	P
5_84	5	84	T2	P
5_85	5	85	T2	P
5_86	5	86	T2	P
5_87	5	87	T2	P
5_88	5	88	T2	P
5_89	5	89	T2	P
5_90	5	90	T2	P
5_91	5	91	T2	P
5_92	5	92	T2	P
5_93	5	93	T2	P
5_94	5	94	T2	P
5_95	5	95	T2	P
5_96	5	96	T2	P
5_97	5	97	T2	P
5_98	5	98	T2	P
5_99	5	99	T2	P
5_157	5	157	T3	H1
5_158	5	158	T3	H1
5_159	5	159	T3	H1
5_160	5	160	T3	H1
5_161	5	161	T3	H1
5_163	5	163	T3	H1
5_164	5	164	T3	H1
5_165	5	165	T3	H1
5_166	5	166	T3	H1
5_167	5	167	T3	H1
5_168	5	168	T3	H1
5_169	5	169	T3	H1
5_170	5	170	T3	H1
5_171	5	171	T3	H1
5_172	5	172	T3	H1
5_173	5	173	T3	H1
5_174	5	174	T3	H1
5_175	5	175	T3	H1
6_1	6	1	T1	P
6_10	6	10	T1	P
6_11	6	11	T1	P
6_13	6	13	T1	P
6_14	6	14	T1	P
6_15	6	15	T1	P
6_16	6	16	T1	P
6_17	6	17	T1	P
6_18	6	18	T1	P
6_19	6	19	T1	P
6_2	6	2	T1	P
6_20	6	20	T1	P
6_21	6	21	T1	P
6_22	6	22	T1	P
6_23	6	23	T1	P
6_24	6	24	T1	P
6_25	6	25	T1	P
6_3	6	3	T1	P
6_4	6	4	T1	P
6_5	6	5	T1	P
6_6	6	6	T1	P
6_7	6	7	T1	P
6_8	6	8	T1	P
6_9	6	9	T1	P
6_100	6	100	T2	H1
6_76	6	76	T2	H1
6_77	6	77	T2	H1
6_78	6	78	T2	H1
6_79	6	79	T2	H1
6_80	6	80	T2	H1
6_81	6	81	T2	H1
6_82	6	82	T2	H1
6_83	6	83	T2	H1
6_84	6	84	T2	H1
6_85	6	85	T2	H1
6_86	6	86	T2	H1
6_87	6	87	T2	H1
6_88	6	88	T2	H1
6_89	6	89	T2	H1
6_90	6	90	T2	H1
6_91	6	91	T2	H1
6_92	6	92	T2	H1
6_93	6	93	T2	H1
6_94	6	94	T2	H1
6_95	6	95	T2	H1
6_96	6	96	T2	H1
6_97	6	97	T2	H1
6_98	6	98	T2	H1
6_152	6	152	T3	H2
6_153	6	153	T3	H2
6_154	6	154	T3	H2
6_155	6	155	T3	H2
6_156	6	156	T3	H2
6_157	6	157	T3	H2
6_158	6	158	T3	H2
6_159	6	159	T3	H2
6_160	6	160	T3	H2
6_161	6	161	T3	H2
6_162	6	162	T3	H2
6_163	6	163	T3	H2
6_164	6	164	T3	H2
6_165	6	165	T3	H2
6_166	6	166	T3	H2
6_167	6	167	T3	H2
6_168	6	168	T3	H2
6_169	6	169	T3	H2
6_170	6	170	T3	H2
6_171	6	171	T3	H2
6_173	6	173	T3	H2
6_174	6	174	T3	H2
6_175	6	175	T3	H2
7_1	7	1	T1	H2
7_10	7	10	T1	H2
7_11	7	11	T1	H2
7_12	7	12	T1	H2
7_13	7	13	T1	H2
7_14	7	14	T1	H2
7_15	7	15	T1	H2
7_16	7	16	T1	H2
7_17	7	17	T1	H2
7_18	7	18	T1	H2
7_19	7	19	T1	H2
7_2	7	2	T1	H2
7_20	7	20	T1	H2
7_21	7	21	T1	H2
7_22	7	22	T1	H2
7_23	7	23	T1	H2
7_24	7	24	T1	H2
7_3	7	3	T1	H2
7_4	7	4	T1	H2
7_5	7	5	T1	H2
7_6	7	6	T1	H2
7_7	7	7	T1	H2
7_76	7	76	T2	H1
7_77	7	77	T2	H1
7_78	7	78	T2	H1
7_79	7	79	T2	H1
7_8	7	8	T1	H2
7_80	7	80	T2	H1
7_81	7	81	T2	H1
7_82	7	82	T2	H1
7_83	7	83	T2	H1
7_84	7	84	T2	H1
7_85	7	85	T2	H1
7_86	7	86	T2	H1
7_87	7	87	T2	H1
7_88	7	88	T2	H1
7_89	7	89	T2	H1
7_9	7	9	T1	H2
7_90	7	90	T2	H1
7_91	7	91	T2	H1
7_100	7	100	T2	H1
7_151	7	151	T3	P
7_152	7	152	T3	P
7_153	7	153	T3	P
7_154	7	154	T3	P
7_155	7	155	T3	P
7_158	7	158	T3	P
7_159	7	159	T3	P
7_160	7	160	T3	P
7_161	7	161	T3	P
7_162	7	162	T3	P
7_163	7	163	T3	P
7_164	7	164	T3	P
7_165	7	165	T3	P
7_166	7	166	T3	P
7_167	7	167	T3	P
7_168	7	168	T3	P
7_169	7	169	T3	P
7_170	7	170	T3	P
7_171	7	171	T3	P
7_172	7	172	T3	P
7_174	7	174	T3	P
7_175	7	175	T3	P
7_92	7	92	T2	H1
7_93	7	93	T2	H1
7_94	7	94	T2	H1
7_95	7	95	T2	H1
7_96	7	96	T2	H1
7_98	7	98	T2	H1
7_99	7	99	T2	H1
8_10	8	10	T1	H1
8_11	8	11	T1	H1
8_12	8	12	T1	H1
8_13	8	13	T1	H1
8_14	8	14	T1	H1
8_15	8	15	T1	H1
8_16	8	16	T1	H1
8_17	8	17	T1	H1
8_18	8	18	T1	H1
8_19	8	19	T1	H1
8_2	8	2	T1	H1
8_20	8	20	T1	H1
8_21	8	21	T1	H1
8_22	8	22	T1	H1
8_23	8	23	T1	H1
8_25	8	25	T1	H1
8_3	8	3	T1	H1
8_4	8	4	T1	H1
8_5	8	5	T1	H1
8_6	8	6	T1	H1
8_7	8	7	T1	H1
8_8	8	8	T1	H1
8_9	8	9	T1	H1
8_100	8	100	T2	P
8_151	8	151	T3	H2
8_152	8	152	T3	H2
8_153	8	153	T3	H2
8_154	8	154	T3	H2
8_76	8	76	T2	P
8_77	8	77	T2	P
8_78	8	78	T2	P
8_79	8	79	T2	P
8_80	8	80	T2	P
8_81	8	81	T2	P
8_82	8	82	T2	P
8_83	8	83	T2	P
8_84	8	84	T2	P
8_85	8	85	T2	P
8_86	8	86	T2	P
8_88	8	88	T2	P
8_89	8	89	T2	P
8_90	8	90	T2	P
8_92	8	92	T2	P
8_93	8	93	T2	P
8_95	8	95	T2	P
8_96	8	96	T2	P
8_98	8	98	T2	P
8_99	8	99	T2	P
8_155	8	155	T3	H2
8_156	8	156	T3	H2
8_157	8	157	T3	H2
8_158	8	158	T3	H2
8_159	8	159	T3	H2
8_160	8	160	T3	H2
8_161	8	161	T3	H2
8_162	8	162	T3	H2
8_163	8	163	T3	H2
8_164	8	164	T3	H2
8_165	8	165	T3	H2
8_166	8	166	T3	H2
8_167	8	167	T3	H2
8_168	8	168	T3	H2
8_169	8	169	T3	H2
8_170	8	170	T3	H2
8_171	8	171	T3	H2
8_172	8	172	T3	H2
8_173	8	173	T3	H2
8_174	8	174	T3	H2
8_175	8	175	T3	H2
9_1	9	1	T1	P
9_13	9	13	T1	P
9_15	9	15	T1	P
9_16	9	16	T1	P
9_2	9	2	T1	P
9_20	9	20	T1	P
9_22	9	22	T1	P
9_23	9	23	T1	P
9_24	9	24	T1	P
9_25	9	25	T1	P
9_3	9	3	T1	P
9_4	9	4	T1	P
9_5	9	5	T1	P
9_6	9	6	T1	P
9_8	9	8	T1	P
9_9	9	9	T1	P
9_100	9	100	T2	H1
9_76	9	76	T2	H1
9_77	9	77	T2	H1
9_78	9	78	T2	H1
9_79	9	79	T2	H1
9_80	9	80	T2	H1
9_81	9	81	T2	H1
9_82	9	82	T2	H1
9_83	9	83	T2	H1
9_84	9	84	T2	H1
9_85	9	85	T2	H1
9_86	9	86	T2	H1
9_87	9	87	T2	H1
9_88	9	88	T2	H1
9_89	9	89	T2	H1
9_90	9	90	T2	H1
9_91	9	91	T2	H1
9_92	9	92	T2	H1
9_93	9	93	T2	H1
9_94	9	94	T2	H1
9_95	9	95	T2	H1
9_96	9	96	T2	H1
9_97	9	97	T2	H1
9_98	9	98	T2	H1
9_99	9	99	T2	H1
9_151	9	151	T3	H2
9_153	9	153	T3	H2
9_154	9	154	T3	H2
9_155	9	155	T3	H2
9_156	9	156	T3	H2
9_157	9	157	T3	H2
9_158	9	158	T3	H2
9_159	9	159	T3	H2
9_160	9	160	T3	H2
9_161	9	161	T3	H2
9_162	9	162	T3	H2
9_163	9	163	T3	H2
9_164	9	164	T3	H2
9_165	9	165	T3	H2
9_166	9	166	T3	H2
9_167	9	167	T3	H2
9_168	9	168	T3	H2
9_169	9	169	T3	H2
9_172	9	172	T3	H2
9_173	9	173	T3	H2
9_174	9	174	T3	H2
9_175	9	175	T3	H2
10_1	10	1	T1	H1
10_10	10	10	T1	H1
10_11	10	11	T1	H1
10_12	10	12	T1	H1
10_13	10	13	T1	H1
10_14	10	14	T1	H1
10_15	10	15	T1	H1
10_16	10	16	T1	H1
10_17	10	17	T1	H1
10_18	10	18	T1	H1
10_19	10	19	T1	H1
10_2	10	2	T1	H1
10_20	10	20	T1	H1
10_21	10	21	T1	H1
10_22	10	22	T1	H1
10_23	10	23	T1	H1
10_24	10	24	T1	H1
10_25	10	25	T1	H1
10_3	10	3	T1	H1
10_4	10	4	T1	H1
10_5	10	5	T1	H1
10_6	10	6	T1	H1
10_7	10	7	T1	H1
10_76	10	76	T2	H2
10_77	10	77	T2	H2
10_78	10	78	T2	H2
10_79	10	79	T2	H2
10_8	10	8	T1	H1
10_80	10	80	T2	H2
10_81	10	81	T2	H2
10_82	10	82	T2	H2
10_83	10	83	T2	H2
10_84	10	84	T2	H2
10_85	10	85	T2	H2
10_86	10	86	T2	H2
10_87	10	87	T2	H2
10_88	10	88	T2	H2
10_9	10	9	T1	H1
10_100	10	100	T2	H2
10_151	10	151	T3	P
10_152	10	152	T3	P
10_153	10	153	T3	P
10_154	10	154	T3	P
10_155	10	155	T3	P
10_156	10	156	T3	P
10_157	10	157	T3	P
10_158	10	158	T3	P
10_159	10	159	T3	P
10_160	10	160	T3	P
10_161	10	161	T3	P
10_165	10	165	T3	P
10_166	10	166	T3	P
10_167	10	167	T3	P
10_168	10	168	T3	P
10_169	10	169	T3	P
10_170	10	170	T3	P
10_171	10	171	T3	P
10_172	10	172	T3	P
10_173	10	173	T3	P
10_174	10	174	T3	P
10_175	10	175	T3	P
10_89	10	89	T2	H2
10_91	10	91	T2	H2
10_92	10	92	T2	H2
10_93	10	93	T2	H2
10_94	10	94	T2	H2
10_95	10	95	T2	H2
10_96	10	96	T2	H2
10_97	10	97	T2	H2
10_98	10	98	T2	H2
10_99	10	99	T2	H2
11_1	11	1	T1	H2
11_10	11	10	T1	H2
11_11	11	11	T1	H2
11_12	11	12	T1	H2
11_13	11	13	T1	H2
11_14	11	14	T1	H2
11_15	11	15	T1	H2
11_16	11	16	T1	H2
11_17	11	17	T1	H2
11_18	11	18	T1	H2
11_19	11	19	T1	H2
11_2	11	2	T1	H2
11_20	11	20	T1	H2
11_21	11	21	T1	H2
11_22	11	22	T1	H2
11_23	11	23	T1	H2
11_24	11	24	T1	H2
11_25	11	25	T1	H2
11_3	11	3	T1	H2
11_4	11	4	T1	H2
11_5	11	5	T1	H2
11_6	11	6	T1	H2
11_7	11	7	T1	H2
11_8	11	8	T1	H2
11_9	11	9	T1	H2
11_100	11	100	T2	P
11_151	11	151	T3	H1
11_76	11	76	T2	P
11_77	11	77	T2	P
11_78	11	78	T2	P
11_79	11	79	T2	P
11_80	11	80	T2	P
11_81	11	81	T2	P
11_82	11	82	T2	P
11_83	11	83	T2	P
11_84	11	84	T2	P
11_85	11	85	T2	P
11_86	11	86	T2	P
11_87	11	87	T2	P
11_88	11	88	T2	P
11_89	11	89	T2	P
11_90	11	90	T2	P
11_91	11	91	T2	P
11_92	11	92	T2	P
11_93	11	93	T2	P
11_95	11	95	T2	P
11_96	11	96	T2	P
11_97	11	97	T2	P
11_98	11	98	T2	P
11_99	11	99	T2	P
11_157	11	157	T3	H1
11_158	11	158	T3	H1
11_175	11	175	T3	H1
12_1	12	1	T1	P
12_10	12	10	T1	P
12_11	12	11	T1	P
12_12	12	12	T1	P
12_13	12	13	T1	P
12_14	12	14	T1	P
12_15	12	15	T1	P
12_16	12	16	T1	P
12_19	12	19	T1	P
12_21	12	21	T1	P
12_3	12	3	T1	P
12_7	12	7	T1	P
12_8	12	8	T1	P
12_9	12	9	T1	P
12_100	12	100	T2	H2
12_23	12	23	T1	P
12_24	12	24	T1	P
12_25	12	25	T1	P
12_76	12	76	T2	H2
12_77	12	77	T2	H2
12_78	12	78	T2	H2
12_80	12	80	T2	H2
12_81	12	81	T2	H2
12_82	12	82	T2	H2
12_83	12	83	T2	H2
12_84	12	84	T2	H2
12_85	12	85	T2	H2
12_86	12	86	T2	H2
12_87	12	87	T2	H2
12_88	12	88	T2	H2
12_89	12	89	T2	H2
12_90	12	90	T2	H2
12_91	12	91	T2	H2
12_92	12	92	T2	H2
12_93	12	93	T2	H2
12_94	12	94	T2	H2
12_95	12	95	T2	H2
12_96	12	96	T2	H2
12_97	12	97	T2	H2
12_98	12	98	T2	H2
12_99	12	99	T2	H2
12_151	12	151	T3	H1
12_152	12	152	T3	H1
12_153	12	153	T3	H1
12_154	12	154	T3	H1
12_155	12	155	T3	H1
12_156	12	156	T3	H1
12_157	12	157	T3	H1
12_158	12	158	T3	H1
12_159	12	159	T3	H1
12_160	12	160	T3	H1
12_161	12	161	T3	H1
12_162	12	162	T3	H1
12_163	12	163	T3	H1
12_164	12	164	T3	H1
12_165	12	165	T3	H1
12_166	12	166	T3	H1
12_168	12	168	T3	H1
12_169	12	169	T3	H1
12_170	12	170	T3	H1
12_171	12	171	T3	H1
12_172	12	172	T3	H1
12_173	12	173	T3	H1
12_174	12	174	T3	H1
12_175	12	175	T3	H1
13_1	13	1	T1	H2
13_10	13	10	T1	H2
13_11	13	11	T1	H2
13_12	13	12	T1	H2
13_13	13	13	T1	H2
13_14	13	14	T1	H2
13_15	13	15	T1	H2
13_16	13	16	T1	H2
13_17	13	17	T1	H2
13_18	13	18	T1	H2
13_19	13	19	T1	H2
13_2	13	2	T1	H2
13_20	13	20	T1	H2
13_21	13	21	T1	H2
13_22	13	22	T1	H2
13_23	13	23	T1	H2
13_24	13	24	T1	H2
13_25	13	25	T1	H2
13_3	13	3	T1	H2
13_4	13	4	T1	H2
13_5	13	5	T1	H2
13_6	13	6	T1	H2
13_7	13	7	T1	H2
13_76	13	76	T2	H1
13_77	13	77	T2	H1
13_78	13	78	T2	H1
13_79	13	79	T2	H1
13_8	13	8	T1	H2
13_80	13	80	T2	H1
13_81	13	81	T2	H1
13_82	13	82	T2	H1
13_83	13	83	T2	H1
13_84	13	84	T2	H1
13_85	13	85	T2	H1
13_9	13	9	T1	H2
13_100	13	100	T2	H1
13_151	13	151	T3	P
13_152	13	152	T3	P
13_153	13	153	T3	P
13_154	13	154	T3	P
13_155	13	155	T3	P
13_156	13	156	T3	P
13_157	13	157	T3	P
13_159	13	159	T3	P
13_160	13	160	T3	P
13_161	13	161	T3	P
13_162	13	162	T3	P
13_163	13	163	T3	P
13_164	13	164	T3	P
13_165	13	165	T3	P
13_166	13	166	T3	P
13_167	13	167	T3	P
13_168	13	168	T3	P
13_169	13	169	T3	P
13_170	13	170	T3	P
13_171	13	171	T3	P
13_172	13	172	T3	P
13_173	13	173	T3	P
13_174	13	174	T3	P
13_175	13	175	T3	P
13_86	13	86	T2	H1
13_87	13	87	T2	H1
13_88	13	88	T2	H1
13_89	13	89	T2	H1
13_90	13	90	T2	H1
13_91	13	91	T2	H1
13_92	13	92	T2	H1
13_95	13	95	T2	H1
13_96	13	96	T2	H1
13_97	13	97	T2	H1
13_98	13	98	T2	H1
13_99	13	99	T2	H1
14_1	14	1	T1	H1
14_10	14	10	T1	H1
14_11	14	11	T1	H1
14_13	14	13	T1	H1
14_14	14	14	T1	H1
14_15	14	15	T1	H1
14_16	14	16	T1	H1
14_17	14	17	T1	H1
14_18	14	18	T1	H1
14_19	14	19	T1	H1
14_2	14	2	T1	H1
14_20	14	20	T1	H1
14_21	14	21	T1	H1
14_22	14	22	T1	H1
14_23	14	23	T1	H1
14_24	14	24	T1	H1
14_25	14	25	T1	H1
14_3	14	3	T1	H1
14_4	14	4	T1	H1
14_5	14	5	T1	H1
14_7	14	7	T1	H1
14_8	14	8	T1	H1
14_9	14	9	T1	H1
14_76	14	76	T2	P
14_77	14	77	T2	P
14_78	14	78	T2	P
14_79	14	79	T2	P
14_80	14	80	T2	P
14_81	14	81	T2	P
14_82	14	82	T2	P
14_83	14	83	T2	P
14_84	14	84	T2	P
14_85	14	85	T2	P
14_86	14	86	T2	P
14_87	14	87	T2	P
14_88	14	88	T2	P
14_89	14	89	T2	P
14_90	14	90	T2	P
14_91	14	91	T2	P
14_92	14	92	T2	P
14_94	14	94	T2	P
14_95	14	95	T2	P
14_97	14	97	T2	P
14_98	14	98	T2	P
14_153	14	153	T3	H2
14_154	14	154	T3	H2
14_155	14	155	T3	H2
14_156	14	156	T3	H2
14_157	14	157	T3	H2
14_158	14	158	T3	H2
14_159	14	159	T3	H2
14_160	14	160	T3	H2
14_161	14	161	T3	H2
14_162	14	162	T3	H2
14_163	14	163	T3	H2
14_164	14	164	T3	H2
14_165	14	165	T3	H2
14_166	14	166	T3	H2
14_167	14	167	T3	H2
14_168	14	168	T3	H2
14_169	14	169	T3	H2
14_170	14	170	T3	H2
14_171	14	171	T3	H2
14_172	14	172	T3	H2
14_174	14	174	T3	H2
14_175	14	175	T3	H2
