## Supplementary material for "Human Skeletal Muscle Fiber Heterogeneity Beyond Myosin Heavy Chains": Table S32

Table S32. Metadata for the 1000 fiber proteomics dataset.
	fiberID	subject	fiber_number	plate_number	plate_position	digestion_batch	MS_batch	date_isolation
1	P3_fibNumberE6	P3	E6	11	G6	6	3	17/11/2021
2	P3_fibNumberE5	P3	E5	11	E4	6	3	17/11/2021
3	P3_fibNumberE4	P3	E4	11	F12	6	3	17/11/2021
4	P3_fibNumberE3	P3	E3	11	H4	6	3	17/11/2021
5	P3_fibNumberE1	P3	E1	11	H2	6	3	17/11/2021
6	P3_fibNumber99	P3	99	2	B9	1	1	12/11/2021
7	P3_fibNumber98	P3	98	10	D1	5	3	12/11/2021
8	P3_fibNumber97	P3	97	11	B4	6	3	12/11/2021
9	P3_fibNumber96	P3	96	9	H9	5	3	12/11/2021
10	P3_fibNumber95	P3	95	4	H11	2	1	12/11/2021
11	P3_fibNumber94	P3	94	11	A10	6	3	12/11/2021
12	P3_fibNumber93	P3	93	6	D11	3	2	12/11/2021
13	P3_fibNumber92	P3	92	7	A9	4	2	12/11/2021
14	P3_fibNumber91	P3	91	3	D1	2	1	12/11/2021
15	P3_fibNumber90	P3	90	4	E11	2	1	12/11/2021
16	P3_fibNumber9	P3	9	1	F1	1	1	10/11/2021
17	P3_fibNumber89	P3	89	5	B2	3	2	12/11/2021
18	P3_fibNumber88	P3	88	7	E4	4	2	12/11/2021
19	P3_fibNumber87	P3	87	1	D9	1	1	12/11/2021
20	P3_fibNumber86	P3	86	4	C7	2	1	12/11/2021
21	P3_fibNumber85	P3	85	11	C7	6	3	12/11/2021
22	P3_fibNumber84	P3	84	1	F3	1	1	12/11/2021
23	P3_fibNumber83	P3	83	9	F1	5	3	12/11/2021
24	P3_fibNumber82	P3	82	2	C12	1	1	12/11/2021
25	P3_fibNumber81	P3	81	4	H7	2	1	12/11/2021
26	P3_fibNumber80	P3	80	5	A3	3	2	12/11/2021
27	P3_fibNumber8	P3	8	6	B8	3	2	10/11/2021
28	P3_fibNumber79	P3	79	8	E1	4	3	12/11/2021
29	P3_fibNumber78	P3	78	3	E10	2	1	12/11/2021
30	P3_fibNumber77	P3	77	5	D10	3	2	12/11/2021
31	P3_fibNumber76	P3	76	7	D5	4	2	12/11/2021
32	P3_fibNumber75	P3	75	3	C2	2	1	12/11/2021
33	P3_fibNumber74	P3	74	5	E8	3	2	12/11/2021
34	P3_fibNumber73	P3	73	3	A5	2	1	12/11/2021
35	P3_fibNumber72	P3	72	4	F10	2	1	12/11/2021
36	P3_fibNumber71	P3	71	4	B5	2	1	12/11/2021
37	P3_fibNumber70	P3	70	3	A11	2	1	12/11/2021
38	P3_fibNumber7	P3	7	6	B4	3	2	10/11/2021
39	P3_fibNumber69	P3	69	8	B9	4	3	12/11/2021
40	P3_fibNumber68	P3	68	2	A8	1	1	12/11/2021
41	P3_fibNumber67	P3	67	2	A4	1	1	11/11/2021
42	P3_fibNumber65	P3	65	4	A6	2	1	11/11/2021
43	P3_fibNumber64	P3	64	4	D2	2	1	11/11/2021
44	P3_fibNumber63	P3	63	4	C3	2	1	11/11/2021
45	P3_fibNumber62	P3	62	5	B12	3	2	11/11/2021
46	P3_fibNumber61	P3	61	9	C12	5	3	11/11/2021
47	P3_fibNumber60	P3	60	9	G10	5	3	11/11/2021
48	P3_fibNumber6	P3	6	2	E4	1	1	10/11/2021
49	P3_fibNumber59	P3	59	4	F6	2	1	11/11/2021
50	P3_fibNumber58	P3	58	8	E12	4	3	11/11/2021
51	P3_fibNumber57	P3	57	10	A2	5	3	11/11/2021
52	P3_fibNumber56	P3	56	3	C9	2	1	11/11/2021
53	P3_fibNumber55	P3	55	9	A8	5	3	11/11/2021
54	P3_fibNumber54	P3	54	7	B4	4	2	11/11/2021
55	P3_fibNumber53	P3	53	6	G11	3	2	11/11/2021
56	P3_fibNumber52	P3	52	2	E2	1	1	11/11/2021
57	P3_fibNumber51	P3	51	2	C8	1	1	11/11/2021
58	P3_fibNumber50	P3	50	9	D4	5	3	11/11/2021
59	P3_fibNumber5	P3	5	8	D4	4	3	10/11/2021
60	P3_fibNumber49	P3	49	7	A5	4	2	11/11/2021
61	P3_fibNumber48	P3	48	7	G8	4	2	11/11/2021
62	P3_fibNumber47	P3	47	4	D9	2	1	11/11/2021
63	P3_fibNumber46	P3	46	7	G1	4	2	10/11/2021
64	P3_fibNumber45	P3	45	3	G1	2	1	10/11/2021
65	P3_fibNumber44	P3	44	1	G5	1	1	10/11/2021
66	P3_fibNumber43	P3	43	1	G1	1	1	10/11/2021
67	P3_fibNumber42	P3	42	3	G4	2	1	10/11/2021
68	P3_fibNumber41	P3	41	4	A2	2	1	10/11/2021
69	P3_fibNumber40	P3	40	8	G9	4	3	10/11/2021
70	P3_fibNumber4	P3	4	8	H9	4	3	10/11/2021
71	P3_fibNumber39	P3	39	4	E7	2	1	10/11/2021
72	P3_fibNumber38	P3	38	9	E9	5	3	10/11/2021
73	P3_fibNumber37	P3	37	9	E6	5	3	10/11/2021
74	P3_fibNumber36	P3	36	1	F7	1	1	10/11/2021
75	P3_fibNumber35	P3	35	5	B6	3	2	10/11/2021
76	P3_fibNumber34	P3	34	2	B2	1	1	10/11/2021
77	P3_fibNumber33	P3	33	4	A10	2	1	10/11/2021
78	P3_fibNumber32	P3	32	2	C1	1	1	10/11/2021
79	P3_fibNumber31	P3	31	6	C10	3	2	10/11/2021
80	P3_fibNumber30	P3	30	10	F2	5	3	10/11/2021
81	P3_fibNumber3	P3	3	3	D9	2	1	10/11/2021
82	P3_fibNumber29	P3	29	4	G2	2	1	10/11/2021
83	P3_fibNumber28	P3	28	10	B11	5	3	10/11/2021
84	P3_fibNumber27	P3	27	1	D3	1	1	10/11/2021
85	P3_fibNumber26	P3	26	2	H1	1	1	10/11/2021
86	P3_fibNumber25	P3	25	10	B3	5	3	10/11/2021
87	P3_fibNumber24	P3	24	10	C6	5	3	10/11/2021
88	P3_fibNumber23	P3	23	4	H1	2	1	10/11/2021
89	P3_fibNumber22	P3	22	1	E4	1	1	10/11/2021
90	P3_fibNumber21	P3	21	10	E10	5	3	10/11/2021
91	P3_fibNumber200	P3	200	1	A5	1	1	17/11/2021
92	P3_fibNumber20	P3	20	1	F11	1	1	10/11/2021
93	P3_fibNumber2	P3	2	3	D6	2	1	10/11/2021
94	P3_fibNumber199	P3	199	9	D2	5	3	17/11/2021
95	P3_fibNumber198	P3	198	2	B5	1	1	17/11/2021
96	P3_fibNumber197	P3	197	8	A9	4	3	17/11/2021
97	P3_fibNumber196	P3	196	8	F7	4	3	17/11/2021
98	P3_fibNumber195	P3	195	4	H10	2	1	17/11/2021
99	P3_fibNumber194	P3	194	6	B10	3	2	17/11/2021
100	P3_fibNumber193	P3	193	9	B3	5	3	17/11/2021
101	P3_fibNumber192	P3	192	6	F7	3	2	17/11/2021
102	P3_fibNumber191	P3	191	3	A8	2	1	17/11/2021
103	P3_fibNumber190	P3	190	8	F9	4	3	17/11/2021
104	P3_fibNumber19	P3	19	8	D8	4	3	10/11/2021
105	P3_fibNumber189	P3	189	2	D3	1	1	17/11/2021
106	P3_fibNumber188	P3	188	8	H7	4	3	17/11/2021
107	P3_fibNumber187	P3	187	11	B11	6	3	17/11/2021
108	P3_fibNumber186	P3	186	3	H12	2	1	17/11/2021
109	P3_fibNumber185	P3	185	3	H9	2	1	17/11/2021
110	P3_fibNumber184	P3	184	6	E6	3	2	17/11/2021
111	P3_fibNumber183	P3	183	6	E12	3	2	17/11/2021
112	P3_fibNumber182	P3	182	8	A3	4	3	17/11/2021
113	P3_fibNumber181	P3	181	5	B9	3	2	17/11/2021
114	P3_fibNumber180	P3	180	4	C4	2	1	17/11/2021
115	P3_fibNumber18	P3	18	8	F5	4	3	10/11/2021
116	P3_fibNumber179	P3	179	8	A7	4	3	17/11/2021
117	P3_fibNumber178	P3	178	1	G10	1	1	17/11/2021
118	P3_fibNumber177	P3	177	2	H9	1	1	17/11/2021
119	P3_fibNumber176	P3	176	1	G2	1	1	17/11/2021
120	P3_fibNumber175	P3	175	1	H4	1	1	17/11/2021
121	P3_fibNumber174	P3	174	3	F5	2	1	17/11/2021
122	P3_fibNumber173	P3	173	11	C12	6	3	17/11/2021
123	P3_fibNumber172	P3	172	2	G11	1	1	17/11/2021
124	P3_fibNumber171	P3	171	8	B5	4	3	17/11/2021
125	P3_fibNumber170	P3	170	7	A6	4	2	17/11/2021
126	P3_fibNumber17	P3	17	9	F2	5	3	10/11/2021
127	P3_fibNumber169	P3	169	1	A9	1	1	17/11/2021
128	P3_fibNumber168	P3	168	2	B3	1	1	17/11/2021
129	P3_fibNumber167	P3	167	5	F5	3	2	17/11/2021
130	P3_fibNumber166	P3	166	4	B1	2	1	17/11/2021
131	P3_fibNumber165	P3	165	1	B2	1	1	17/11/2021
132	P3_fibNumber164	P3	164	6	E7	3	2	17/11/2021
133	P3_fibNumber163	P3	163	1	H8	1	1	17/11/2021
134	P3_fibNumber162	P3	162	5	G6	3	2	17/11/2021
135	P3_fibNumber161	P3	161	7	D10	4	2	17/11/2021
136	P3_fibNumber160	P3	160	2	E9	1	1	15/11/2021
137	P3_fibNumber16	P3	16	3	F10	2	1	10/11/2021
138	P3_fibNumber159	P3	159	2	G7	1	1	15/11/2021
139	P3_fibNumber158	P3	158	8	D3	4	3	15/11/2021
140	P3_fibNumber157	P3	157	3	B10	2	1	15/11/2021
141	P3_fibNumber156	P3	156	3	H11	2	1	15/11/2021
142	P3_fibNumber155	P3	155	5	F7	3	2	15/11/2021
143	P3_fibNumber154	P3	154	7	H7	4	2	15/11/2021
144	P3_fibNumber153	P3	153	6	D1	3	2	15/11/2021
145	P3_fibNumber152	P3	152	1	C7	1	1	15/11/2021
146	P3_fibNumber151	P3	151	2	H12	1	1	15/11/2021
147	P3_fibNumber150	P3	150	2	D7	1	1	15/11/2021
148	P3_fibNumber15	P3	15	10	C12	5	3	10/11/2021
149	P3_fibNumber149	P3	149	8	H8	4	3	15/11/2021
150	P3_fibNumber148	P3	148	9	A12	5	3	15/11/2021
151	P3_fibNumber147	P3	147	10	G12	5	3	15/11/2021
152	P3_fibNumber146	P3	146	2	E5	1	1	15/11/2021
153	P3_fibNumber145	P3	145	4	G9	2	1	15/11/2021
154	P3_fibNumber144	P3	144	4	B12	2	1	15/11/2021
155	P3_fibNumber143	P3	143	3	F9	2	1	15/11/2021
156	P3_fibNumber142	P3	142	8	C4	4	3	15/11/2021
157	P3_fibNumber141	P3	141	9	C9	5	3	15/11/2021
158	P3_fibNumber140	P3	140	8	C8	4	3	15/11/2021
159	P3_fibNumber14	P3	14	9	A9	5	3	10/11/2021
160	P3_fibNumber139	P3	139	3	C7	2	1	15/11/2021
161	P3_fibNumber138	P3	138	4	H4	2	1	15/11/2021
162	P3_fibNumber137	P3	137	6	A4	3	2	15/11/2021
163	P3_fibNumber136	P3	136	1	D6	1	1	15/11/2021
164	P3_fibNumber135	P3	135	8	G10	4	3	15/11/2021
165	P3_fibNumber134	P3	134	10	A9	5	3	15/11/2021
166	P3_fibNumber133	P3	133	7	G6	4	2	15/11/2021
167	P3_fibNumber132	P3	132	2	D11	1	1	15/11/2021
168	P3_fibNumber131	P3	131	6	H6	3	2	15/11/2021
169	P3_fibNumber130	P3	130	6	C2	3	2	15/11/2021
170	P3_fibNumber13	P3	13	2	D12	1	1	10/11/2021
171	P3_fibNumber129	P3	129	4	E8	2	1	15/11/2021
172	P3_fibNumber128	P3	128	10	D5	5	3	15/11/2021
173	P3_fibNumber127	P3	127	3	D8	2	1	15/11/2021
174	P3_fibNumber126	P3	126	1	C11	1	1	15/11/2021
175	P3_fibNumber125	P3	125	8	F11	4	3	15/11/2021
176	P3_fibNumber124	P3	124	8	C2	4	3	15/11/2021
177	P3_fibNumber123	P3	123	4	E12	2	1	15/11/2021
178	P3_fibNumber122	P3	122	6	B1	3	2	15/11/2021
179	P3_fibNumber121	P3	121	10	B8	5	3	15/11/2021
180	P3_fibNumber120	P3	120	6	F12	3	2	15/11/2021
181	P3_fibNumber12	P3	12	9	F9	5	3	10/11/2021
182	P3_fibNumber119	P3	119	3	D12	2	1	15/11/2021
183	P3_fibNumber118	P3	118	1	A3	1	1	15/11/2021
184	P3_fibNumber117	P3	117	5	D3	3	2	15/11/2021
185	P3_fibNumber116	P3	116	3	H6	2	1	15/11/2021
186	P3_fibNumber115	P3	115	5	C11	3	2	15/11/2021
187	P3_fibNumber114	P3	114	7	D1	4	2	15/11/2021
188	P3_fibNumber113	P3	113	7	F9	4	2	15/11/2021
189	P3_fibNumber112	P3	112	7	E11	4	2	15/11/2021
190	P3_fibNumber111	P3	111	9	H2	5	3	15/11/2021
191	P3_fibNumber110	P3	110	1	E1	1	1	15/11/2021
192	P3_fibNumber11	P3	11	3	C4	2	1	10/11/2021
193	P3_fibNumber109	P3	109	2	F4	1	1	15/11/2021
194	P3_fibNumber108	P3	108	9	C5	5	3	12/11/2021
195	P3_fibNumber107	P3	107	1	D5	1	1	12/11/2021
196	P3_fibNumber106	P3	106	8	G3	4	3	12/11/2021
197	P3_fibNumber105	P3	105	2	G6	1	1	12/11/2021
198	P3_fibNumber104	P3	104	3	G12	2	1	12/11/2021
199	P3_fibNumber103	P3	103	1	G12	1	1	12/11/2021
200	P3_fibNumber102	P3	102	10	D11	5	3	12/11/2021
201	P3_fibNumber101	P3	101	10	B7	5	3	12/11/2021
202	P3_fibNumber100	P3	100	2	G10	1	1	12/11/2021
203	P3_fibNumber10	P3	10	11	D7	6	3	10/11/2021
204	P3_fibNumber1	P3	1	6	A10	3	2	10/11/2021
205	P2_fibNumberE4	P2	E4	11	G3	6	3	NA
206	P2_fibNumberE2	P2	E2	11	G12	6	3	NA
207	P2_fibNumberE1	P2	E1	11	H1	6	3	NA
208	P2_fibNumber99	P2	99	11	A11	6	3	13/12/2021
209	P2_fibNumber98	P2	98	8	F4	4	3	13/12/2021
210	P2_fibNumber97	P2	97	5	A5	3	2	13/12/2021
211	P2_fibNumber96	P2	96	10	F6	5	3	13/12/2021
212	P2_fibNumber95	P2	95	4	C12	2	1	13/12/2021
213	P2_fibNumber94	P2	94	10	H4	5	3	13/12/2021
214	P2_fibNumber93	P2	93	5	B10	3	2	13/12/2021
215	P2_fibNumber92	P2	92	2	F5	1	1	13/12/2021
216	P2_fibNumber91	P2	91	11	D10	6	3	13/12/2021
217	P2_fibNumber90	P2	90	5	H9	3	2	13/12/2021
218	P2_fibNumber9	P2	9	7	B8	4	2	29/10/2021
219	P2_fibNumber89	P2	89	5	H6	3	2	13/12/2021
220	P2_fibNumber88	P2	88	8	E3	4	3	13/12/2021
221	P2_fibNumber87	P2	87	8	E9	4	3	13/12/2021
222	P2_fibNumber86	P2	86	1	E6	1	1	13/12/2021
223	P2_fibNumber85	P2	85	9	H11	5	3	13/12/2021
224	P2_fibNumber84	P2	84	7	B6	4	2	13/12/2021
225	P2_fibNumber83	P2	83	9	A5	5	3	13/12/2021
226	P2_fibNumber82	P2	82	10	H12	5	3	13/12/2021
227	P2_fibNumber81	P2	81	6	G9	3	2	13/12/2021
228	P2_fibNumber80	P2	80	9	B4	5	3	13/12/2021
229	P2_fibNumber8	P2	8	6	D8	3	2	29/10/2021
230	P2_fibNumber79	P2	79	2	C5	1	1	13/12/2021
231	P2_fibNumber78	P2	78	2	F9	1	1	13/12/2021
232	P2_fibNumber77	P2	77	7	A3	4	2	13/12/2021
233	P2_fibNumber76	P2	76	1	B3	1	1	13/12/2021
234	P2_fibNumber75	P2	75	6	E11	3	2	13/12/2021
235	P2_fibNumber74	P2	74	8	C5	4	3	12/12/2021
236	P2_fibNumber73	P2	73	7	F11	4	2	12/12/2021
237	P2_fibNumber72	P2	72	9	G4	5	3	12/12/2021
238	P2_fibNumber70	P2	70	6	F6	3	2	12/12/2021
239	P2_fibNumber7	P2	7	3	B8	2	1	29/10/2021
240	P2_fibNumber69	P2	69	1	C2	1	1	12/12/2021
241	P2_fibNumber68	P2	68	8	D7	4	3	12/12/2021
242	P2_fibNumber67	P2	67	6	H10	3	2	12/12/2021
243	P2_fibNumber66	P2	66	5	E10	3	2	12/12/2021
244	P2_fibNumber65	P2	65	8	F1	4	3	12/12/2021
245	P2_fibNumber64	P2	64	7	E12	4	2	12/12/2021
246	P2_fibNumber63	P2	63	7	H8	4	2	12/12/2021
247	P2_fibNumber62	P2	62	7	G10	4	2	12/12/2021
248	P2_fibNumber61	P2	61	8	G7	4	3	12/12/2021
249	P2_fibNumber60	P2	60	2	D4	1	1	12/12/2021
250	P2_fibNumber6	P2	6	3	C10	2	1	29/10/2021
251	P2_fibNumber59	P2	59	4	E5	2	1	12/12/2021
252	P2_fibNumber58	P2	58	2	H3	1	1	12/12/2021
253	P2_fibNumber57	P2	57	9	E4	5	3	12/12/2021
254	P2_fibNumber56	P2	56	8	C1	4	3	12/12/2021
255	P2_fibNumber55	P2	55	1	F4	1	1	12/12/2021
256	P2_fibNumber54	P2	54	1	C4	1	1	12/12/2021
257	P2_fibNumber53	P2	53	5	G10	3	2	12/12/2021
258	P2_fibNumber52	P2	52	6	H3	3	2	12/12/2021
259	P2_fibNumber51	P2	51	2	A12	1	1	12/12/2021
260	P2_fibNumber50	P2	50	10	F10	5	3	12/12/2021
261	P2_fibNumber5	P2	5	11	C1	6	3	29/10/2021
262	P2_fibNumber49	P2	49	10	D6	5	3	12/12/2021
263	P2_fibNumber48	P2	48	8	H1	4	3	12/12/2021
264	P2_fibNumber47	P2	47	5	H2	3	2	12/12/2021
265	P2_fibNumber46	P2	46	2	D8	1	1	12/12/2021
266	P2_fibNumber45	P2	45	10	E12	5	3	12/12/2021
267	P2_fibNumber44	P2	44	11	D3	6	3	12/12/2021
268	P2_fibNumber43	P2	43	10	B9	5	3	12/12/2021
269	P2_fibNumber42	P2	42	8	A4	4	3	12/12/2021
270	P2_fibNumber41	P2	41	11	C9	6	3	12/12/2021
271	P2_fibNumber40	P2	40	6	F10	3	2	12/12/2021
272	P2_fibNumber4	P2	4	5	A11	3	2	29/10/2021
273	P2_fibNumber39	P2	39	10	B1	5	3	12/12/2021
274	P2_fibNumber38	P2	38	6	D4	3	2	12/12/2021
275	P2_fibNumber37	P2	37	7	F3	4	2	12/12/2021
276	P2_fibNumber36	P2	36	5	D1	3	2	12/12/2021
277	P2_fibNumber35	P2	35	10	E8	5	3	12/12/2021
278	P2_fibNumber34	P2	34	5	C9	3	2	12/12/2021
279	P2_fibNumber33	P2	33	1	F8	1	1	12/12/2021
280	P2_fibNumber32	P2	32	7	C11	4	2	12/12/2021
281	P2_fibNumber31	P2	31	1	A4	1	1	12/12/2021
282	P2_fibNumber30	P2	30	7	E8	4	2	12/12/2021
283	P2_fibNumber3	P2	3	3	F2	2	1	29/10/2021
284	P2_fibNumber29	P2	29	1	H2	1	1	12/12/2021
285	P2_fibNumber28	P2	28	9	G12	5	3	12/12/2021
286	P2_fibNumber27	P2	27	8	B3	4	3	12/12/2021
287	P2_fibNumber26	P2	26	2	F1	1	1	12/12/2021
288	P2_fibNumber25	P2	25	2	E11	1	1	29/10/2021
289	P2_fibNumber24	P2	24	7	H11	4	2	29/10/2021
290	P2_fibNumber22	P2	22	8	F12	4	3	29/10/2021
291	P2_fibNumber21	P2	21	9	D8	5	3	29/10/2021
292	P2_fibNumber200	P2	200	10	C3	5	3	NA
293	P2_fibNumber20	P2	20	6	F2	3	2	29/10/2021
294	P2_fibNumber2	P2	2	2	C3	1	1	29/10/2021
295	P2_fibNumber199	P2	199	7	D9	4	2	NA
296	P2_fibNumber198	P2	198	6	E4	3	2	NA
297	P2_fibNumber197	P2	197	7	B1	4	2	NA
298	P2_fibNumber196	P2	196	6	F3	3	2	NA
299	P2_fibNumber195	P2	195	10	C7	5	3	NA
300	P2_fibNumber194	P2	194	4	E2	2	1	NA
301	P2_fibNumber193	P2	193	4	A3	2	1	NA
302	P2_fibNumber192	P2	192	1	E5	1	1	NA
303	P2_fibNumber191	P2	191	4	D10	2	1	NA
304	P2_fibNumber190	P2	190	3	A10	2	1	NA
305	P2_fibNumber19	P2	19	5	F9	3	2	29/10/2021
306	P2_fibNumber189	P2	189	7	H4	4	2	NA
307	P2_fibNumber188	P2	188	10	H5	5	3	NA
308	P2_fibNumber187	P2	187	9	G8	5	3	NA
309	P2_fibNumber186	P2	186	9	F6	5	3	NA
310	P2_fibNumber185	P2	185	9	C6	5	3	NA
311	P2_fibNumber184	P2	184	4	D3	2	1	NA
312	P2_fibNumber183	P2	183	8	B11	4	3	NA
313	P2_fibNumber182	P2	182	3	D2	2	1	NA
314	P2_fibNumber181	P2	181	8	H3	4	3	NA
315	P2_fibNumber180	P2	180	10	E1	5	3	NA
316	P2_fibNumber18	P2	18	10	D9	5	3	29/10/2021
317	P2_fibNumber179	P2	179	1	A11	1	1	NA
318	P2_fibNumber178	P2	178	3	H4	2	1	NA
319	P2_fibNumber177	P2	177	5	B3	3	2	NA
320	P2_fibNumber176	P2	176	2	G8	1	1	NA
321	P2_fibNumber175	P2	175	4	G10	2	1	NA
322	P2_fibNumber174	P2	174	1	C8	1	1	13/12/2021
323	P2_fibNumber173	P2	173	9	H4	5	3	13/12/2021
324	P2_fibNumber172	P2	172	10	B5	5	3	13/12/2021
325	P2_fibNumber171	P2	171	2	G1	1	1	13/12/2021
326	P2_fibNumber170	P2	170	3	G5	2	1	13/12/2021
327	P2_fibNumber17	P2	17	6	C6	3	2	29/10/2021
328	P2_fibNumber169	P2	169	4	F7	2	1	13/12/2021
329	P2_fibNumber168	P2	168	11	B10	6	3	13/12/2021
330	P2_fibNumber167	P2	167	11	D1	6	3	13/12/2021
331	P2_fibNumber166	P2	166	2	E6	1	1	13/12/2021
332	P2_fibNumber165	P2	165	4	G6	2	1	13/12/2021
333	P2_fibNumber164	P2	164	7	A11	4	2	13/12/2021
334	P2_fibNumber163	P2	163	10	D2	5	3	13/12/2021
335	P2_fibNumber162	P2	162	6	D12	3	2	13/12/2021
336	P2_fibNumber161	P2	161	10	E5	5	3	13/12/2021
337	P2_fibNumber160	P2	160	9	E10	5	3	13/12/2021
338	P2_fibNumber16	P2	16	5	G7	3	2	29/10/2021
339	P2_fibNumber159	P2	159	7	F7	4	2	13/12/2021
340	P2_fibNumber158	P2	158	3	A6	2	1	13/12/2021
341	P2_fibNumber157	P2	157	9	H6	5	3	13/12/2021
342	P2_fibNumber156	P2	156	8	C12	4	3	13/12/2021
343	P2_fibNumber155	P2	155	7	B5	4	2	13/12/2021
344	P2_fibNumber154	P2	154	4	C5	2	1	13/12/2021
345	P2_fibNumber153	P2	153	4	F11	2	1	13/12/2021
346	P2_fibNumber152	P2	152	10	A3	5	3	13/12/2021
347	P2_fibNumber151	P2	151	9	B8	5	3	13/12/2021
348	P2_fibNumber150	P2	150	1	E3	1	1	13/12/2021
349	P2_fibNumber15	P2	15	9	D12	5	3	29/10/2021
350	P2_fibNumber149	P2	149	9	D1	5	3	13/12/2021
351	P2_fibNumber148	P2	148	6	G8	3	2	13/12/2021
352	P2_fibNumber147	P2	147	2	C7	1	1	13/12/2021
353	P2_fibNumber146	P2	146	7	C8	4	2	13/12/2021
354	P2_fibNumber145	P2	145	2	B4	1	1	13/12/2021
355	P2_fibNumber144	P2	144	2	B10	1	1	13/12/2021
356	P2_fibNumber143	P2	143	3	E12	2	1	13/12/2021
357	P2_fibNumber142	P2	142	4	F1	2	1	13/12/2021
358	P2_fibNumber141	P2	141	2	G4	1	1	13/12/2021
359	P2_fibNumber140	P2	140	3	F4	2	1	13/12/2021
360	P2_fibNumber14	P2	14	2	B7	1	1	29/10/2021
361	P2_fibNumber139	P2	139	6	G12	3	2	13/12/2021
362	P2_fibNumber138	P2	138	5	C6	3	2	13/12/2021
363	P2_fibNumber137	P2	137	10	G2	5	3	13/12/2021
364	P2_fibNumber136	P2	136	1	H5	1	1	13/12/2021
365	P2_fibNumber135	P2	135	1	C12	1	1	13/12/2021
366	P2_fibNumber134	P2	134	10	G9	5	3	13/12/2021
367	P2_fibNumber133	P2	133	4	E9	2	1	13/12/2021
368	P2_fibNumber132	P2	132	8	H10	4	3	13/12/2021
369	P2_fibNumber131	P2	131	7	E2	4	2	13/12/2021
370	P2_fibNumber130	P2	130	8	H5	4	3	13/12/2021
371	P2_fibNumber13	P2	13	3	F6	2	1	29/10/2021
372	P2_fibNumber129	P2	129	1	D7	1	1	13/12/2021
373	P2_fibNumber128	P2	128	10	H8	5	3	13/12/2021
374	P2_fibNumber127	P2	127	11	C5	6	3	13/12/2021
375	P2_fibNumber126	P2	126	11	B6	6	3	13/12/2021
376	P2_fibNumber125	P2	125	1	E12	1	1	13/12/2021
377	P2_fibNumber124	P2	124	5	F11	3	2	13/12/2021
378	P2_fibNumber123	P2	123	7	G12	4	2	13/12/2021
379	P2_fibNumber122	P2	122	6	B11	3	2	13/12/2021
380	P2_fibNumber121	P2	121	2	C9	1	1	13/12/2021
381	P2_fibNumber120	P2	120	1	A7	1	1	13/12/2021
382	P2_fibNumber12	P2	12	11	B2	6	3	29/10/2021
383	P2_fibNumber119	P2	119	4	H12	2	1	13/12/2021
384	P2_fibNumber118	P2	118	1	G7	1	1	13/12/2021
385	P2_fibNumber117	P2	117	6	D2	3	2	13/12/2021
386	P2_fibNumber116	P2	116	10	B12	5	3	13/12/2021
387	P2_fibNumber115	P2	115	5	D7	3	2	13/12/2021
388	P2_fibNumber114	P2	114	3	E4	2	1	13/12/2021
389	P2_fibNumber113	P2	113	3	B12	2	1	13/12/2021
390	P2_fibNumber112	P2	112	9	D5	5	3	13/12/2021
391	P2_fibNumber111	P2	111	9	B10	5	3	13/12/2021
392	P2_fibNumber110	P2	110	5	G3	3	2	13/12/2021
393	P2_fibNumber11	P2	11	6	A8	3	2	29/10/2021
394	P2_fibNumber109	P2	109	3	D5	2	1	13/12/2021
395	P2_fibNumber108	P2	108	4	B9	2	1	13/12/2021
396	P2_fibNumber107	P2	107	3	A2	2	1	13/12/2021
397	P2_fibNumber106	P2	106	11	C11	6	3	13/12/2021
398	P2_fibNumber105	P2	105	4	B2	2	1	13/12/2021
399	P2_fibNumber104	P2	104	10	A6	5	3	13/12/2021
400	P2_fibNumber103	P2	103	10	F4	5	3	13/12/2021
401	P2_fibNumber102	P2	102	6	H7	3	2	13/12/2021
402	P2_fibNumber101	P2	101	8	B7	4	3	13/12/2021
403	P2_fibNumber100	P2	100	8	F8	4	3	13/12/2021
404	P2_fibNumber10	P2	10	7	G2	4	2	29/10/2021
405	P2_fibNumber1	P2	1	8	A11	4	3	29/10/2021
406	P1_fibNumberE9	P1	E9	11	F10	6	3	30/11/2021
407	P1_fibNumberE7	P1	E7	11	F4	6	3	30/11/2021
408	P1_fibNumberE5	P1	E5	11	E9	6	3	30/11/2021
409	P1_fibNumberE4	P1	E4	11	E6	6	3	30/11/2021
410	P1_fibNumberE2	P1	E2	11	F2	6	3	30/11/2021
411	P1_fibNumberE16	P1	E16	11	H3	6	3	30/11/2021
412	P1_fibNumberE13	P1	E13	11	E5	6	3	30/11/2021
413	P1_fibNumberE12	P1	E12	11	E12	6	3	30/11/2021
414	P1_fibNumberE11	P1	E11	11	F9	6	3	30/11/2021
415	P1_fibNumberE1	P1	E1	11	E7	6	3	30/11/2021
416	P1_fibNumber99	P1	99	9	B9	5	3	25/11/2021
417	P1_fibNumber98	P1	98	3	F8	2	1	25/11/2021
418	P1_fibNumber97	P1	97	6	D10	3	2	25/11/2021
419	P1_fibNumber96	P1	96	9	A7	5	3	25/11/2021
420	P1_fibNumber95	P1	95	9	B1	5	3	25/11/2021
421	P1_fibNumber94	P1	94	2	A9	1	1	25/11/2021
422	P1_fibNumber93	P1	93	10	E2	5	3	25/11/2021
423	P1_fibNumber91	P1	91	9	E8	5	3	25/11/2021
424	P1_fibNumber90	P1	90	1	A2	1	1	25/11/2021
425	P1_fibNumber9	P1	9	5	G9	3	2	19/10/2021
426	P1_fibNumber89	P1	89	7	C12	4	2	25/11/2021
427	P1_fibNumber88	P1	88	9	F7	5	3	25/11/2021
428	P1_fibNumber87	P1	87	10	E7	5	3	25/11/2021
429	P1_fibNumber86	P1	86	3	C1	2	1	25/11/2021
430	P1_fibNumber85	P1	85	7	E6	4	2	25/11/2021
431	P1_fibNumber84	P1	84	1	F6	1	1	25/11/2021
432	P1_fibNumber83	P1	83	7	B3	4	2	25/11/2021
433	P1_fibNumber82	P1	82	8	G8	4	3	25/11/2021
434	P1_fibNumber81	P1	81	8	C3	4	3	25/11/2021
435	P1_fibNumber80	P1	80	7	E3	4	2	25/11/2021
436	P1_fibNumber8	P1	8	4	G8	2	1	19/10/2021
437	P1_fibNumber79	P1	79	4	C2	2	1	25/11/2021
438	P1_fibNumber78	P1	78	7	B10	4	2	25/11/2021
439	P1_fibNumber76	P1	76	6	B6	3	2	25/11/2021
440	P1_fibNumber75	P1	75	4	F9	2	1	25/11/2021
441	P1_fibNumber74	P1	74	6	B2	3	2	25/11/2021
442	P1_fibNumber72	P1	72	8	B4	4	3	25/11/2021
443	P1_fibNumber70	P1	70	8	D2	4	3	25/11/2021
444	P1_fibNumber7	P1	7	5	B5	3	2	19/10/2021
445	P1_fibNumber69	P1	69	9	C11	5	3	25/11/2021
446	P1_fibNumber68	P1	68	2	H7	1	1	25/11/2021
447	P1_fibNumber67	P1	67	5	A9	3	2	25/11/2021
448	P1_fibNumber66	P1	66	3	D7	2	1	25/11/2021
449	P1_fibNumber65	P1	65	10	A8	5	3	25/11/2021
450	P1_fibNumber64	P1	64	8	G4	4	3	25/11/2021
451	P1_fibNumber63	P1	63	2	B8	1	1	25/11/2021
452	P1_fibNumber62	P1	62	9	E5	5	3	25/11/2021
453	P1_fibNumber61	P1	61	3	E9	2	1	25/11/2021
454	P1_fibNumber60	P1	60	7	D7	4	2	25/11/2021
455	P1_fibNumber6	P1	6	5	A6	3	2	19/10/2021
456	P1_fibNumber59	P1	59	2	F3	1	1	25/11/2021
457	P1_fibNumber58	P1	58	11	C2	6	3	18/11/2021
458	P1_fibNumber57	P1	57	10	H9	5	3	18/11/2021
459	P1_fibNumber56	P1	56	6	F1	3	2	18/11/2021
460	P1_fibNumber54	P1	54	2	H11	1	1	18/11/2021
461	P1_fibNumber51	P1	51	10	F12	5	3	18/11/2021
462	P1_fibNumber5	P1	5	6	A3	3	2	19/10/2021
463	P1_fibNumber49	P1	49	1	C10	1	1	18/11/2021
464	P1_fibNumber47	P1	47	7	G11	4	2	18/11/2021
465	P1_fibNumber46	P1	46	4	B4	2	1	18/11/2021
466	P1_fibNumber44	P1	44	5	H4	3	2	18/11/2021
467	P1_fibNumber43	P1	43	8	C7	4	3	18/11/2021
468	P1_fibNumber42	P1	42	5	G11	3	2	18/11/2021
469	P1_fibNumber41	P1	41	2	B12	1	1	18/11/2021
470	P1_fibNumber40	P1	40	7	H2	4	2	18/11/2021
471	P1_fibNumber4	P1	4	10	B2	5	3	19/10/2021
472	P1_fibNumber39	P1	39	1	E7	1	1	18/11/2021
473	P1_fibNumber38	P1	38	8	A12	4	3	18/11/2021
474	P1_fibNumber37	P1	37	2	D5	1	1	18/11/2021
475	P1_fibNumber36	P1	36	10	D4	5	3	18/11/2021
476	P1_fibNumber35	P1	35	8	F6	4	3	18/11/2021
477	P1_fibNumber34	P1	34	3	B5	2	1	18/11/2021
478	P1_fibNumber33	P1	33	3	B3	2	1	18/11/2021
479	P1_fibNumber32	P1	32	5	F10	3	2	18/11/2021
480	P1_fibNumber3	P1	3	1	F12	1	1	19/10/2021
481	P1_fibNumber29	P1	29	7	B7	4	2	18/11/2021
482	P1_fibNumber27	P1	27	6	C1	3	2	18/11/2021
483	P1_fibNumber24	P1	24	6	C11	3	2	18/11/2021
484	P1_fibNumber23	P1	23	10	A4	5	3	18/11/2021
485	P1_fibNumber22	P1	22	10	D8	5	3	18/11/2021
486	P1_fibNumber21	P1	21	4	B10	2	1	19/10/2021
487	P1_fibNumber200	P1	200	7	A10	4	2	30/11/2021
488	P1_fibNumber20	P1	20	8	G12	4	3	19/10/2021
489	P1_fibNumber2	P1	2	10	F1	5	3	19/10/2021
490	P1_fibNumber199	P1	199	7	D6	4	2	30/11/2021
491	P1_fibNumber198	P1	198	7	C7	4	2	30/11/2021
492	P1_fibNumber197	P1	197	5	D11	3	2	30/11/2021
493	P1_fibNumber196	P1	196	9	E11	5	3	30/11/2021
494	P1_fibNumber195	P1	195	1	B9	1	1	30/11/2021
495	P1_fibNumber194	P1	194	10	A10	5	3	30/11/2021
496	P1_fibNumber192	P1	192	4	H5	2	1	30/11/2021
497	P1_fibNumber191	P1	191	8	G11	4	3	30/11/2021
498	P1_fibNumber190	P1	190	8	D11	4	3	30/11/2021
499	P1_fibNumber19	P1	19	3	G7	2	1	19/10/2021
500	P1_fibNumber189	P1	189	2	E3	1	1	30/11/2021
501	P1_fibNumber188	P1	188	3	E8	2	1	30/11/2021
502	P1_fibNumber187	P1	187	9	C7	5	3	30/11/2021
503	P1_fibNumber186	P1	186	7	D3	4	2	30/11/2021
504	P1_fibNumber185	P1	185	9	H3	5	3	30/11/2021
505	P1_fibNumber184	P1	184	5	E6	3	2	30/11/2021
506	P1_fibNumber183	P1	183	2	E7	1	1	30/11/2021
507	P1_fibNumber182	P1	182	9	F3	5	3	30/11/2021
508	P1_fibNumber181	P1	181	7	C4	4	2	30/11/2021
509	P1_fibNumber180	P1	180	8	A8	4	3	30/11/2021
510	P1_fibNumber179	P1	179	9	F5	5	3	30/11/2021
511	P1_fibNumber178	P1	178	4	F8	2	1	30/11/2021
512	P1_fibNumber177	P1	177	10	G5	5	3	30/11/2021
513	P1_fibNumber176	P1	176	6	B7	3	2	30/11/2021
514	P1_fibNumber175	P1	175	6	G5	3	2	30/11/2021
515	P1_fibNumber174	P1	174	3	A9	2	1	30/11/2021
516	P1_fibNumber173	P1	173	4	C8	2	1	30/11/2021
517	P1_fibNumber172	P1	172	2	A5	1	1	27/11/2021
518	P1_fibNumber171	P1	171	7	B12	4	2	27/11/2021
519	P1_fibNumber170	P1	170	1	H12	1	1	27/11/2021
520	P1_fibNumber17	P1	17	4	H6	2	1	19/10/2021
521	P1_fibNumber169	P1	169	1	B5	1	1	27/11/2021
522	P1_fibNumber168	P1	168	4	A4	2	1	27/11/2021
523	P1_fibNumber167	P1	167	11	A3	6	3	27/11/2021
524	P1_fibNumber166	P1	166	1	D8	1	1	27/11/2021
525	P1_fibNumber165	P1	165	6	C5	3	2	27/11/2021
526	P1_fibNumber164	P1	164	6	E5	3	2	27/11/2021
527	P1_fibNumber163	P1	163	2	A3	1	1	27/11/2021
528	P1_fibNumber162	P1	162	7	A4	4	2	27/11/2021
529	P1_fibNumber161	P1	161	9	G5	5	3	27/11/2021
530	P1_fibNumber160	P1	160	1	G11	1	1	27/11/2021
531	P1_fibNumber16	P1	16	6	H11	3	2	19/10/2021
532	P1_fibNumber159	P1	159	9	F4	5	3	27/11/2021
533	P1_fibNumber158	P1	158	5	D5	3	2	27/11/2021
534	P1_fibNumber157	P1	157	3	C8	2	1	27/11/2021
535	P1_fibNumber156	P1	156	11	A5	6	3	27/11/2021
536	P1_fibNumber155	P1	155	10	A12	5	3	27/11/2021
537	P1_fibNumber154	P1	154	4	C9	2	1	27/11/2021
538	P1_fibNumber153	P1	153	10	F8	5	3	27/11/2021
539	P1_fibNumber152	P1	152	10	B10	5	3	27/11/2021
540	P1_fibNumber151	P1	151	3	C12	2	1	27/11/2021
541	P1_fibNumber150	P1	150	6	E9	3	2	27/11/2021
542	P1_fibNumber15	P1	15	3	F11	2	1	19/10/2021
543	P1_fibNumber149	P1	149	8	A10	4	3	27/11/2021
544	P1_fibNumber148	P1	148	5	A2	3	2	27/11/2021
545	P1_fibNumber147	P1	147	10	D10	5	3	27/11/2021
546	P1_fibNumber146	P1	146	1	F2	1	1	27/11/2021
547	P1_fibNumber144	P1	144	10	G11	5	3	27/11/2021
548	P1_fibNumber143	P1	143	7	E10	4	2	27/11/2021
549	P1_fibNumber142	P1	142	7	F12	4	2	27/11/2021
550	P1_fibNumber141	P1	141	5	B1	3	2	27/11/2021
551	P1_fibNumber140	P1	140	9	E1	5	3	27/11/2021
552	P1_fibNumber14	P1	14	3	H1	2	1	19/10/2021
553	P1_fibNumber139	P1	139	8	A5	4	3	27/11/2021
554	P1_fibNumber138	P1	138	9	D9	5	3	27/11/2021
555	P1_fibNumber137	P1	137	1	H10	1	1	27/11/2021
556	P1_fibNumber136	P1	136	11	D12	6	3	27/11/2021
557	P1_fibNumber135	P1	135	1	C6	1	1	27/11/2021
558	P1_fibNumber134	P1	134	1	B7	1	1	27/11/2021
559	P1_fibNumber133	P1	133	9	H1	5	3	27/11/2021
560	P1_fibNumber132	P1	132	3	D11	2	1	27/11/2021
561	P1_fibNumber131	P1	131	5	E12	3	2	27/11/2021
562	P1_fibNumber130	P1	130	6	G2	3	2	27/11/2021
563	P1_fibNumber13	P1	13	8	H11	4	3	19/10/2021
564	P1_fibNumber129	P1	129	2	G12	1	1	27/11/2021
565	P1_fibNumber128	P1	128	9	C8	5	3	27/11/2021
566	P1_fibNumber127	P1	127	5	E3	3	2	27/11/2021
567	P1_fibNumber126	P1	126	2	C11	1	1	27/11/2021
568	P1_fibNumber125	P1	125	6	H5	3	2	27/11/2021
569	P1_fibNumber124	P1	124	7	H10	4	2	27/11/2021
570	P1_fibNumber123	P1	123	5	H10	3	2	27/11/2021
571	P1_fibNumber122	P1	122	4	A8	2	1	27/11/2021
572	P1_fibNumber121	P1	121	3	G3	2	1	27/11/2021
573	P1_fibNumber120	P1	120	9	H8	5	3	27/11/2021
574	P1_fibNumber119	P1	119	6	H9	3	2	27/11/2021
575	P1_fibNumber117	P1	117	3	H8	2	1	27/11/2021
576	P1_fibNumber116	P1	116	4	F12	2	1	27/11/2021
577	P1_fibNumber115	P1	115	3	E5	2	1	27/11/2021
578	P1_fibNumber114	P1	114	9	A11	5	3	27/11/2021
579	P1_fibNumber113	P1	113	4	F5	2	1	27/11/2021
580	P1_fibNumber112	P1	112	10	E9	5	3	27/11/2021
581	P1_fibNumber111	P1	111	11	B8	6	3	27/11/2021
582	P1_fibNumber110	P1	110	7	D11	4	2	27/11/2021
583	P1_fibNumber11	P1	11	4	B6	2	1	19/10/2021
584	P1_fibNumber109	P1	109	8	F10	4	3	27/11/2021
585	P1_fibNumber108	P1	108	9	B12	5	3	27/11/2021
586	P1_fibNumber107	P1	107	1	A12	1	1	27/11/2021
587	P1_fibNumber106	P1	106	6	D3	3	2	27/11/2021
588	P1_fibNumber105	P1	105	5	E7	3	2	27/11/2021
589	P1_fibNumber104	P1	104	8	D6	4	3	27/11/2021
590	P1_fibNumber103	P1	103	4	H2	2	1	27/11/2021
591	P1_fibNumber102	P1	102	8	F3	4	3	27/11/2021
592	P1_fibNumber101	P1	101	5	G1	3	2	27/11/2021
593	P1_fibNumber100	P1	100	3	B9	2	1	27/11/2021
594	P1_fibNumber10	P1	10	2	G5	1	1	19/10/2021
595	P1_fibNumber1	P1	1	6	F11	3	2	19/10/2021
596	P5_fibNumber99	P5	99	10	E4	5	3	07/12/2021
597	P5_fibNumber98	P5	98	9	C10	5	3	07/12/2021
598	P5_fibNumber97	P5	97	7	F10	4	2	07/12/2021
599	P5_fibNumber96	P5	96	5	F1	3	2	07/12/2021
600	P5_fibNumber95	P5	95	1	A2	1	1	07/12/2021
601	P5_fibNumber94	P5	94	10	A7	5	3	07/12/2021
602	P5_fibNumber93	P5	93	3	C3	2	1	07/12/2021
603	P5_fibNumber92	P5	92	5	B7	3	2	07/12/2021
604	P5_fibNumber91	P5	91	4	F4	2	1	07/12/2021
605	P5_fibNumber9	P5	9	6	A7	3	2	01/10/2021
606	P5_fibNumber89	P5	89	7	H1	4	2	07/12/2021
607	P5_fibNumber88	P5	88	1	D10	1	1	07/12/2021
608	P5_fibNumber87	P5	87	2	C10	1	1	07/12/2021
609	P5_fibNumber86	P5	86	9	G11	5	3	07/12/2021
610	P5_fibNumber85	P5	85	9	E3	5	3	07/12/2021
611	P5_fibNumber84	P5	84	10	G6	5	3	07/12/2021
612	P5_fibNumber81	P5	81	7	D2	4	2	07/12/2021
613	P5_fibNumber80	P5	80	5	F12	3	2	07/12/2021
614	P5_fibNumber8	P5	8	5	G8	3	2	01/10/2021
615	P5_fibNumber79	P5	79	9	G1	5	3	07/12/2021
616	P5_fibNumber78	P5	78	4	H8	2	1	07/12/2021
617	P5_fibNumber76	P5	76	10	H11	5	3	07/12/2021
618	P5_fibNumber75	P5	75	7	B9	4	2	07/12/2021
619	P5_fibNumber74	P5	74	7	G9	4	2	07/12/2021
620	P5_fibNumber73	P5	73	11	E2	6	3	07/12/2021
621	P5_fibNumber72	P5	72	5	F8	3	2	07/12/2021
622	P5_fibNumber71	P5	71	6	D5	3	2	07/12/2021
623	P5_fibNumber70	P5	70	8	D10	4	3	07/12/2021
624	P5_fibNumber7	P5	7	6	H8	3	2	01/10/2021
625	P5_fibNumber69	P5	69	5	C12	3	2	07/12/2021
626	P5_fibNumber68	P5	68	5	F4	3	2	07/12/2021
627	P5_fibNumber67	P5	67	7	E1	4	2	07/12/2021
628	P5_fibNumber66	P5	66	1	A10	1	1	07/12/2021
629	P5_fibNumber65	P5	65	3	B11	2	1	07/12/2021
630	P5_fibNumber64	P5	64	1	E9	1	1	07/12/2021
631	P5_fibNumber63	P5	63	8	B10	4	3	07/12/2021
632	P5_fibNumber62	P5	62	10	H1	5	3	07/12/2021
633	P5_fibNumber6	P5	6	2	H8	1	1	01/10/2021
634	P5_fibNumber58	P5	58	5	D4	3	2	07/12/2021
635	P5_fibNumber55	P5	55	4	A7	2	1	07/12/2021
636	P5_fibNumber54	P5	54	9	C2	5	3	03/11/2021
637	P5_fibNumber53	P5	53	6	A5	3	2	03/11/2021
638	P5_fibNumber52	P5	52	10	C1	5	3	03/11/2021
639	P5_fibNumber51	P5	51	6	C3	3	2	03/11/2021
640	P5_fibNumber50	P5	50	8	E6	4	3	03/11/2021
641	P5_fibNumber49	P5	49	6	F5	3	2	03/11/2021
642	P5_fibNumber48	P5	48	3	H7	2	1	03/11/2021
643	P5_fibNumber46	P5	46	5	C8	3	2	03/11/2021
644	P5_fibNumber45	P5	45	8	B6	4	3	03/11/2021
645	P5_fibNumber44	P5	44	2	D1	1	1	03/11/2021
646	P5_fibNumber43	P5	43	9	G7	5	3	03/11/2021
647	P5_fibNumber42	P5	42	1	H1	1	1	03/11/2021
648	P5_fibNumber41	P5	41	6	G4	3	2	03/11/2021
649	P5_fibNumber4	P5	4	4	G11	2	1	01/10/2021
650	P5_fibNumber39	P5	39	5	H12	3	2	03/11/2021
651	P5_fibNumber37	P5	37	3	E11	2	1	03/11/2021
652	P5_fibNumber35	P5	35	2	C2	1	1	03/11/2021
653	P5_fibNumber34	P5	34	7	H12	4	2	03/11/2021
654	P5_fibNumber33	P5	33	6	A9	3	2	03/11/2021
655	P5_fibNumber32	P5	32	1	C1	1	1	03/11/2021
656	P5_fibNumber31	P5	31	8	C9	4	3	03/11/2021
657	P5_fibNumber30	P5	30	6	G1	3	2	01/10/2021
658	P5_fibNumber3	P5	3	6	G10	3	2	01/10/2021
659	P5_fibNumber29	P5	29	4	G12	2	1	01/10/2021
660	P5_fibNumber28	P5	28	2	H6	1	1	01/10/2021
661	P5_fibNumber26	P5	26	3	E1	2	1	01/10/2021
662	P5_fibNumber25	P5	25	8	E2	4	3	01/10/2021
663	P5_fibNumber23	P5	23	9	E7	5	3	01/10/2021
664	P5_fibNumber22	P5	22	3	B1	2	1	01/10/2021
665	P5_fibNumber21	P5	21	1	G6	1	1	01/10/2021
666	P5_fibNumber200	P5	200	5	B11	3	2	11/12/2021
667	P5_fibNumber20	P5	20	9	B11	5	3	01/10/2021
668	P5_fibNumber199	P5	199	7	F4	4	2	11/12/2021
669	P5_fibNumber198	P5	198	10	C2	5	3	11/12/2021
670	P5_fibNumber197	P5	197	5	H8	3	2	11/12/2021
671	P5_fibNumber196	P5	196	9	D3	5	3	11/12/2021
672	P5_fibNumber195	P5	195	10	G7	5	3	11/12/2021
673	P5_fibNumber194	P5	194	9	H10	5	3	11/12/2021
674	P5_fibNumber193	P5	193	5	E9	3	2	11/12/2021
675	P5_fibNumber192	P5	192	4	C10	2	1	11/12/2021
676	P5_fibNumber191	P5	191	10	F3	5	3	11/12/2021
677	P5_fibNumber190	P5	190	4	G1	2	1	11/12/2021
678	P5_fibNumber19	P5	19	11	B7	6	3	01/10/2021
679	P5_fibNumber189	P5	189	7	C3	4	2	11/12/2021
680	P5_fibNumber188	P5	188	1	H11	1	1	11/12/2021
681	P5_fibNumber187	P5	187	2	F6	1	1	11/12/2021
682	P5_fibNumber186	P5	186	4	E1	2	1	11/12/2021
683	P5_fibNumber184	P5	184	5	H5	3	2	11/12/2021
684	P5_fibNumber183	P5	183	9	F12	5	3	11/12/2021
685	P5_fibNumber182	P5	182	9	A2	5	3	11/12/2021
686	P5_fibNumber181	P5	181	9	F10	5	3	11/12/2021
687	P5_fibNumber180	P5	180	6	E10	3	2	11/12/2021
688	P5_fibNumber18	P5	18	8	F2	4	3	01/10/2021
689	P5_fibNumber179	P5	179	2	F8	1	1	11/12/2021
690	P5_fibNumber178	P5	178	3	G8	2	1	11/12/2021
691	P5_fibNumber177	P5	177	4	G5	2	1	11/12/2021
692	P5_fibNumber176	P5	176	4	B11	2	1	11/12/2021
693	P5_fibNumber175	P5	175	4	C1	2	1	11/12/2021
694	P5_fibNumber174	P5	174	9	G6	5	3	11/12/2021
695	P5_fibNumber173	P5	173	1	D1	1	1	11/12/2021
696	P5_fibNumber172	P5	172	7	D12	4	2	11/12/2021
697	P5_fibNumber171	P5	171	1	F9	1	1	11/12/2021
698	P5_fibNumber170	P5	170	2	A6	1	1	11/12/2021
699	P5_fibNumber17	P5	17	2	F2	1	1	01/10/2021
700	P5_fibNumber169	P5	169	3	E6	2	1	11/12/2021
701	P5_fibNumber168	P5	168	1	E10	1	1	11/12/2021
702	P5_fibNumber167	P5	167	6	C12	3	2	11/12/2021
703	P5_fibNumber166	P5	166	1	D11	1	1	11/12/2021
704	P5_fibNumber165	P5	165	5	H11	3	2	09/12/2021
705	P5_fibNumber164	P5	164	8	C10	4	3	09/12/2021
706	P5_fibNumber163	P5	163	11	A12	6	3	09/12/2021
707	P5_fibNumber162	P5	162	1	H6	1	1	09/12/2021
708	P5_fibNumber161	P5	161	5	E4	3	2	09/12/2021
709	P5_fibNumber160	P5	160	4	H9	2	1	09/12/2021
710	P5_fibNumber16	P5	16	9	C3	5	3	01/10/2021
711	P5_fibNumber159	P5	159	5	D9	3	2	09/12/2021
712	P5_fibNumber158	P5	158	6	H1	3	2	09/12/2021
713	P5_fibNumber157	P5	157	4	D8	2	1	09/12/2021
714	P5_fibNumber156	P5	156	9	A3	5	3	09/12/2021
715	P5_fibNumber155	P5	155	4	D4	2	1	09/12/2021
716	P5_fibNumber154	P5	154	11	B5	6	3	09/12/2021
717	P5_fibNumber153	P5	153	9	F8	5	3	09/12/2021
718	P5_fibNumber152	P5	152	5	H1	3	2	09/12/2021
719	P5_fibNumber151	P5	151	3	C5	2	1	09/12/2021
720	P5_fibNumber150	P5	150	10	F5	5	3	09/12/2021
721	P5_fibNumber149	P5	149	5	E2	3	2	09/12/2021
722	P5_fibNumber148	P5	148	5	C4	3	2	09/12/2021
723	P5_fibNumber147	P5	147	11	D6	6	3	09/12/2021
724	P5_fibNumber146	P5	146	1	G3	1	1	09/12/2021
725	P5_fibNumber145	P5	145	2	F12	1	1	09/12/2021
726	P5_fibNumber144	P5	144	2	B6	1	1	09/12/2021
727	P5_fibNumber143	P5	143	4	C11	2	1	09/12/2021
728	P5_fibNumber142	P5	142	7	A7	4	2	09/12/2021
729	P5_fibNumber141	P5	141	10	G1	5	3	09/12/2021
730	P5_fibNumber140	P5	140	1	B1	1	1	09/12/2021
731	P5_fibNumber14	P5	14	4	D7	2	1	01/10/2021
732	P5_fibNumber139	P5	139	7	G5	4	2	09/12/2021
733	P5_fibNumber138	P5	138	1	B12	1	1	09/12/2021
734	P5_fibNumber137	P5	137	3	H3	2	1	09/12/2021
735	P5_fibNumber136	P5	136	9	B6	5	3	09/12/2021
736	P5_fibNumber135	P5	135	11	E1	6	3	09/12/2021
737	P5_fibNumber134	P5	134	1	F10	1	1	07/12/2021
738	P5_fibNumber133	P5	133	3	D4	2	1	07/12/2021
739	P5_fibNumber132	P5	132	2	A11	1	1	07/12/2021
740	P5_fibNumber131	P5	131	11	B12	6	3	07/12/2021
741	P5_fibNumber130	P5	130	3	F12	2	1	07/12/2021
742	P5_fibNumber13	P5	13	7	H3	4	2	01/10/2021
743	P5_fibNumber129	P5	129	8	A6	4	3	07/12/2021
744	P5_fibNumber128	P5	128	4	F3	2	1	07/12/2021
745	P5_fibNumber126	P5	126	1	G9	1	1	07/12/2021
746	P5_fibNumber125	P5	125	2	H2	1	1	07/12/2021
747	P5_fibNumber124	P5	124	7	C10	4	2	07/12/2021
748	P5_fibNumber123	P5	123	2	D10	1	1	07/12/2021
749	P5_fibNumber122	P5	122	10	G8	5	3	07/12/2021
750	P5_fibNumber121	P5	121	3	G11	2	1	07/12/2021
751	P5_fibNumber120	P5	120	2	G3	1	1	07/12/2021
752	P5_fibNumber12	P5	12	2	D2	1	1	01/10/2021
753	P5_fibNumber119	P5	119	11	D9	6	3	07/12/2021
754	P5_fibNumber118	P5	118	5	A4	3	2	07/12/2021
755	P5_fibNumber117	P5	117	10	E11	5	3	07/12/2021
756	P5_fibNumber116	P5	116	3	E7	2	1	07/12/2021
757	P5_fibNumber115	P5	115	10	H7	5	3	07/12/2021
758	P5_fibNumber114	P5	114	11	B1	6	3	07/12/2021
759	P5_fibNumber113	P5	113	3	H10	2	1	07/12/2021
760	P5_fibNumber112	P5	112	4	D6	2	1	07/12/2021
761	P5_fibNumber111	P5	111	3	A12	2	1	07/12/2021
762	P5_fibNumber110	P5	110	7	F2	4	2	07/12/2021
763	P5_fibNumber11	P5	11	5	B4	3	2	01/10/2021
764	P5_fibNumber109	P5	109	11	A7	6	3	07/12/2021
765	P5_fibNumber108	P5	108	1	B11	1	1	07/12/2021
766	P5_fibNumber107	P5	107	8	E11	4	3	07/12/2021
767	P5_fibNumber106	P5	106	3	B4	2	1	07/12/2021
768	P5_fibNumber105	P5	105	6	H4	3	2	07/12/2021
769	P5_fibNumber104	P5	104	5	A8	3	2	07/12/2021
770	P5_fibNumber102	P5	102	2	E10	1	1	07/12/2021
771	P5_fibNumber101	P5	101	3	G9	2	1	07/12/2021
772	P5_fibNumber100	P5	100	11	B9	6	3	07/12/2021
773	P4_fibNumberE5	P4	E5	11	H5	6	3	06/12/2021
774	P4_fibNumberE4	P4	E4	11	G9	6	3	06/12/2021
775	P4_fibNumberE3	P4	E3	11	G7	6	3	06/12/2021
776	P4_fibNumber99	P4	99	11	C3	6	3	08/11/2011
777	P4_fibNumber98	P4	98	8	A2	4	3	08/11/2011
778	P4_fibNumber97	P4	97	2	F11	1	1	08/11/2011
779	P4_fibNumber96	P4	96	8	D9	4	3	08/11/2011
780	P4_fibNumber95	P4	95	9	D7	5	3	08/11/2011
781	P4_fibNumber94	P4	94	3	H2	2	1	08/11/2011
782	P4_fibNumber93	P4	93	9	F11	5	3	08/11/2011
783	P4_fibNumber92	P4	92	2	G2	1	1	08/11/2011
784	P4_fibNumber91	P4	91	7	C9	4	2	08/11/2011
785	P4_fibNumber90	P4	90	1	D2	1	1	08/11/2011
786	P4_fibNumber9	P4	9	5	H3	3	2	30/09/2021
787	P4_fibNumber89	P4	89	1	E8	1	1	08/11/2011
788	P4_fibNumber88	P4	88	9	E2	5	3	08/11/2011
789	P4_fibNumber87	P4	87	9	B2	5	3	08/11/2011
790	P4_fibNumber86	P4	86	6	G7	3	2	08/11/2011
791	P4_fibNumber85	P4	85	3	B7	2	1	08/11/2011
792	P4_fibNumber84	P4	84	4	A12	2	1	08/11/2011
793	P4_fibNumber83	P4	83	9	D10	5	3	08/11/2011
794	P4_fibNumber82	P4	82	8	B1	4	3	08/11/2011
795	P4_fibNumber81	P4	81	10	H10	5	3	08/11/2011
796	P4_fibNumber80	P4	80	2	A10	1	1	08/11/2011
797	P4_fibNumber8	P4	8	10	H2	5	3	30/09/2021
798	P4_fibNumber79	P4	79	7	H6	4	2	08/11/2011
799	P4_fibNumber78	P4	78	11	A9	6	3	08/11/2011
800	P4_fibNumber77	P4	77	1	A6	1	1	08/11/2011
801	P4_fibNumber76	P4	76	10	C10	5	3	08/11/2011
802	P4_fibNumber75	P4	75	8	G2	4	3	08/11/2011
803	P4_fibNumber74	P4	74	7	F5	4	2	08/11/2011
804	P4_fibNumber73	P4	73	3	E3	2	1	08/11/2011
805	P4_fibNumber72	P4	72	2	C4	1	1	08/11/2011
806	P4_fibNumber71	P4	71	7	A12	4	2	08/11/2011
807	P4_fibNumber70	P4	70	2	G9	1	1	08/11/2011
808	P4_fibNumber7	P4	7	9	E12	5	3	30/09/2021
809	P4_fibNumber69	P4	69	2	F7	1	1	08/11/2011
810	P4_fibNumber68	P4	68	10	D12	5	3	08/11/2011
811	P4_fibNumber67	P4	67	6	B12	3	2	08/11/2011
812	P4_fibNumber66	P4	66	4	B3	2	1	08/11/2011
813	P4_fibNumber65	P4	65	1	C9	1	1	04/11/2021
814	P4_fibNumber64	P4	64	10	H6	5	3	04/11/2021
815	P4_fibNumber63	P4	63	11	E3	6	3	04/11/2021
816	P4_fibNumber62	P4	62	11	A6	6	3	04/11/2021
817	P4_fibNumber61	P4	61	4	B8	2	1	04/11/2021
818	P4_fibNumber60	P4	60	7	D4	4	2	04/11/2021
819	P4_fibNumber6	P4	6	3	A4	2	1	30/09/2021
820	P4_fibNumber59	P4	59	8	H4	4	3	04/11/2021
821	P4_fibNumber58	P4	58	11	C6	6	3	04/11/2021
822	P4_fibNumber57	P4	57	2	D9	1	1	04/11/2021
823	P4_fibNumber56	P4	56	1	H3	1	1	04/11/2021
824	P4_fibNumber55	P4	55	1	B4	1	1	04/11/2021
825	P4_fibNumber54	P4	54	8	D5	4	3	04/11/2021
826	P4_fibNumber53	P4	53	8	E8	4	3	04/11/2021
827	P4_fibNumber52	P4	52	5	H7	3	2	04/11/2021
828	P4_fibNumber51	P4	51	10	C9	5	3	30/09/2021
829	P4_fibNumber50	P4	50	10	C5	5	3	30/09/2021
830	P4_fibNumber5	P4	5	4	D5	2	1	30/09/2021
831	P4_fibNumber49	P4	49	2	B1	1	1	30/09/2021
832	P4_fibNumber48	P4	48	10	F9	5	3	30/09/2021
833	P4_fibNumber47	P4	47	4	C6	2	1	30/09/2021
834	P4_fibNumber46	P4	46	6	D7	3	2	30/09/2021
835	P4_fibNumber45	P4	45	10	B4	5	3	30/09/2021
836	P4_fibNumber44	P4	44	3	B6	2	1	30/09/2021
837	P4_fibNumber43	P4	43	8	G5	4	3	30/09/2021
838	P4_fibNumber42	P4	42	6	G6	3	2	30/09/2021
839	P4_fibNumber41	P4	41	4	E10	2	1	30/09/2021
840	P4_fibNumber40	P4	40	10	G4	5	3	30/09/2021
841	P4_fibNumber4	P4	4	3	D10	2	1	30/09/2021
842	P4_fibNumber39	P4	39	7	G4	4	2	30/09/2021
843	P4_fibNumber38	P4	38	4	G4	2	1	30/09/2021
844	P4_fibNumber37	P4	37	9	H5	5	3	30/09/2021
845	P4_fibNumber36	P4	36	11	D5	6	3	30/09/2021
846	P4_fibNumber35	P4	35	1	D12	1	1	30/09/2021
847	P4_fibNumber34	P4	34	1	H7	1	1	30/09/2021
848	P4_fibNumber33	P4	33	7	B11	4	2	30/09/2021
849	P4_fibNumber32	P4	32	9	C1	5	3	30/09/2021
850	P4_fibNumber31	P4	31	9	D11	5	3	30/09/2021
851	P4_fibNumber30	P4	30	6	E8	3	2	30/09/2021
852	P4_fibNumber3	P4	3	1	C3	1	1	30/09/2021
853	P4_fibNumber29	P4	29	10	A5	5	3	30/09/2021
854	P4_fibNumber28	P4	28	4	E4	2	1	30/09/2021
855	P4_fibNumber27	P4	27	7	C6	4	2	30/09/2021
856	P4_fibNumber26	P4	26	2	H4	1	1	30/09/2021
857	P4_fibNumber25	P4	25	11	C10	6	3	30/09/2021
858	P4_fibNumber24	P4	24	8	E4	4	3	30/09/2021
859	P4_fibNumber23	P4	23	1	G8	1	1	30/09/2021
860	P4_fibNumber22	P4	22	11	D2	6	3	30/09/2021
861	P4_fibNumber21	P4	21	4	A9	2	1	30/09/2021
862	P4_fibNumber200	P4	200	5	A12	3	2	06/12/2021
863	P4_fibNumber20	P4	20	8	D1	4	3	30/09/2021
864	P4_fibNumber2	P4	2	7	D8	4	2	30/09/2021
865	P4_fibNumber199	P4	199	6	H12	3	2	06/12/2021
866	P4_fibNumber198	P4	198	11	D8	6	3	06/12/2021
867	P4_fibNumber197	P4	197	4	D11	2	1	06/12/2021
868	P4_fibNumber196	P4	196	6	H2	3	2	06/12/2021
869	P4_fibNumber195	P4	195	2	F10	1	1	06/12/2021
870	P4_fibNumber194	P4	194	7	E7	4	2	06/12/2021
871	P4_fibNumber193	P4	193	4	B7	2	1	06/12/2021
872	P4_fibNumber192	P4	192	3	F1	2	1	06/12/2021
873	P4_fibNumber191	P4	191	5	F6	3	2	06/12/2021
874	P4_fibNumber190	P4	190	2	E8	1	1	06/12/2021
875	P4_fibNumber19	P4	19	2	E1	1	1	30/09/2021
876	P4_fibNumber189	P4	189	5	D6	3	2	06/12/2021
877	P4_fibNumber188	P4	188	7	C5	4	2	06/12/2021
878	P4_fibNumber187	P4	187	6	A11	3	2	06/12/2021
879	P4_fibNumber186	P4	186	3	H5	2	1	06/12/2021
880	P4_fibNumber185	P4	185	5	G2	3	2	06/12/2021
881	P4_fibNumber184	P4	184	9	A4	5	3	06/12/2021
882	P4_fibNumber183	P4	183	5	C10	3	2	06/12/2021
883	P4_fibNumber182	P4	182	1	E11	1	1	06/12/2021
884	P4_fibNumber181	P4	181	10	A11	5	3	06/12/2021
885	P4_fibNumber180	P4	180	6	D9	3	2	06/12/2021
886	P4_fibNumber18	P4	18	9	A10	5	3	30/09/2021
887	P4_fibNumber179	P4	179	7	H9	4	2	06/12/2021
888	P4_fibNumber178	P4	178	10	C11	5	3	06/12/2021
889	P4_fibNumber176	P4	176	11	D11	6	3	06/12/2021
890	P4_fibNumber175	P4	175	10	F11	5	3	06/12/2021
891	P4_fibNumber174	P4	174	7	F1	4	2	06/12/2021
892	P4_fibNumber173	P4	173	7	H5	4	2	06/12/2021
893	P4_fibNumber172	P4	172	1	B6	1	1	06/12/2021
894	P4_fibNumber171	P4	171	9	G2	5	3	06/12/2021
895	P4_fibNumber170	P4	170	3	C11	2	1	06/12/2021
896	P4_fibNumber17	P4	17	8	C11	4	3	30/09/2021
897	P4_fibNumber169	P4	169	5	D12	3	2	06/12/2021
898	P4_fibNumber168	P4	168	3	G10	2	1	06/12/2021
899	P4_fibNumber167	P4	167	2	B11	1	1	06/12/2021
900	P4_fibNumber166	P4	166	3	A7	2	1	06/12/2021
901	P4_fibNumber165	P4	165	3	F3	2	1	06/12/2021
902	P4_fibNumber164	P4	164	9	G9	5	3	06/12/2021
903	P4_fibNumber163	P4	163	3	D3	2	1	06/12/2021
904	P4_fibNumber162	P4	162	4	E6	2	1	06/12/2021
905	P4_fibNumber161	P4	161	11	A8	6	3	06/12/2021
906	P4_fibNumber160	P4	160	8	E10	4	3	06/12/2021
907	P4_fibNumber16	P4	16	5	A10	3	2	30/09/2021
908	P4_fibNumber159	P4	159	6	C8	3	2	06/12/2021
909	P4_fibNumber158	P4	158	6	C4	3	2	06/12/2021
910	P4_fibNumber157	P4	157	5	D8	3	2	06/12/2021
911	P4_fibNumber156	P4	156	8	C6	4	3	06/12/2021
912	P4_fibNumber155	P4	155	4	G3	2	1	06/12/2021
913	P4_fibNumber154	P4	154	8	H6	4	3	06/12/2021
914	P4_fibNumber153	P4	153	6	B9	3	2	06/12/2021
915	P4_fibNumber152	P4	152	1	H9	1	1	06/12/2021
916	P4_fibNumber151	P4	151	10	D3	5	3	06/12/2021
917	P4_fibNumber150	P4	150	7	E9	4	2	06/12/2021
918	P4_fibNumber15	P4	15	2	E12	1	1	30/09/2021
919	P4_fibNumber149	P4	149	6	F4	3	2	03/12/2021
920	P4_fibNumber148	P4	148	11	D4	6	3	03/12/2021
921	P4_fibNumber147	P4	147	7	C1	4	2	03/12/2021
922	P4_fibNumber146	P4	146	6	G3	3	2	03/12/2021
923	P4_fibNumber145	P4	145	10	D7	5	3	03/12/2021
924	P4_fibNumber144	P4	144	3	B2	2	1	03/12/2021
925	P4_fibNumber143	P4	143	4	F2	2	1	03/12/2021
926	P4_fibNumber142	P4	142	1	F5	1	1	03/12/2021
927	P4_fibNumber141	P4	141	6	A6	3	2	03/12/2021
928	P4_fibNumber140	P4	140	6	A2	3	2	03/12/2021
929	P4_fibNumber14	P4	14	7	A2	4	2	30/09/2021
930	P4_fibNumber139	P4	139	9	A6	5	3	03/12/2021
931	P4_fibNumber138	P4	138	10	E6	5	3	03/12/2021
932	P4_fibNumber137	P4	137	9	H7	5	3	03/12/2021
933	P4_fibNumber136	P4	136	5	G12	3	2	03/12/2021
934	P4_fibNumber135	P4	135	9	D6	5	3	03/12/2021
935	P4_fibNumber134	P4	134	4	E3	2	1	03/12/2021
936	P4_fibNumber133	P4	133	10	G10	5	3	03/12/2021
937	P4_fibNumber132	P4	132	6	E1	3	2	03/12/2021
938	P4_fibNumber131	P4	131	3	E2	2	1	03/12/2021
939	P4_fibNumber130	P4	130	11	A4	6	3	03/12/2021
940	P4_fibNumber13	P4	13	5	E5	3	2	30/09/2021
941	P4_fibNumber129	P4	129	1	C5	1	1	03/12/2021
942	P4_fibNumber128	P4	128	5	F3	3	2	03/12/2021
943	P4_fibNumber127	P4	127	1	B10	1	1	03/12/2021
944	P4_fibNumber126	P4	126	7	B2	4	2	03/12/2021
945	P4_fibNumber125	P4	125	5	C3	3	2	03/12/2021
946	P4_fibNumber124	P4	124	5	G4	3	2	03/12/2021
947	P4_fibNumber123	P4	123	5	B8	3	2	03/12/2021
948	P4_fibNumber122	P4	122	2	C6	1	1	03/12/2021
949	P4_fibNumber121	P4	121	10	C4	5	3	03/12/2021
950	P4_fibNumber120	P4	120	10	G3	5	3	03/12/2021
951	P4_fibNumber12	P4	12	9	H12	5	3	30/09/2021
952	P4_fibNumber119	P4	119	3	A3	2	1	03/12/2021
953	P4_fibNumber118	P4	118	5	E11	3	2	03/12/2021
954	P4_fibNumber117	P4	117	7	A8	4	2	08/11/2011
955	P4_fibNumber116	P4	116	10	C8	5	3	08/11/2011
956	P4_fibNumber115	P4	115	4	A11	2	1	08/11/2011
957	P4_fibNumber114	P4	114	8	G1	4	3	08/11/2011
958	P4_fibNumber113	P4	113	3	F7	2	1	08/11/2011
959	P4_fibNumber112	P4	112	4	G7	2	1	08/11/2011
960	P4_fibNumber111	P4	111	8	E5	4	3	08/11/2011
961	P4_fibNumber110	P4	110	2	H5	1	1	08/11/2011
962	P4_fibNumber11	P4	11	10	B6	5	3	30/09/2021
963	P4_fibNumber109	P4	109	3	C6	2	1	08/11/2011
964	P4_fibNumber108	P4	108	1	B8	1	1	08/11/2011
965	P4_fibNumber107	P4	107	10	H3	5	3	08/11/2011
966	P4_fibNumber106	P4	106	4	H3	2	1	08/11/2011
967	P4_fibNumber105	P4	105	4	D12	2	1	08/11/2011
968	P4_fibNumber104	P4	104	2	A7	1	1	08/11/2011
969	P4_fibNumber103	P4	103	6	F8	3	2	08/11/2011
970	P4_fibNumber102	P4	102	2	D6	1	1	08/11/2011
971	P4_fibNumber101	P4	101	10	E3	5	3	08/11/2011
972	P4_fibNumber100	P4	100	9	G3	5	3	08/11/2011
973	P4_fibNumber10	P4	10	3	G2	2	1	30/09/2021
974	P4_fibNumber1	P4	1	3	G6	2	1	30/09/2021
