## Supplementary material for "Human Skeletal Muscle Fiber Heterogeneity Beyond Myosin Heavy Chains": Table S33

Table S33. Metadata for the nemaline myopathy proteomics dataset.
	fiber_ID	subject	fiber_number	condition	Plate_number	Plate_position	date_isolation
1	T1_146	T1	146	TNNT1_nemaline_myopaty	plate_2	H12	9_3_23
2	T1_145	T1	145	TNNT1_nemaline_myopaty	plate_2	G12	9_3_23
3	T1_144	T1	144	TNNT1_nemaline_myopaty	plate_2	F12	9_3_23
4	T1_143	T1	143	TNNT1_nemaline_myopaty	plate_2	E12	9_3_23
5	T1_142	T1	142	TNNT1_nemaline_myopaty	plate_2	D12	9_3_23
6	T1_141	T1	141	TNNT1_nemaline_myopaty	plate_2	C12	9_3_23
7	T1_140	T1	140	TNNT1_nemaline_myopaty	plate_2	B12	9_3_23
8	T1_139	T1	139	TNNT1_nemaline_myopaty	plate_2	A12	9_3_23
9	T1_138	T1	138	TNNT1_nemaline_myopaty	plate_2	H11	9_3_23
10	T1_137	T1	137	TNNT1_nemaline_myopaty	plate_2	G11	9_3_23
11	T1_136	T1	136	TNNT1_nemaline_myopaty	plate_2	F11	9_3_23
12	T1_135	T1	135	TNNT1_nemaline_myopaty	plate_2	E11	9_3_23
13	T1_134	T1	134	TNNT1_nemaline_myopaty	plate_2	D11	9_3_23
14	T1_133	T1	133	TNNT1_nemaline_myopaty	plate_2	C11	9_3_23
15	T1_132	T1	132	TNNT1_nemaline_myopaty	plate_2	B11	9_3_23
16	T1_131	T1	131	TNNT1_nemaline_myopaty	plate_2	A11	9_3_23
17	T1_130	T1	130	TNNT1_nemaline_myopaty	plate_2	H10	9_3_23
18	T1_129	T1	129	TNNT1_nemaline_myopaty	plate_2	G10	9_3_23
19	T1_128	T1	128	TNNT1_nemaline_myopaty	plate_2	F10	9_3_23
20	T1_127	T1	127	TNNT1_nemaline_myopaty	plate_2	E10	9_3_23
21	T1_126	T1	126	TNNT1_nemaline_myopaty	plate_2	D10	9_3_23
22	T1_125	T1	125	TNNT1_nemaline_myopaty	plate_2	C10	9_3_23
23	T1_124	T1	124	TNNT1_nemaline_myopaty	plate_2	B10	9_3_23
24	T1_123	T1	123	TNNT1_nemaline_myopaty	plate_2	A10	9_3_23
25	T2_200	T2	200	TNNT1_nemaline_myopaty	plate_4	H3	10_3_23
26	T2_199	T2	199	TNNT1_nemaline_myopaty	plate_4	G3	10_3_23
27	T2_198	T2	198	TNNT1_nemaline_myopaty	plate_4	F3	10_3_23
28	T2_197	T2	197	TNNT1_nemaline_myopaty	plate_4	E3	10_3_23
29	T2_196	T2	196	TNNT1_nemaline_myopaty	plate_4	D3	10_3_23
30	T2_195	T2	195	TNNT1_nemaline_myopaty	plate_4	C3	10_3_23
31	T2_194	T2	194	TNNT1_nemaline_myopaty	plate_4	B3	10_3_23
32	T2_193	T2	193	TNNT1_nemaline_myopaty	plate_4	A3	10_3_23
33	T2_192	T2	192	TNNT1_nemaline_myopaty	plate_4	H2	10_3_23
34	T2_191	T2	191	TNNT1_nemaline_myopaty	plate_4	G2	10_3_23
35	T2_190	T2	190	TNNT1_nemaline_myopaty	plate_4	F2	10_3_23
36	T2_189	T2	189	TNNT1_nemaline_myopaty	plate_4	E2	10_3_23
37	T2_188	T2	188	TNNT1_nemaline_myopaty	plate_4	D2	10_3_23
38	T2_187	T2	187	TNNT1_nemaline_myopaty	plate_4	C2	10_3_23
39	T2_186	T2	186	TNNT1_nemaline_myopaty	plate_4	B2	10_3_23
40	T2_185	T2	185	TNNT1_nemaline_myopaty	plate_4	A2	10_3_23
41	T2_184	T2	184	TNNT1_nemaline_myopaty	plate_4	H1	10_3_23
42	T2_183	T2	183	TNNT1_nemaline_myopaty	plate_4	G1	10_3_23
43	T2_182	T2	182	TNNT1_nemaline_myopaty	plate_4	F1	10_3_23
44	T2_181	T2	181	TNNT1_nemaline_myopaty	plate_4	E1	10_3_23
45	T2_180	T2	180	TNNT1_nemaline_myopaty	plate_4	D1	10_3_23
46	T2_179	T2	179	TNNT1_nemaline_myopaty	plate_4	C1	10_3_23
47	T2_178	T2	178	TNNT1_nemaline_myopaty	plate_4	B1	10_3_23
48	T2_177	T2	177	TNNT1_nemaline_myopaty	plate_4	A1	10_3_23
49	T3_50	T3	50	TNNT1_nemaline_myopaty	plate_1	B7	8_3_23
50	T3_49	T3	49	TNNT1_nemaline_myopaty	plate_1	A7	8_3_23
51	T3_48	T3	48	TNNT1_nemaline_myopaty	plate_1	H6	8_3_23
52	T3_47	T3	47	TNNT1_nemaline_myopaty	plate_1	G6	8_3_23
53	T3_46	T3	46	TNNT1_nemaline_myopaty	plate_1	F6	8_3_23
54	T3_45	T3	45	TNNT1_nemaline_myopaty	plate_1	E6	8_3_23
55	T3_44	T3	44	TNNT1_nemaline_myopaty	plate_1	D6	8_3_23
56	T3_43	T3	43	TNNT1_nemaline_myopaty	plate_1	C6	8_3_23
57	T3_42	T3	42	TNNT1_nemaline_myopaty	plate_1	B6	8_3_23
58	T3_41	T3	41	TNNT1_nemaline_myopaty	plate_1	A6	8_3_23
59	T3_40	T3	40	TNNT1_nemaline_myopaty	plate_1	H5	8_3_23
60	T3_39	T3	39	TNNT1_nemaline_myopaty	plate_1	G5	8_3_23
61	T3_38	T3	38	TNNT1_nemaline_myopaty	plate_1	F5	8_3_23
62	T3_37	T3	37	TNNT1_nemaline_myopaty	plate_1	E5	8_3_23
63	T3_36	T3	36	TNNT1_nemaline_myopaty	plate_1	D5	8_3_23
64	T3_35	T3	35	TNNT1_nemaline_myopaty	plate_1	C5	8_3_23
65	T3_34	T3	34	TNNT1_nemaline_myopaty	plate_1	B5	8_3_23
66	T3_33	T3	33	TNNT1_nemaline_myopaty	plate_1	A5	8_3_23
67	T3_32	T3	32	TNNT1_nemaline_myopaty	plate_1	H4	8_3_23
68	T3_31	T3	31	TNNT1_nemaline_myopaty	plate_1	G4	8_3_23
69	C1_236	C1	236	control	plate_4	D8	10_3_23
70	C1_235	C1	235	control	plate_4	C8	10_3_23
71	C1_234	C1	234	control	plate_4	B8	10_3_23
72	C1_233	C1	233	control	plate_4	A8	10_3_23
73	C1_232	C1	232	control	plate_4	H7	10_3_23
74	C1_231	C1	231	control	plate_4	G7	10_3_23
75	C1_230	C1	230	control	plate_4	F7	10_3_23
76	C1_229	C1	229	control	plate_4	E7	10_3_23
77	C1_228	C1	228	control	plate_4	D7	10_3_23
78	C1_227	C1	227	control	plate_4	C7	10_3_23
79	C1_226	C1	226	control	plate_4	B7	10_3_23
80	C1_225	C1	225	control	plate_4	A7	10_3_23
81	C1_224	C1	224	control	plate_4	H6	10_3_23
82	C1_223	C1	223	control	plate_4	G6	10_3_23
83	C1_222	C1	222	control	plate_4	F6	10_3_23
84	C1_221	C1	221	control	plate_4	E6	10_3_23
85	C1_220	C1	220	control	plate_4	D6	10_3_23
86	C1_219	C1	219	control	plate_4	C6	10_3_23
87	C1_218	C1	218	control	plate_4	B6	10_3_23
88	C1_217	C1	217	control	plate_4	A6	10_3_23
89	C1_216	C1	216	control	plate_4	H5	10_3_23
90	C1_215	C1	215	control	plate_4	G5	10_3_23
91	C1_214	C1	214	control	plate_4	F5	10_3_23
92	C1_213	C1	213	control	plate_4	E5	10_3_23
93	C1_212	C1	212	control	plate_4	D5	10_3_23
94	C1_211	C1	211	control	plate_4	C5	10_3_23
95	C1_210	C1	210	control	plate_4	B5	10_3_23
96	C1_209	C1	209	control	plate_4	A5	10_3_23
97	C1_208	C1	208	control	plate_4	H4	10_3_23
98	C1_207	C1	207	control	plate_4	G4	10_3_23
99	C1_206	C1	206	control	plate_4	F4	10_3_23
100	C1_205	C1	205	control	plate_4	E4	10_3_23
101	C1_204	C1	204	control	plate_4	D4	10_3_23
102	C1_203	C1	203	control	plate_4	C4	10_3_23
103	C1_202	C1	202	control	plate_4	B4	10_3_23
104	C1_201	C1	201	control	plate_4	A4	10_3_23
105	C2_272	C2	272	control	plate_4	H12	10_3_23
106	C2_271	C2	271	control	plate_4	G12	10_3_23
107	C2_270	C2	270	control	plate_4	F12	10_3_23
108	C2_269	C2	269	control	plate_4	E12	10_3_23
109	C2_268	C2	268	control	plate_4	D12	10_3_23
110	C2_267	C2	267	control	plate_4	C12	10_3_23
111	C2_266	C2	266	control	plate_4	B12	10_3_23
112	C2_265	C2	265	control	plate_4	A12	10_3_23
113	C2_264	C2	264	control	plate_4	H11	10_3_23
114	C2_263	C2	263	control	plate_4	G11	10_3_23
115	C2_262	C2	262	control	plate_4	F11	10_3_23
116	C2_261	C2	261	control	plate_4	E11	10_3_23
117	C2_260	C2	260	control	plate_4	D11	10_3_23
118	C2_259	C2	259	control	plate_4	C11	10_3_23
119	C2_258	C2	258	control	plate_4	B11	10_3_23
120	C2_257	C2	257	control	plate_4	A11	10_3_23
121	C2_256	C2	256	control	plate_4	H10	10_3_23
122	C2_255	C2	255	control	plate_4	G10	10_3_23
123	C2_254	C2	254	control	plate_4	F10	10_3_23
124	C2_253	C2	253	control	plate_4	E10	10_3_23
125	C2_252	C2	252	control	plate_4	D10	10_3_23
126	C2_251	C2	251	control	plate_4	C10	10_3_23
127	C2_250	C2	250	control	plate_4	B10	10_3_23
128	C2_249	C2	249	control	plate_4	A10	10_3_23
129	C2_248	C2	248	control	plate_4	H9	10_3_23
130	C2_247	C2	247	control	plate_4	G9	10_3_23
131	C2_246	C2	246	control	plate_4	F9	10_3_23
132	C2_245	C2	245	control	plate_4	E9	10_3_23
133	C2_244	C2	244	control	plate_4	D9	10_3_23
134	C2_243	C2	243	control	plate_4	C9	10_3_23
135	C2_242	C2	242	control	plate_4	B9	10_3_23
136	C2_241	C2	241	control	plate_4	A9	10_3_23
137	C2_240	C2	240	control	plate_4	H8	10_3_23
138	C2_239	C2	239	control	plate_4	G8	10_3_23
139	C2_238	C2	238	control	plate_4	F8	10_3_23
140	C2_237	C2	237	control	plate_4	E8	10_3_23
141	C3_99	C3	99	control	plate_2	A7	9_3_23
142	C3_98	C3	98	control	plate_2	H6	9_3_23
143	C3_97	C3	97	control	plate_2	G6	9_3_23
144	C3_96	C3	96	control	plate_2	F6	9_3_23
145	C3_95	C3	95	control	plate_2	E6	9_3_23
146	C3_94	C3	94	control	plate_2	D6	9_3_23
147	C3_93	C3	93	control	plate_2	C6	9_3_23
148	C3_92	C3	92	control	plate_2	B6	9_3_23
149	C3_91	C3	91	control	plate_2	A6	9_3_23
150	C3_90	C3	90	control	plate_2	H5	9_3_23
151	C3_89	C3	89	control	plate_2	G5	9_3_23
152	C3_88	C3	88	control	plate_2	F5	9_3_23
153	C3_87	C3	87	control	plate_2	E5	9_3_23
154	C3_86	C3	86	control	plate_2	D5	9_3_23
155	C3_85	C3	85	control	plate_2	C5	9_3_23
156	C3_84	C3	84	control	plate_2	B5	9_3_23
157	C3_83	C3	83	control	plate_2	A5	9_3_23
158	C3_82	C3	82	control	plate_2	H4	9_3_23
159	C3_81	C3	81	control	plate_2	G4	9_3_23
160	C3_122	C3	122	control	plate_2	H9	9_3_23
161	C3_121	C3	121	control	plate_2	G9	9_3_23
162	C3_120	C3	120	control	plate_2	F9	9_3_23
163	C3_119	C3	119	control	plate_2	E9	9_3_23
164	C3_118	C3	118	control	plate_2	D9	9_3_23
165	C3_117	C3	117	control	plate_2	C9	9_3_23
166	C3_116	C3	116	control	plate_2	B9	9_3_23
167	C3_115	C3	115	control	plate_2	A9	9_3_23
168	C3_114	C3	114	control	plate_2	H8	9_3_23
169	C3_113	C3	113	control	plate_2	G8	9_3_23
170	C3_112	C3	112	control	plate_2	F8	9_3_23
171	C3_111	C3	111	control	plate_2	E8	9_3_23
172	C3_110	C3	110	control	plate_2	D8	9_3_23
173	C3_109	C3	109	control	plate_2	C8	9_3_23
174	C3_108	C3	108	control	plate_2	B8	9_3_23
175	C3_107	C3	107	control	plate_2	A8	9_3_23
176	C3_106	C3	106	control	plate_2	H7	9_3_23
177	C3_105	C3	105	control	plate_2	G7	9_3_23
178	C3_104	C3	104	control	plate_2	F7	9_3_23
179	C3_103	C3	103	control	plate_2	E7	9_3_23
180	C3_102	C3	102	control	plate_2	D7	9_3_23
181	C3_101	C3	101	control	plate_2	C7	9_3_23
182	C3_100	C3	100	control	plate_2	B7	9_3_23
183	A1_80	A1	80	ACTA1_nemaline_myopaty	plate_2	F4	9_3_23
184	A1_79	A1	79	ACTA1_nemaline_myopaty	plate_2	E4	9_3_23
185	A1_78	A1	78	ACTA1_nemaline_myopaty	plate_2	D4	9_3_23
186	A1_77	A1	77	ACTA1_nemaline_myopaty	plate_2	C4	9_3_23
187	A1_76	A1	76	ACTA1_nemaline_myopaty	plate_2	B4	9_3_23
188	A1_75	A1	75	ACTA1_nemaline_myopaty	plate_2	A4	9_3_23
189	A1_74	A1	74	ACTA1_nemaline_myopaty	plate_2	H3	9_3_23
190	A1_73	A1	73	ACTA1_nemaline_myopaty	plate_2	G3	9_3_23
191	A1_72	A1	72	ACTA1_nemaline_myopaty	plate_2	F3	9_3_23
192	A1_71	A1	71	ACTA1_nemaline_myopaty	plate_2	E3	9_3_23
193	A1_70	A1	70	ACTA1_nemaline_myopaty	plate_2	D3	9_3_23
194	A1_69	A1	69	ACTA1_nemaline_myopaty	plate_2	C3	9_3_23
195	A1_68	A1	68	ACTA1_nemaline_myopaty	plate_2	B3	9_3_23
196	A1_67	A1	67	ACTA1_nemaline_myopaty	plate_2	A3	9_3_23
197	A1_66	A1	66	ACTA1_nemaline_myopaty	plate_2	H2	9_3_23
198	A1_65	A1	65	ACTA1_nemaline_myopaty	plate_2	G2	9_3_23
199	A1_64	A1	64	ACTA1_nemaline_myopaty	plate_2	F2	9_3_23
200	A1_63	A1	63	ACTA1_nemaline_myopaty	plate_2	E2	9_3_23
201	A1_62	A1	62	ACTA1_nemaline_myopaty	plate_2	D2	9_3_23
202	A1_61	A1	61	ACTA1_nemaline_myopaty	plate_2	C2	9_3_23
203	A1_60	A1	60	ACTA1_nemaline_myopaty	plate_2	B2	9_3_23
204	A1_59	A1	59	ACTA1_nemaline_myopaty	plate_2	A2	9_3_23
205	A1_58	A1	58	ACTA1_nemaline_myopaty	plate_2	H1	9_3_23
206	A1_57	A1	57	ACTA1_nemaline_myopaty	plate_2	G1	9_3_23
207	A1_56	A1	56	ACTA1_nemaline_myopaty	plate_2	F1	9_3_23
208	A1_55	A1	55	ACTA1_nemaline_myopaty	plate_2	E1	9_3_23
209	A1_54	A1	54	ACTA1_nemaline_myopaty	plate_2	D1	9_3_23
210	A1_53	A1	53	ACTA1_nemaline_myopaty	plate_2	C1	9_3_23
211	A1_52	A1	52	ACTA1_nemaline_myopaty	plate_2	B1	9_3_23
212	A1_51	A1	51	ACTA1_nemaline_myopaty	plate_2	A1	9_3_23
213	A2_9	A2	9	ACTA1_nemaline_myopaty	plate_1	A2	8_3_23
214	A2_8	A2	8	ACTA1_nemaline_myopaty	plate_1	H1	8_3_23
215	A2_7	A2	7	ACTA1_nemaline_myopaty	plate_1	G1	8_3_23
216	A2_6	A2	6	ACTA1_nemaline_myopaty	plate_1	F1	8_3_23
217	A2_5	A2	5	ACTA1_nemaline_myopaty	plate_1	E1	8_3_23
218	A2_4	A2	4	ACTA1_nemaline_myopaty	plate_1	D1	8_3_23
219	A2_30	A2	30	ACTA1_nemaline_myopaty	plate_1	F4	8_3_23
220	A2_3	A2	3	ACTA1_nemaline_myopaty	plate_1	C1	8_3_23
221	A2_29	A2	29	ACTA1_nemaline_myopaty	plate_1	E4	8_3_23
222	A2_28	A2	28	ACTA1_nemaline_myopaty	plate_1	D4	8_3_23
223	A2_27	A2	27	ACTA1_nemaline_myopaty	plate_1	C4	8_3_23
224	A2_26	A2	26	ACTA1_nemaline_myopaty	plate_1	B4	8_3_23
225	A2_25	A2	25	ACTA1_nemaline_myopaty	plate_1	A4	8_3_23
226	A2_24	A2	24	ACTA1_nemaline_myopaty	plate_1	H3	8_3_23
227	A2_23	A2	23	ACTA1_nemaline_myopaty	plate_1	G3	8_3_23
228	A2_22	A2	22	ACTA1_nemaline_myopaty	plate_1	F3	8_3_23
229	A2_21	A2	21	ACTA1_nemaline_myopaty	plate_1	E3	8_3_23
230	A2_20	A2	20	ACTA1_nemaline_myopaty	plate_1	D3	8_3_23
231	A2_2	A2	2	ACTA1_nemaline_myopaty	plate_1	B1	8_3_23
232	A2_19	A2	19	ACTA1_nemaline_myopaty	plate_1	C3	8_3_23
233	A2_18	A2	18	ACTA1_nemaline_myopaty	plate_1	B3	8_3_23
234	A2_17	A2	17	ACTA1_nemaline_myopaty	plate_1	A3	8_3_23
235	A2_16	A2	16	ACTA1_nemaline_myopaty	plate_1	H2	8_3_23
236	A2_15	A2	15	ACTA1_nemaline_myopaty	plate_1	G2	8_3_23
237	A2_14	A2	14	ACTA1_nemaline_myopaty	plate_1	F2	8_3_23
238	A2_13	A2	13	ACTA1_nemaline_myopaty	plate_1	E2	8_3_23
239	A2_12	A2	12	ACTA1_nemaline_myopaty	plate_1	D2	8_3_23
240	A2_11	A2	11	ACTA1_nemaline_myopaty	plate_1	C2	8_3_23
241	A2_10	A2	10	ACTA1_nemaline_myopaty	plate_1	B2	8_3_23
242	A2_1	A2	1	ACTA1_nemaline_myopaty	plate_1	A1	8_3_23
243	A3_176	A3	176	ACTA1_nemaline_myopaty	plate_3	F4	9_3_23
244	A3_175	A3	175	ACTA1_nemaline_myopaty	plate_3	E4	9_3_23
245	A3_174	A3	174	ACTA1_nemaline_myopaty	plate_3	D4	9_3_23
246	A3_173	A3	173	ACTA1_nemaline_myopaty	plate_3	C4	9_3_23
247	A3_172	A3	172	ACTA1_nemaline_myopaty	plate_3	B4	9_3_23
248	A3_171	A3	171	ACTA1_nemaline_myopaty	plate_3	A4	9_3_23
249	A3_170	A3	170	ACTA1_nemaline_myopaty	plate_3	H3	9_3_23
250	A3_169	A3	169	ACTA1_nemaline_myopaty	plate_3	G3	9_3_23
251	A3_168	A3	168	ACTA1_nemaline_myopaty	plate_3	F3	9_3_23
252	A3_167	A3	167	ACTA1_nemaline_myopaty	plate_3	E3	9_3_23
253	A3_166	A3	166	ACTA1_nemaline_myopaty	plate_3	D3	9_3_23
254	A3_165	A3	165	ACTA1_nemaline_myopaty	plate_3	C3	9_3_23
255	A3_164	A3	164	ACTA1_nemaline_myopaty	plate_3	B3	9_3_23
256	A3_163	A3	163	ACTA1_nemaline_myopaty	plate_3	A3	9_3_23
257	A3_162	A3	162	ACTA1_nemaline_myopaty	plate_3	H2	9_3_23
258	A3_161	A3	161	ACTA1_nemaline_myopaty	plate_3	G2	9_3_23
259	A3_160	A3	160	ACTA1_nemaline_myopaty	plate_3	F2	9_3_23
260	A3_159	A3	159	ACTA1_nemaline_myopaty	plate_3	E2	9_3_23
261	A3_158	A3	158	ACTA1_nemaline_myopaty	plate_3	D2	9_3_23
262	A3_157	A3	157	ACTA1_nemaline_myopaty	plate_3	C2	9_3_23
263	A3_156	A3	156	ACTA1_nemaline_myopaty	plate_3	B2	9_3_23
264	A3_155	A3	155	ACTA1_nemaline_myopaty	plate_3	A2	9_3_23
265	A3_154	A3	154	ACTA1_nemaline_myopaty	plate_3	H1	9_3_23
266	A3_153	A3	153	ACTA1_nemaline_myopaty	plate_3	G1	9_3_23
267	A3_152	A3	152	ACTA1_nemaline_myopaty	plate_3	F1	9_3_23
268	A3_151	A3	151	ACTA1_nemaline_myopaty	plate_3	E1	9_3_23
269	A3_150	A3	150	ACTA1_nemaline_myopaty	plate_3	D1	9_3_23
270	A3_149	A3	149	ACTA1_nemaline_myopaty	plate_3	C1	9_3_23
271	A3_148	A3	148	ACTA1_nemaline_myopaty	plate_3	B1	9_3_23
272	A3_147	A3	147	ACTA1_nemaline_myopaty	plate_3	A1	9_3_23
